# Transcriptomic signatures of Aβ- and tau-induced neuronal dysfunction reveal inflammatory processes at the core of Alzheimer’s disease pathophysiology

**DOI:** 10.1101/2023.09.15.557737

**Authors:** Lazaro M. Sanchez-Rodriguez, Ahmed F. Khan, Quadri Adewale, Gleb Bezgin, Joseph Therriault, Jaime Fernandez-Arias, Stijn Servaes, Nesrine Rahmouni, Cécile Tissot, Jenna Stevenson, Hongxiu Jiang, Xiaoqian Chai, Felix Carbonell, Pedro Rosa-Neto, Yasser Iturria-Medina

## Abstract

Molecular mechanisms enabling pathology-induced neuronal dysfunction in Alzheimer’s disease (AD) remain elusive. Here, we use mechanistic computational models to infer the combined influence of PET-measured Aβ and tau burdens on fMRI-derived neuronal activity and to subsequently identify the transcriptomic spatial correlates of AD pathophysiology. Our results reveal overrepresented genes and biological processes that participate in synaptic degeneration and interact with Aβ and tau deposits. Furthermore, we confirmed the central role of the immune system and neuroinflammatory pathways within AD pathogenesis; microglia were significantly enriched in the gene set associated with Aβ and tau synergistic influences on neuronal activity. Lastly, our computational approach unveiled drug candidates with the potential to halt or reduce the observed pathological effects on neuronal activity, including existing medication for cancer, immune disorders, and cardiovascular diseases, many currently under clinical evaluation in AD. Overall, these findings support the notion that the AD brain experiences functional changes intricately associated with a diverse spectrum of molecular processes.
