## Supplementary file 2: A&#946, tau and A&#946*tau functional signatures gene lists. for "Transcriptomic signatures of Aβ- and tau-induced neuronal dysfunction reveal inflammatory processes at the core of Alzheimer’s disease pathophysiology"

### Sheet: Sheet1
Ab	Tau	AbTau
NAT2	ACVR1	A1BG
ACTC1	ADCYAP1	ABCA1
ADAM10	ALB	ACCN1
ADCYAP1	ALDH1A3	ACO1
AEBP1	ALDOC	ACP1
APLNR	ANXA2P3	ACTL6A
ALDH1A1	AOAH	ACYP2
AMBP	AQP3	ADFP
AMELX	AQP5	ADH7
ANGPT1	ASGR1	ADRA1D
AIRE	ASGR2	AP2A2
ATP6V1G2	FXYD2	CRISP1
ATP7B	ATP7B	AFM
AVPR1A	ATR	AGA
CCND1	BBS4	APLNR
BDKRB1	BCL2L2	AIF1
BDKRB2	MPPED1	ALB
BMP3	CACNA1E	ALCAM
BMP7	CALR	ALDH1A3
BMP8B	CASP6	ALDOC
BMX	CD8B	ALOX5AP
MPPED1	CDH2	ALPI
CA8	CHGA	AMELY
CACNA1F	CHI3L2	AMH
CAMK4	CHIT1	ANG
RUNX1T1	CHRNA2	ANGPT1
CCKAR	CHRNA3	ANGPT2
CD6	ERCC8	ANK1
CD38	CLU	ANPEP
CD44	CMKLR1	ANXA1
CD58	COL1A2	AOAH
CDC2	COL5A2	APAF1
CDC2L1	CREM	NUDT2
CDH6	CRH	BIRC3
CDH13	CTSW	APOBEC1
CDH15	CXADR	KLK3
CFTR	DBH	AQP3
CHGB	DNAH9	RHOC
CHRNB3	DSP	ARHGAP4
CLCN4	E2F1	PHOX2A
CNGA3	ELAVL4	ATBF1
PLK3	SLC29A1	ATOX1
COL5A1	EPHB6	ATP2B3
CRHBP	ETV6	ATP4A
CRYBB1	F8	ATP5G1
SLC25A10	FBP1	B2M
CST6	FOLR1	BACH1
CTSH	MTOR	BAI3
CYLC1	FUCA2	BCHE
CYP26A1	KDSR	CCND1
DACH1	DARC	BCL2A1
DIO3	GALR1	BCS1L
DNMT3A	GDF9	BDKRB2
DPP6	GPC3	BMP4
DPYS	GMDS	BMX
DSP	GNAL	BPI
DUSP8	GPD2	BTD
MEGF6	GPR26	BTN1A1
ELK4	GPX1	C1QA
EPHA4	GPX3	C1QC
EPHB3	GRIA1	C3
F2	GRIN2D	C4A
F2RL1	GSTA3	C5AR1
F10	GSTZ1	C6
FABP6	HIST1H2BB	C9
FAT2	HBZ	CA5A
FGD1	SERPIND1	S100G
FOXF2	HDLBP	CANX
FOXD4	HIVEP1	CASP1
FOXD2	HPGD	CASP6
FLNC	HSPA5	CAV2
MTOR	HTR1F	CBFB
DARC	IL13RA2	CBR3
FYN	ITIH2	CCKAR
GABRA6	KCNC2	CCNH
GALNT1	KCNC3	CD1D
GATA2	KCNJ1	CD5L
GBP2	KCNS1	CD80
GBX2	LEPR	CD86
GCNT2	LGALS1	CD33
GFAP	LIG3	SIGLEC6
GH2	LIMK2	CD36
GLDC	LYZ	ENTPD1
GNAZ	EPCAM	CD44
GPD2	MAP4	CD58
GPR26	MATK	CD63
GRK5	MATN2	CD68
GPX3	MC4R	CD69
GRB2	MCL1	CD70
GRIA4	MFGE8	CD74
GSR	MGAT2	CD151
GSTZ1	MLF1	CDH3
GUCY1B2	MMP3	CDH4
HIST1H1B	MYO5B	CDK4
HBM	NBN	CDX2
HBE1	NDUFB8	CEBPA
HGF	NGF	CENPE
HMMR	NID1	CETN1
HOXC11	NOS2	CETN2
HOXD3	NPAS1	RCBTB2
HUS1	NTHL1	CHI3L1
TNC	NTRK2	CHIT1
IBSP	ROR2	CHN2
IL1A	NUCB2	CHRNA3
IL12A	OCM2	CHRNB1
IMPA2	OPHN1	CHUK
ITGA2	P4HA1	TBCB
ITGA4	PAH	CKMT1B
KCND2	PCSK1	CKS1B
KCND3	PDE3A	CLCNKB
KCNF1	PDE4C	CMA1
KCNJ5	PDGFRL	CCR1
KCNK1	PDYN	CCR5
KIFC3	PGGT1B	CMKLR1
KRT1	SLC25A3	ABCC2
KRT9	PHEX	CNGA2
KRT31	PHKA1	COL1A1
KRT33A	PIK3C2A	COL1A2
KRT33B	PIK3R1	COL2A1
KRT86	PKNOX1	COL5A2
LAD1	PLEK	COL6A1
LAIR2	PLS1	COL8A1
LCP2	POLB	COX6A2
LGALS1	PPP1R8	CP
LPL	PPP2R5B	CPA1
LRP2	PKIA	CLDN7
LRP5	MAPK1	CREM
LYZ	MAPK4	CRHBP
MAB21L1	MAPK13	CRMP1
MAN2A1	DNAJC3	CRYBA2
MATN2	PROC	CRYZ
MEIS2	PTGER4	CS
MET	PVRL1	CSE1L
MFI2	RAB3B	CSNK2B
MGP	MAP4K2	CTBS
TRPM1	RARB	CTGF
MMP14	ARID4A	CTSO
MNT	RBP1	CX3CR1
MST1R	RFC5	CXADR
MTTP	ROCK1	CYBB
MUC7	ROS1	CYP2D7P1
MYO9A	RPN2	CYP2D6
NF1	S100A10	CYP3A5
NPTX1	SATB1	DARS
NTF3	SCN7A	DCT
ROR2	CCL19	DDX5
ODF1	SKP1	DDX10
P2RY2	SLA	CFD
PCSK6	SLC2A4	COCH
PAPPA	SLC5A4	SEPT1
PAX2	SLC6A13	DLSTP
SERPINA5	SMARCD1	DNM1
PET112L	SNTB1	DMRT1
PGF	SPAG4	DNAH5
SLC25A3	SS18	DOK1
PHKA1	STAC	DPP6
PIK3CG	STAT4	DPYD
PKNOX1	STC1	DPYSL3
PLGLB2	TAL2	DRD5
PLOD2	TAPBP	DRG2
PRRX1	TBL1X	DUSP4
POLB	TCF7L2	E2F5
POU3F1	TMBIM6	GPR183
POU3F3	NR2F2	ECM1
PPEF1	GPR137B	EDN1
PPYR1	TMSB4XP8	EFNB3
PRKAB2	TNNT2	EIF4A1
MAPK6	TPBG	EIF4EBP1
MAP2K6	TPM1	SERPINB1
PRPH	TRAF3	ELF4
PRSS2	TRPC4	EMR1
PRSS3	PHLDA2	EMX1
PSG2	TUBA3C	EPHA8
PSG3	TXK	EPHB6
PTPRH	TXNRD1	EPO
RBP1	UBE2E1	AC005393.1
RCN1	UBE2H	ESRRG
RHAG	VBP1	ETV1
RIT2	VSNL1	EVI2B
RPL34	ZBTB16	F2
RS1	ARHGEF5	F9
CCL2	PABPN1	F10
CCL5	UBL4A	FAAH
SECTM1	CDC7	FABP2
SFRS4	HIST1H2AI	FABP6
SH3GL2	HIST1H2AM	FANCE
SIX3	HIST2H2AC	FANCF
SKI	HIST1H2BE	FAU
SKIV2L	NCK2	FBP1
SLC6A9	TPST2	FCGR1A
SMN2	PRSS12	FCGR1B
SPR	MMP23A	FCGR2A
SRF	KMO	FDFT1
STAC	CASK	FDXR
SULT1A2	LY6D	FGB
TACR3	PDE8B	FGF5
TAF2	PDE5A	FKBP1A
TAF6	DGAT1	FOXF2
TBX3	DNAH11	FOXD4
TCF7	CDKL1	FOXD2
TCN2	FGF18	FOXO3
TECTA	NRP2	FLI1
TEF	CFLAR	FLT3
NR2F1	CPNE3	FMO2
NR2F2	CACNA1I	FOLR2
TFE3	HIST1H2AG	FPR1
THBD	RHBDL1	FSHB
TK1	USP14	FSHR
TLE1	ZMYM3	FUCA1
TLL1	GPR52	FUCA2
TSPAN8	LONP1	FUT1
TNNT2	KL	FUT4
TRIO	SLC22A14	FYB
TSHR	TGFBRAP1	GABRA5
TXNRD1	GSTO1	GABRE
UPK1B	PICK1	GABRR1
UPK3A	RPH3AL	MSTN
VHL	ADAMTS2	GFAP
WNT7A	NPEPPS	GFRA2
ZIC1	BAG3	GGT1
ZNF56	ZNF254	GJB5
ZNF138	ZNF516	GK2
PAX8	KIAA0430	GLDC
IL1R2	PHF14	GNAI2
RASSF7	SEC14L5	GNAT2
FOSL1	RNF40	GNB2
DPF3	KIAA0748	GNG4
SYN3	NUAK1	SFN
EOMES	RABGAP1L	GP2
HIST1H2AL	WDR1	GPR6
PIP5K2B	MAMLD1	NPBWR2
ULK1	UST	GPR15
PRSS12	ARPC5	GPR22
PPM1D	ACTR3	GPR34
PPFIA4	TSPAN3	MLNR
ITGA8	LRPPRC	GRID2
IKBKG	PBEF1	GRP
CSDAP1	PDZK1IP1	GUCY1B2
LGR5	NUTF2	GUCY2C
PDE8B	INADL	GYS1
SKAP1	CTDSPL	HIST1H1B
EIF3H	STAM2	HIST1H2AD
JMJD7-PLA2G4B	PRSS16	HSD17B10
DNAH11	RRAGB	HADH
B3GALT2	WARS2	HBQ1
TNK1	CITED2	HCLS1
RIPK1	CEPT1	HDAC2
CD164	SLC30A9	HDGF
INPP4B	ENOX2	NCKAP1L
NRP1	RPP30	HK2
EIF2B3	MTHFS	HLA-B
BSN	CDC42EP3	HLA-C
KYNU	POLR3G	HLA-DMA
HSPB3	RBBP9	MNX1
CCRL2	FUSIP1	HLA-DOA
SEMA5A	NMU	HLA-DPA1
USP14	NUDT21	HLA-DPB1
CCNB2	DNAJB4	HLA-DQA1
PCSK7	KRR1	HLA-DQA2
IL32	CDC37	HLA-DRA
NOG	AP4S1	HLA-DRB1
MSC	WDHD1	HLA-DRB4
PDLIM7	ABCB8	HLA-DRB5
S1PR2	SEC23IP	HLA-E
KL	NXPH2	HLA-F
RECQL5	POU6F2	HLA-G
ARHGAP29	MGLL	HLA-H
GSTO1	TWF2	HLA-J
RPH3AL	DKK1	HLA-L
ADAMTS2	CNOT1	HMGCR
TP53I3	HECW1	FOXA1
KIF20B	PEG10	HNRNPC
IKBKE	LPIN1	HOXA6
MICAL2	SIK2	HOXA13
PCDHGA8	ATP13A2	HOXB3
ADAMTSL2	HEY2	HOXB5
SEMA3E	ANP32D	HOXC11
ZNF646	OPN3	HSBP1
KIAA0513	ZKSCAN5	HSPA6
TM9SF4	KCNE4	HTR3A
DLGAP5	CCDC19	HTR7
UBAP2L	SPDEF	ICAM1
ATP2C2	ASF1A	ID4
P2RY14	AC109486.1	IDI1
ARHGAP25	WWTR1	CFI
TSPAN2	SLITRK5	IFI16
FRY	AUTS2	IGFBP5
FAM13A	HACL1	IGSF1
PDZK1IP1	RAI14	IHH
INADL	C20orf26	IL1B
RAMP3	C1orf144	IL1RAP
LAMC3	PYGO1	IL2RG
MAD2L2	C14orf109	IL3RA
ZNF238	DGCR5	IL10RA
SEMA3C	FBXL21	IL12B
OLFM4	FBXO3	IL13RA1
CUGBP1	SERGEF	IL13RA2
ARPP-21	HSPB8	IL18
CPLX2	LHX6	INSL3
HCP5	NUPR1	IRF4
NPFFR2	PCOLCE2	ITGAM
TRAFD1	ELP4	ITGAX
VAX1	AP3M1	ITGB3
KLK8	TPK1	ITGB7
AKAP13	ATP2C1	ITPKB
DDX20	EIF2C2	ITPR2
NXPH2	DIMT1	KCNA3
MAN1B1	PCSK1N	KCNA4
HRH3	TMEM97	KCNA5
TWF2	EML4	KCNA10
NLGN4Y	CDH20	KCNC4
RIMS1	LGALS13	KCNH1
PLCH1	GMPPA	KCNJ14
EXPH5	LINC00312	KCNMB1
TTLL5	DMGDH	KCNQ1
IQSEC2	FTSJ2	KCNS1
TBC1D9	C16orf5	KIT
DIP2A	KCNIP3	KLRC3
SULF1	CHST11	KIF22
VPS13A	GALNT9	KRT1
SIK2	IMPG2	KRT4
RPRD2	TMED5	KRT12
RP1-21O18.1	GLOD4	LAIR1
MGRN1	ADIPOR1	LCP1
NEDD4L	NAGPA	LIG1
SYNM	SPTBN5	LIMK1
FAM189A1	GULP1	LIMK2
FRAT2	EVL	LMO7
SIRT5	UFM1	VWA5A
ISCU	ASB2	LOXL1
KIAA0146	RAB23	LRPAP1
CABIN1	RAB8B	LY6H
DAPK2	SPA17	SMAD1
TRIM29	TM6SF1	SMAD2
MAFF	TRIM34	SMAD9
C20orf103	C21orf51	MAF
SPDEF	ZFAND6	MAGEA1
MGAT4C	PRMT7	MANBA
C11orf20	CPVL	MARK1
AC109486.1	MTMR12	MATN2
MXRA5	SGTB	MBL2
PVRL3	CNGB3	MC2R
C2CD2	DIRAS2	MC4R
TSKU	APTX	MCM6
OSBPL3	PALMD	ME1
AUTS2	CHCHD3	MEIS2
ERC2	ZWILCH	MEOX1
C14orf109	RALGPS2	MFGE8
FBXO2	MRPS10	MFNG
HSPB8	APPL2	MGAT2
LHX6	FBXW7	KITLG
FGF22	C20orf29	MGMT
ATP2C1	HES6	CIITA
DAPP1	MAML3	MIPEP
FAM155B	BMP2K	TRPM1
DKK2	FAM46A	MMP7
ITGB1BP3	EXOC1	MMP13
ARHGEF16	HR	MNDA
TMEM97	THSD1	MOV10
SLC6A16	AC011472.2	MSH5
STRN4	NDUFA12	MSR1
PDZRN4	RAG1AP1	MYO1F
SLC39A2	NXF5	MYCL1
SOCS7	PCDHGA3	MYCN
CALY	TEX15	MYH2
RNF141	DNAJC12	MYH3
AC009171.1	SPHK2	MYH4
GAL	TMEM167B	MYH7
YBX2	LXN	MYL1
HSD17B11	SHD	MYOC
ZNF219	PLXDC1	NAGLU
RHCG	PELI2	CEACAM6
GTSE1	MCOLN1	NCAM2
DTL	SLC45A4	NDUFB6
ASB2	GJD2	SEPT2
TMEM8B	RNF150	NEFM
TM6SF1	NLGN4X	NEFH
FXYD5	KLHL14	NEFL
C21orf45	ZNF471	NEUROD2
FAM3B	KLHL1	NFIC
CLIC6	LRCH2	NKG7
SIAE	USP37	NNAT
ROBO4	SLC46A2	NNMT
SLC35F2	NGB	NOS2
DCHS2	OVOL2	NPY
PCDH24	FAM60A	NOVA2
DUS2L	NTN4	NPHP1
TMEM51	CACNG8	NPY1R
MRPS10	CCDC90B	NTSR1
CHST12	PKNOX2	NUCB2
FERMT1	RNF123	NUP88
AMBRA1	GPATCH3	ODF1
FLVCR2	IKZF5	OGN
URG4	C6orf106	OPRK1
MCTP2	C11orf1	OPRM1
GPRC5C	MARCH7	SLC22A18AS
NXF2	RANBP17	P2RY2
UBFD1	MPPE1	PAEP
PCDHGA6	CAPRIN2	PAFAH1B3
KIAA1217	ZBTB10	PAFAH2
CYP26B1	LRRC61	PAX7
PAPOLB	LYNX1	PCBD1
C15orf39	DBNDD1	PCSK5
LXN	C11orf49	PDE2A
ARNTL2	DERL1	PDGFRL
C14orf132	FBXL15	PDK3
PRDM8	ZNF576	PECAM1
ADAMTS9	TMEM43	PEX10
SLC17A7	ABHD8	PFDN5
TBX20	FAM118B	PFTK1
GJD2	FAT4	PGM3
GALNTL1	BEND5	PHF1
PRR12	MLF1IP	PHYH
KIAA1257	MANEA	SERPINA1
DOCK6	ZNF768	SERPINB8
ZNF471	ZBBX	PIGA
BEGAIN	ELMO3	PKHD1
COL20A1	TMEM180	PKM2
FBRSL1	ZNF613	PKNOX1
LRRC4C	DENND2D	PLA2G2A
KIAA1967	GRHL2	PLA2G5
NGB	KIAA1772	PLCB2
ZNF71	ZNF556	PLCG2
OVOL2	HEXA-AS1	PLEK
ARHGAP22	BAIAP2L2	FXYD3
C19orf29	EDC3	PMAIP1
RXFP1	IFT74	PNMT
HPSE2	ORAI2	PPP1R1A
BCORL1	SEL1L2	MAPK4
CLSPN	PBX4	MAPK7
DIO3OS	SGPP1	MAP2K1
DPEP2	FAM117A	PROS1
DNAJC1	CDT1	PRPH
ABCG5	SBF2	KLK10
CDH22	ARHGAP24	PSG1
ENGASE	RASSF5	PSG2
LMF1	CCM2	PSG6
EFCAB6	CD99L2	PSG11
USP46	HSDL1	PSMB1
RTN4R	CALN1	PSMB2
ZBTB10	TMTC1	PSMB7
C1orf135	NCALD	PSMD9
TNIP2	SLC10A7	PSMD10
OR5H6	PCBD2	PTAFR
C4orf31	WDR24	PTCH1
PANK3	C2orf16	PTGER3
C6orf103	HAGHL	PTGER4
MOBKL2B	YIPF4	PTPN14
TMEM180	DDI2	PTPRC
NEK11	CCDC77	PTPRN
PLBD1	CREB3L3	PEX19
CNTNAP3	LINC00260	PYGL
SLC35E1	PLXDC2	RAB1A
KIAA1772	CCDC123	RAB3B
FBXO11	LRP11	RAD17
OPA3	CORO6	RAG1
EFHC2	SYTL1	RALB
SCUBE1	IGSF21	RAP2A
WNT10A	C20orf100	RARRES3
WDR82	RGS8	RASGRF1
PDCD1LG2	RHPN2	RBM3
NPL	DCLK3	RBP3
SGPP1	ZNF518B	RBP4
TRIM11	KLHL6	RCN2
LBH	SLC25A21	REG1B
C1orf14	ATPBD4	REN
ZNF611	UNC5A	RFC3
KIF18A	KLHL13	TRIM27
GPR101	C15orf42	RGS10
RASSF5	IFT20	RHAG
ZMIZ2	SHF	RHO
TEKT1	TBL1Y	RNASE6
MARVELD1	DDX60L	ROBO1
RBP5	BTF3L4	ROCK1
USHBP1	SGK493	RP2
PRSS27	DSEL	RPL4
FGFBP2	C13orf27	RPL6P10
TMEM133	ARHGAP18	RPL12
FAM172A	EGLN3	RPL19P12
OBSCN	PRKCDBP	RPL27A
HORMAD1	RDH13	RPL38
AC113191.1	C14orf149	RPLP0P3
IQCG	RPUSD1	RPLP2
ZDHHC18	ADPRHL1	MRPL12
GARNL3	C21orf90	RPS3P3
C10orf57	OSBPL1A	RPS4X
THOC3	OSBPL5	RPS6
CARD11	OSBPL7	RPS16P1
JPH4	ZNF653	RPS20
TTBK1	FOXP4	RS1
GPR174	FAM129A	RTN2
DGAT2	HSPA12B	S100A4
TRIM55	AGAP2	S100A10
CREB3L3	MUCL1	ACSM3
MINA	C13orf16	SATB1
RERG	TDRD9	SCN1A
COL27A1	AK7	SCN1B
SHANK3	IFI27L1	SCN2B
RHPN2	AGPHD1	SCN3A
GALP	OR2T10	SCN7A
CCDC120	UBXN10	SCN8A
PHLDB2	SPATA17	SCN9A
TP53I13	IQGAP3	CCL2
ZNF766	HIST3H2BB	CCL5
ZNF479	C20orf94	CCL19
UBXN11	FBLN7	SGSH
ZNF845	TRIM71	SH3BGR
MYLK3	RTP1	SHC1
C19orf20	TMEM155	SIX3
PCDH21	C4orf32	SLA
SCGB3A1	PM20D2	SLC2A2
GORAB	C7orf31	SLC6A7
C1orf105	C9orf41	SLC17A1
ASB16	C9orf135	SLC19A1
ADAMTSL1	ZNF358	SLC20A2
C13orf27	NRSN1	SNAI2
TMEM44	HAPLN3	SMARCA1
AC092070.4	AC132186.2	SMARCD1
PRKCDBP	PROCA1	SMARCE1
PRRT2	CBLN2	SUMO2
MRAP2	ZNF418	SNAPC1
C14orf149	PPM1N	SNCA
LINC00310	LGALS16	SNRPC
C21orf90	ZNF599	SNRPD3
SLC22A9	C1orf52	SOD1
LMTK3	MANEAL	SOX4
GALNT13	C20orf196	SOX11
FHAD1	C21orf128	UAP1
FBXO17	AC017096.1	SPARC
FCRL1	TTC30B	SPIB
GBP5	ALS2CR11	SPINK1
SLC26A8	FAM19A4	SPRR1B
SNAP47	CPNE9	SQLE
AGAP2	SAMD3	SSBP1
TMC2	PNLDC1	SSR4
ANKRD22	CLEC2L	STC1
CPXM2	KCTD7	STIM1
FAM55B	AMZ1	STXBP1
OR56A1	ERICH1	STXBP3
TPH2	TMEM74	STYX
KRT74	RP13-102H20.1	SULT1C2
TEX26	AKAP14	SVIL
TC2N	FAM122B	VAMP1
GPR139	DGKH	SYK
PLK5P	ZNF600	TAF4B
OR2T10	DENND2C	TAF10
SPATA17	TDRD5	TAF13
IQGAP3	SPTSSB	TAL2
C20orf85	C6orf118	TCEA3
TRIM43	ZNF883	ZNF354A
C2orf77	ADAMTS16	TFAP2A
C2orf63	ANKRD24	TFE3
PLEKHH2	SYNPO2	TG
CRYBG3	C13orf39	TGFB1
RTP1	LCTL	TH
IQCF1	TXLNA	TIMP2
ADAD1	VWA3B	TLL2
ARL9	APLF	TLR1
IL31RA	FBXO15	TNNI2
C5orf24	ZBTB7C	TOP2A
C6orf57	PTPLB	TP53BP1
C7orf57	DNAH12	TPI1
SVOPL	ZNF449	TPM2
C9orf41	OTUD1	HSP90B1
LCN8	CES7	TRPS1
OR13C3	AKD1	TSG101
OR1N2	FAM162B	PHLDA2
SPANXN3	C6orf170	TTN
FTH1P14	SLC35F1	TNFRSF4
RNF32	TTTY10	TYROBP
BRI3BP	EPHX4	RPS27AP11
C10orf82	LCE5A	UBA7
DNHD1	CALHM1	UBE2A
AMDHD1	AC099759.1	UCHL1
TSPAN19	TCERG1L	UGDH
C13orf30	KANK3	UGT2B7
B3GALTL	ALS2CL	UROS
ABHD12B	ASPM	VAV1
HAPLN3	C11orf31	ZAN
VWA3A	ZNF311	LAT2
PROCA1	MKX	WNT8A
CBLN2	SLC25A45	WNT10B
ZNF578	C12orf64	WRN
ZNF583	LINC00282	XRCC2
SYT6	LINC00324	YWHAZ
SAMD11	C3orf33	ZNF18
FAM163A	RNF212	ZNF26
MFSD4	GPRIN3	ZNF45
C1orf150	CNPY1	ZNF91
CNIH3	LRRC67	ZBTB16
C1orf227	SCAI	ZNF213
NCOR1P1	ATP11C	ZNF217
YDJC	C4ORF10	ZXDA
C22orf40	CCDC85C	DNALI1
AC017096.1	C1QL4	LAPTM5
FBXO41	POTEB	ARMET
FAM19A4	ANKRD45	ST8SIA4
CCDC80	KLHL17	RDBP
RNF38	C2orf70	LST1
ZNF827	KY	SHFM1
C4orf26	OVCH1	TUSC3
FAM81B	LRRC9	ADAM12
SH3RF2	ANKRD56	CSRP3
MBOAT1	IGFBPL1	GPR68
C6orf195	GEN1	CLTCL1
ABCA13	HCG26	USP9X
CLEC2L	HCP5B	CDC45L
RLBP1L1	C12orf63	HIST1H2AI
C14orf54	ZNF699	HIST1H2AL
ZNF600	SFT2D2	HIST1H4D
ZNF781	MAST4	OR1A1
ZNF676	GPR153	OR1D5
ZNF100	C10orf140	TAGLN2
LONRF2	C12ORF75	LTBP4
COL22A1	CCDC42B	STK24
FAM47B	C15orf59	SOAT2
SYNPO2	POTEC	RASAL1
RHOV	C22orf36	NCK2
ZNF675	C2orf71	SORBS2
EIF2C4	C3orf54	RAE1
METTL7B	GRXCR1	OFD1
C13orf39	FEZF1	LIPF
C10orf72	LCN15	KCNAB2
ADCY4	ANKRD34C	CHST1
LIPH	PLA2G2C	BARX2
DHRS7C	TRIM61	FCN3
SAMD14	PPP1R28	TCAP
PTPLB	SNX19	DEGS1
NRK	C1orf226	CASK
C7orf62	FLJ45248	LY6D
ZNF804B	FAM74A1	RFXANK
TMEM26	CD99P1	RNASET2
GJD4	SOHLH1	PDE5A
VWCE	HAPLN4	EIF3S8
SPERT	C10orf105	VAMP8
OTUD1	FAM183A	PEA15
GPR115	GPX1P1	MARCO
TMEM217	ZNFX1-AS1	PAGE1
PI16	C6orf138	CRADD
HIST1H2AA	CTXN3	RIPK2
SDK1	CTSL1P6	NAPA
CCZ1B	FAM196A	RGS9
PRR15	RP11-345P4.1	CREG1
SLC35F1	LINGO3	TRIM24
ATP6V1C2	C22ORF45	HESX1
LINC00314	LOC728673	CD84
EBF3	GAGE12J	CFLAR
LRRC43	SLC2A3P1	CDC16
C10orf93	AC019171.4	MBD2
PCSK9	LOC100288929	BAIAP3
C3orf43		HIST1H2AG
ANKRD31		TAF1A
TMEM196		SLC25A14
TCERG1L		BRSK2
KLHL34		PSTPIP2
ASPM		PSTPIP1
MDS2		GPRC5A
CCDC88B		SLC7A7
RASSF3		ANGPTL1
ZNF828		DIRAS3
KCNRG		LDB2
HMSD		BPY2
LRRC68		PIGQ
VSTM1		TBX19
THEM5		INA
FRG1B		SLC16A5
C3orf38		PDCD5
FAM153A		SLC28A2
SLC36A3		TMSB10
FOXD4L3		PTPLA
P2RY8		BMP15
LINC00221		LGI1
POTEB		MSC
NANOS2		MFHAS1
LINGO4		PIWIL1
CYP27C1		BCL7C
KY		MED14
CCDC158		GPR55
KIAA1875		C5orf13
AF205589.3		CD163
SYT10		CER1
SLC35F4		TSIX
ZNF677		ECEL1
ZSCAN5B		AIM2
OSTN		LY86
PLCXD3		CABP1
C22orf34		SLC4A8
NIPAL4		GMFG
ZNF429		PTGES
KRT26		TP53I11
AC006517.3		RAB3D
GALNTL4		SEC22B
ZNF699		GDF3
CERKL		BRE
LHFPL4		CYTIP
KCTD8		RNF7
UBE2Q2P1		CELSR1
POTEC		MTL5
CLEC17A		MICAL2
CEACAM16		DZIP3
ZNF749		LRRC14
LINC00302		ZNF646
ZNF662		KNTC1
VGLL3		PHACTR2
C6orf126		FAM65B
AQP7P2		DLGAP5
C9orf171		MELK
OR8B3		KIAA0125
VHLL		KIAA0748
MYO5BP2		ZNF518A
RGPD1		MED24
FAM74A1		FCHSD2
FAM74A4		RP4-788L13.1
MCART6		TELO2
C2orf27B		KIAA0020
ACBD7		RBM8A
TTTY9B		DLEC1
KRTAP5-5		CCS
DBX2		FGFBP1
C1orf186		REC8
FLJ16124		ROD1
MTHFD2L		HCN4
POTEE		FARSB
TRIM72		TSPAN2
CLEC18B		FEM1B
RP11-561O23.6		DNAL4
CTXN3		FAM13A
ADARB2-AS1		EBI3
GLYCAM1		LPAR6
LINGO3		DHRS9
TMEM191C		LHFPL2
C22ORF45		MPHOSPH10
CHEK2P2		DHRS2
TPTE2P1		TOPORS
ZBTB8A		HNRNPR
TRIM43B		SLC35B1
IQCJ		ABCC4
INS		IGSF6
GXYLT2		BCAS2
KRTAP4-8		LILRB2
CSAG2		TRAIP
RP11-468B6.3		MARCH6
PDZK1P1		TNIP1
FAM160A1		KBTBD10
ZNF726		TLR6
PRCD		TFG
SLC2A3P1		TRIM22
ZBTB42		SCML2
GAFA2		PIAS3
ZNF717		IFI30
RRN3P3		N4BP2L2
PRINS		ZNHIT1
AC019171.4		FST
PIH2		TRIM38
ERLEC1P1		EIF3M
CASP12		CAP1
		VAT1
		FBLN5
		RNASEH2A
		PRDX4
		AGR2
		IFI44
		SIVA1
		NPC2
		MTHFS
		ST6GALNAC2
		AC011479.2
		PMVK
		CUGBP2
		LBX1
		C6orf10
		CD226
		B3GNT1
		EBP
		DLL3
		CCT8
		STAG3
		SIX2
		FUSIP1
		CYSLTR1
		CPLX1
		C7orf16
		PPP1R13L
		ADAM28
		HCP5
		HCST
		ME3
		FGL2
		ACTL7B
		LYVE1
		TXNL4A
		SUGT1
		BTG3
		SEC61B
		RAB40B
		YWHAQ
		TMED10
		ASCC3
		SLC27A3
		KLK11
		RABL4
		LILRA1
		LILRB3
		RBPMS
		ZPBP
		LECT1
		DUS4L
		HSF2BP
		RER1
		ADAMTS5
		AP000654.2
		KRR1
		KATNA1
		CD160
		ZWINT
		CAPN11
		C14orf1
		STRAP
		ADAMTS6
		BAZ1A
		WDR6
		INMT
		MRPL3
		RPL35
		GALNT5
		CA5B
		NXPH4
		MGAT4B
		COPE
		VSIG4
		STK38
		GABARAP
		EXOSC8
		MGLL
		RRAS2
		CLCA4
		IKZF2
		COPZ1
		DOLK
		AAK1
		FNDC3A
		ZNF365
		RPH3A
		CCT5
		TPX2
		SV2C
		MYH15
		MAST3
		TNIK
		PEG10
		ARHGAP26
		SIPA1L3
		DDN
		CAMTA2
		PLXND1
		EPB41L3
		ANKLE2
		STAB1
		SULF1
		XPO6
		PLCB1
		KIAA1024
		RP1-21O18.1
		SCFD1
		ZC3H7B
		LPHN3
		TBC1D30
		ESYT1
		KIAA0776
		KIAA0947
		C3orf27
		SEC11B
		TTC9
		MMD
		SLC16A8
		SEC14L2
		PSD4
		PIGN
		DDAH2
		VSIG2
		CARHSP1
		OPN3
		SH3BP1
		BRD7P3
		SSBP2
		LDOC1
		TMEFF2
		RAD54B
		LSM4
		KLK5
		SULT4A1
		ABI3BP
		CCDC28A
		POT1
		NIPSNAP3A
		WWTR1
		TMEM87A
		EGFL6
		DAK
		L3MBTL
		GLCE
		LRRTM2
		HERC4
		GIMAP2
		RGS22
		OR4D1
		OR2K2
		CABYR
		OR5H1
		NUPR1
		OR10J8P
		HEYL
		PCOLCE2
		OR1L3
		ZNF285
		GPR160
		DNAJC2
		CACNG4
		CLUL1
		CYTH4
		CPNE7
		DENND2A
		CPAMD8
		INTU
		IL36A
		DISC1
		HCAR1
		ITGB1BP3
		ARFIP1
		GPR162
		PDCD4
		HR44
		LSM3
		PGDS
		RBMX
		TOX3
		ANGPTL3
		KCNMB4
		APOBEC3C
		HTRA2
		TRBV16
		REM1
		MAGEH1
		HIPK2
		CTD-2303B20.1
		C1GALT1C1
		METTL5
		PHPT1
		NXT1
		PYCARD
		DDX25
		YPEL1
		TFCP2L1
		ALG5
		TRA2A
		ST8SIA5
		HCFC2
		SEC61A1
		PDZRN4
		LASS2
		UBQLN2
		DONSON
		SLC39A2
		SLC40A1
		HUNK
		KCNIP3
		SCAPER
		ARHGEF3
		C6orf48
		TTTY1
		HEBP1
		IMPG2
		TBX22
		DERL2
		FAHD2A
		ISOC1
		ZNF691
		FAM135B
		TXNDC11
		SCCPDH
		PHF11
		CCDC41
		C3orf18
		AADAT
		NAGPA
		HAO2
		HERC5
		CKLF
		DUSP13
		NT5C3
		RNF181
		C12ORF47
		C1RL
		GOLM1
		TLR7
		RASL12
		PCDH12
		SLC15A3
		ZDHHC3
		REEP2
		MS4A4A
		CRNKL1
		ZBTB7A
		FZR1
		ZMYND10
		PLA1A
		CCDC72
		SNX7
		CSAD
		LCMT1
		ISYNA1
		TRMT112
		UFC1
		GTSE1
		C14orf129
		PPHLN1
		PEX5L
		DPH5
		AC093310.1
		DYNC2LI1
		AC008073.1
		TMBIM4
		HSPB11
		TPPP3
		LSM7
		TRAPPC2L
		RAB23
		CAB39
		GHRL
		C9orf78
		RSF1
		BCL11A
		SPA17
		LRP1B
		PANK1
		P2RY13
		FGFRL1
		GPR87
		TRIM34
		BRWD1
		LINC00158
		GPR88
		GNG2
		CYTL1
		SH3TC1
		CSGLCA-T
		FAM105A
		C11orf71
		CPVL
		PCDH18
		APBB1IP
		USP53
		SDK2
		NECAB2
		PARP14
		HES2
		CNGB3
		FEV
		FNDC8
		FAM20A
		NSMCE4A
		SAMD9
		BSPRY
		MS4A12
		FNBP1L
		PPAPR3
		KIAA1797
		C1orf27
		GEMIN8
		ULK4
		MARC2
		C11orf59
		C12orf48
		PPP2R3C
		CCDC109B
		MARCH1
		FKBP14
		EPN3
		ZWILCH
		ENOX1
		OXR1
		CXorf57
		FANCL
		SRBD1
		FIGN
		UBR7
		CEP55
		CENPQ
		PRMT6
		FAIM
		C17orf71
		DPPA4
		LRRC1
		ELP2
		LRRC36
		PI4K2B
		OLAH
		PLCXD1
		STK32B
		IMPACT
		AKIRIN2-AS1
		NOP10
		ELAC1
		SLC30A10
		NAGK
		BMP2K
		VEZT
		ITLN1
		AC068989.2
		FAM46A
		ZNF280C
		DOCK10
		OGDHL
		ZNF83
		C6orf64
		C6orf70
		FGD6
		ADAP2
		HR
		DOK5
		AC023024.1
		GLT8D1
		ARHGAP15
		PSENEN
		ACTR10
		ECHDC1
		PBK
		LMO3
		MESP1
		AC138894.3
		ERBB2IP
		APOM
		NSFL1C
		C19orf10
		PDGFC
		C1orf91
		PCDHB9
		PCDHB7
		TEX13A
		RNF17
		STK31
		DNAJC12
		POLE4
		OR2S2
		KCNK13
		KCNK12
		ZC3HAV1
		SPHK2
		UBQLN4
		DPYSL5
		C15orf39
		C21orf7
		OTOR
		OLFML3
		SMYD2
		SHD
		ADAMTS9
		RARS2
		TBX20
		CASC5
		ANO2
		HRASLS
		PGLYRP4
		PLXDC1
		SCYL3
		LYZL6
		PELI2
		PELI1
		ASPHD2
		KIAA1147
		RHBDD2
		PLEKHG5
		GRAMD1B
		COG6
		NUFIP2
		KIAA1328
		CC2D2A
		ZNF624
		LRRC7
		PCDH10
		KIAA1430
		STIM2
		KLHL1
		LRCH2
		KIAA1524
		PLEKHA4
		WDFY4
		SEMA4G
		SCUBE2
		TRIB3
		HES4
		G6PC2
		MS4A7
		NLRC4
		ARHGAP22
		OSTC
		DMRT3
		CACNG7
		UBL5
		SCPEP1
		GNB4
		C14orf133
		ANKRD5
		DMRTB1
		MMP27
		PBLD
		PARVG
		CENPK
		RTP4
		LIN7B
		ABCG4
		ERAP2
		LHX5
		DNAJC1
		SEMA4A
		MS4A6A
		RFWD2
		NXN
		CDH22
		RGS18
		CLEC7A
		EBF2
		HIAT1
		WDR13
		S100PBP
		CCDC14
		C6orf106
		C11orf1
		FNDC3B
		RABL5
		P2RY12
		OBFC2A
		ARMCX5
		RASAL3
		ANKRD57
		ZSCAN18
		LRRC61
		CYP4F12
		LYNX1
		CHID1
		SCNM1
		C20orf195
		SPATA5L1
		ALG8
		C1orf50
		C1orf116
		DHX58
		TMEM185B
		TNIP2
		CRELD2
		TMEM43
		C1orf89
		GLB1L
		OR2A4
		TCTN1
		TNFAIP8L2
		FAM184A
		FAT4
		SRD5A3
		MAP7D3
		BEND5
		STEAP4
		MANEA
		GALNT12
		LRRK1
		NPEPL1
		WDR59
		ZBBX
		ECHDC3
		ZNF385D
		ZNF750
		DHRS12
		ELMO3
		C12orf49
		AC093849.1
		NIPAL2
		WDR78
		RBFA
		NUDT18
		C10orf119
		ZNF613
		MORN1
		TCEAL4
		DOK3
		AC006273.1
		DENND2D
		C6orf134
		GPR177
		C7orf58
		C10orf88
		ATF7IP2
		ADAMTS20
		CCDC15
		CCDC33
		MYCT1
		HKDC1
		CCDC92
		TM2D3
		CXorf21
		ELL3
		LRRC27
		PABPC1L
		TRAF3IP3
		SEL1L2
		TSGA10
		PBX4
		SLC44A4
		APOL6
		OR5AC2
		OR2G2
		ITFG1
		MAGED4B
		FAM117A
		LMAN2L
		PLA2G12A
		FIP1L1
		FAM83D
		C1orf14
		DOCK8
		TIGD6
		KRTAP1-1
		HYI
		SLC25A28
		KIF18A
		PCDH11Y
		FCRL4
		SLC25A31
		GLT8D2
		ARHGAP24
		SCRT1
		RTBDN
		UCK1
		MS4A8B
		CD99L2
		ARMC10
		ANGPTL6
		TMEM120A
		TTTY12
		C10orf11
		IFI27L2
		FAM172A
		TMPRSS13
		B3GNT5
		WDR54
		DTNBP1
		KIRREL2
		C1orf49
		ARMC2
		TKTL2
		LRRIQ1
		RNASEH2C
		TMEM117
		C2orf16
		TRAF7
		PSD2
		GARNL3
		POLR3GL
		NUDT16L1
		BRMS1L
		TMEM107
		C3orf26
		ACBD6
		SARNP
		APOPT1
		C15orf48
		PROK1
		CARD11
		BRSK1
		ZMAT1
		GPR174
		DGAT2
		RETNLB
		HINT2
		FAM71F1
		BEX2
		LINC00260
		FAM167B
		MPV17L2
		HAVCR2
		AIFM2
		FAM73B
		PLXDC2
		TMEM209
		CORO6
		C20orf100
		USP45
		SNHG12
		HIST1H2BK
		KRTAP3-3
		COL27A1
		C21orf70
		DCLK3
		ZFHX2
		DISP2
		KIAA1737
		DIXDC1
		SCIN
		RSPH1
		WNT3A
		NAV3
		FCHSD1
		PLCZ1
		SLC25A21
		LHX4
		WDR34
		TMEM116
		MIDN
		KIR3DX1
		SNX21
		KLHL13
		FAM110B
		DCAF15
		C12orf23
		SHF
		DUOXA1
		SEC11C
		ADCK2
		RCCD1
		FAM113B
		ANKRD44
		TDRD12
		MYADM
		SYT12
		IDI2
		LIN52
		INTS4
		DSEL
		DAPL1
		ZNF461
		CYTSB
		ZNF764
		FAM114A1
		PIGM
		PGAP3
		CADPS2
		MUC16
		OPN4
		TP53INP1
		MYL12B
		AC092070.4
		ERI2
		LINC00152
		STX1B
		RPUSD1
		PLCD3
		AHNAK2
		SIGLEC11
		SLC2A13
		MAL2
		PGLYRP3
		PKD1L2
		XKR4
		CSMD3
		RNF157
		SLAMF6
		HAUS1
		MARCH3
		FCRL3
		LRRC56
		SNX26
		IQCD
		AC027323.1
		WDR92
		C8orf34
		TOP1MT
		FAM129A
		RPL39L
		ARAP1
		DACH2
		GALNTL2
		TMC1
		TMC2
		TRIM6
		LINC00161
		MUCL1
		ZMYND17
		PIK3AP1
		COMTD1
		C10orf32
		OR52J3
		OR51F2
		OR5P2
		FAM55A
		AMICA1
		OR2D3
		OR10A7
		KRT74
		BTBD11
		AC069234.1
		C13orf28
		ANKRD9
		IFI27L1
		OR4K14
		C14orf148
		JDP2
		C16orf55
		TMEM170A
		WFIKKN2
		SEZ6
		ANKRD13B
		CYB5D2
		TTC39C
		OR1M1
		C19orf39
		C19orf41
		EID2B
		NR2C2AP
		HSPB6
		CYP4F22
		FAM148C
		HMGB4
		DNAH14
		SYT2
		GOLT1A
		OR10X1
		OR6N1
		TATDN3
		ZNF831
		CSTL1
		C2orf60
		MITD1
		MBOAT2
		TMEM18
		FBLN7
		C2orf73
		PLEKHH2
		OSR1
		TTC32
		PQLC3
		ZPLD1
		LYZL4
		CD200R1
		TMEM42
		UROC1
		PPM1M
		SYNPR
		C4orf32
		SPATA4
		PDCL2
		TRAM1L1
		OTOP1
		PRRC1
		C5orf49
		ACOT12
		CLVS2
		TAAR1
		PACRG
		TRIM40
		WBSCR28
		RP11-250J16.1
		C7orf57
		LRGUK
		C7orf31
		ASZ1
		ZNF572
		HGSNAT
		C9orf57
		OR1L8
		BEND2
		ZFP92
		DOCK11
		SPIN4
		TCP10L
		RNF113B
		MUC17
		ASB5
		MYL6
		MYO3B
		RNF32
		CBLN4
		MACROD2
		KRT72
		C5ORF20
		OR52B4
		ANO4
		PIWIL4
		OR2AG1
		WDR66
		B3GALTL
		SERPINA12
		C14orf145
		SPATA8
		TTBK2
		GSG1L
		IL34
		DNAH2
		TMC8
		STARD6
		ZNF480
		PPM1N
		DIRAS1
		SYT6
		SAMD11
		PHF13
		PM20D1
		C1orf150
		DCST1
		MANEAL
		C1orf92
		ADIG
		C20orf186
		ANKRD30BP2
		NHEDC1
		TTC30B
		ZSWIM2
		ZNF385B
		ALS2CR11
		WDR49
		CCDC52
		CCDC13
		C4ORF39
		THAP6
		PLEKHG4B
		BTNL9
		C6orf94
		PNLDC1
		NKAIN2
		C6orf129
		GIMAP8
		AC068353.1
		ESCO2
		VPS13B
		C9orf66
		C9orf98
		HSD17B7P2
		PRUNE2
		RP13-102H20.1
		AKAP14
		ZDHHC15
		FAM122C
		CCDC147
		STOML3
		DYX1C1-CCPG1
		ANKFN1
		PHOSPHO1
		APOBEC3H
		SPTSSB
		DCLK2
		MMAA
		PKD1L1
		FAM47B
		TCEANC
		ZCCHC12
		S100Z
		PSORS1C1
		ADAMTS16
		COX7B2
		KIAA1949
		SPACA4
		C14orf147
		RILPL2
		C12orf28
		FAM71C
		PAOX
		FAM76A
		SLC5A9
		TMEM17
		TIGD1
		HTR3D
		KLHDC8B
		FBXO15
		ZBTB7C
		ZSCAN4
		DNAH12
		C4orf34
		AC135457.3
		TUBB
		SUSD3
		NRK
		ZNF449
		PAGE2
		ANO5
		SLC36A1
		SAMD9L
		OR8K3
		C10orf107
		OR8G5
		MS4A15
		C11orf66
		ZNF438
		UCMA
		NSUN6
		HNRNPUL2
		SPATA13
		CPNE2
		AC009107.3
		ZUFSP
		C6orf170
		BEND6
		OPN5
		C6orf130
		HIST1H2AA
		TWISTNB
		FBXL13
		GPR97
		DEFB113
		DEFB124
		GAS2L2
		SLC17A8
		PELI3
		LINC00314
		TTTY23
		FNDC5
		HEPACAM2
		ZNF503-AS1
		BPIL2
		C1orf62
		C16orf73
		NUDT8
		OR6C3
		C17orf61
		OR1L4
		C4orf22
		MCOLN2
		EPGN
		PCSK9
		NPNT
		TCTEX1D2
		C3orf43
		C19orf38
		AC099759.1
		OR51F1
		NPB
		PLAC2
		FRMD3
		C1orf101
		ZNF683
		GCET2
		MRGPRX1
		OFCC1
		AP000459.4
		AQP11
		RAB40AL
		STK32C
		MKX
		OR4C13
		OR8B4
		KLHL35
		IGSF22
		SPRYD4
		CLEC9A
		TSSK4
		FAM177A1
		HMGN2P46
		AC015871.2
		CES8
		MILR1
		ZNF575
		TPRX1
		FAM71E2
		FAM41C
		RIMKLA
		RNF149
		FAM150B
		DNAJC5G
		SLC9A9
		C3orf33
		SUMF1
		GPRIN3
		YIPF7
		ARL10
		SREK1IP1
		LINC00326
		TREML4
		BREA2
		EFHA2
		C8ORF77
		LRRC67
		C9orf142
		OR13C9
		FOXD4L3
		ATP11C
		TMSB15B
		P2RY8
		VN1R4
		VN1R5
		CCDC85C
		ITPK1-AS1
		NLRP14
		DUPD1
		LUZP2
		C1QL4
		AC087309.1
		TMEM202
		ARL16
		FAM5C
		ZNF678
		C1orf228
		C2orf70
		CCDC39
		NAT8L
		TMEM173
		FAM170A
		PABPC1L2A
		MS4A10
		OR6C4
		COX8C
		PKD1L3
		ANKRD62
		OR2T8
		MYBPHL
		OR10R2
		FIGLA
		GPR148
		AC104819.1
		OR1B1
		ANKRD58
		ARSH
		C6orf52
		EP400NL
		CLEC18A
		FAM159A
		CCDC37
		HCN1
		WDR86
		GJC3
		C11orf34
		C6orf58
		RILPL1
		LCE3C
		TBC1D26
		TICAM2
		LILRA5
		GLT6D1
		PTCHD3
		C10orf96
		FAM111B
		TMEM179B
		C12orf63
		TPTE2P6
		ASPG
		TEX9
		C19orf45
		C1orf187
		C1orf95
		MAST4
		LINC00317
		RNF148
		IL31
		SLC7A5P2
		TBPL2
		LINC00320
		SLC22A25
		C10orf140
		INSC
		C12orf68
		C12ORF75
		UBE2Q2P1
		TMEM220
		KRTAP26-1
		LINC00207
		C3orf54
		IQCF5
		SAMD5
		AC100803.1
		AQP7P2
		LCN15
		CENPVL1
		OR52N5
		OR52E6
		OR52E4
		OR8H3
		OR5T1
		EIF4A1P6
		OR11G2
		OR4F6
		ARL5C
		ONECUT3
		PRAMEF18
		OR6Y1
		SPINT4
		SMPD5
		LOC392288
		OR2A5
		FLJ40536
		PATE4
		C12orf76
		C15orf54
		ST20
		C17orf97
		GRAPL
		AC010624.2
		C1orf130
		C1orf226
		RP5-990P15.1
		FLJ90680
		EML6
		C4orf40
		AMTN
		FAM190A
		C6orf26
		RAB44
		PTPLAD2
		TMEM215
		OR51A4
		OR51A2
		OR2T2
		OR2T5
		AC117460.2
		OR5K3
		HAPLN4
		FAM45A
		GTF2H5
		AC116334.1
		C10orf136
		FAM116B
		C15ORF50
		IFIT1L
		DBX2
		LINC00238
		CXADRP3
		AARD
		BX255925.2
		OR5B3
		WBP11P1
		PRAMEF7
		OR2B3
		CICP8
		SPIN2B
		GEMIN8P4
		FBXO47
		MS4A13
		DUXAP10
		C8orf58
		FAM27A
		DNAJC25-GNG10
		JPX
		ASPDH
		NPS
		C6orf225
		C8orf66
		AL589182.2
		ECSCR
		LOC642131
		C18orf42
		FAM196A
		C15orf62
		MOP-1
		GAGE10
		CCT8P1
		PIRT
		WIPF3
		DRGX
		ZCCHC18
		TPTE2P2
		RP11-29H23.1
		SLC35G4
		CBY3
		C1orf81
		LOC648771
		PRAMEL
		LOC649330
		LOC651959
		MRPL45P2
		LOC653486
		RP5-820A21.1
		LGALS9C
		LINC00338
		HIST2H2AA4
		RNF208
		GXYLT2
		RHOXF2B
		SSR4P1
		CT47A11
		OVOL3
		C12orf73
		EIF3CL
		PABPC1P2
		C3orf41
		PRAMEF23
		LOC729866
		HAVCR1P1
		LOC100128922
		CXorf51A
		GAFA2
		LOC100130811
		ZBTB20-AS1
		RP11-544M22.1
		GAFA1
		FKSG29
		FAM197Y9
		MTCP1NB
		LOC100288929
		LOC100289079
		DNAJC3-AS1
		AC090844.1
		SPATA1
