## Supplementary file 10: Top chemical perturbations that up-regulate the combined A&#94, tau and A&#946*tau signature gene sets (using SigCom LINCS). for "Transcriptomic signatures of Aβ- and tau-induced neuronal dysfunction reveal inflammatory processes at the core of Alzheimer’s disease pathophysiology"

### Sheet: in
Name Perturbagen Perturbation Type Dose Tissue Cell Line Disease Timepoint Data Level Creation Time z-score p-value q-value (BH) q-value (Bonferroni)
KMS002_NOMO1_6H_I03_BRD-K49010888_10uM BRD-K49010888 Chemical 10 uM blood NOMO1 leukemia 6 h 5 2021-05-07 9.3770472855533 0 0 0
KMS002_NOMO1_6H_E05_BRD-K51556300_1.11uM BRD-K51556300 Chemical 1.11 uM blood NOMO1 leukemia 6 h 5 2021-05-06 9.197339948027869 0 0 0
KMS002_NOMO1_6H_I04_BRD-K49010888_3.33uM BRD-K49010888 Chemical 3.33 uM blood NOMO1 leukemia 6 h 5 2021-05-07 9.106321790762312 0 0 0
KMS002_NOMO1_6H_H03_BRD-K23582869_10uM BRD-K23582869 Chemical 10 uM blood NOMO1 leukemia 6 h 5 2021-05-07 8.871529084058999 0 0 0
LKCP002_MCF7_6H_H07_entinostat_10uM entinostat Chemical 10 uM breast MCF7 breast adenocarcinoma 6 h 5 2021-05-19 8.452667632580482 0 0 0
KMS002_NOMO1_6H_E03_BRD-K51556300_10uM BRD-K51556300 Chemical 10 uM blood NOMO1 leukemia 6 h 5 2021-05-05 8.443662737015032 0 0 0
DOSVAL005_HCC515_24H_K09_mitoxantrone_4uM mitoxantrone Chemical 4 uM lung HCC515 lung cancer 24 h 5 2021-05-09 8.425334700579008 0 0 0
FIBR040_MCLF056CN_6H_A05_entinostat_4uM entinostat Chemical 4 uM MCLF056CN 6 h 5 2021-05-11 7.98138973277842 1.5543122344752192e-15 1.3468406945271738e-10 1.077472555621739e-9
KMS002_NOMO1_6H_I05_BRD-K49010888_1.11uM BRD-K49010888 Chemical 1.11 uM blood NOMO1 leukemia 6 h 5 2021-05-07 7.929985883152998 2.220446049250313e-15 1.7102738978122842e-10 1.5392465080310558e-9
HDAC001_MCF7_6H_C07_BRD-K99636700_10uM BRD-K99636700 Chemical 10 uM breast MCF7 breast adenocarcinoma 6 h 5 2021-05-07 7.793364620232695 6.661338147750939e-15 4.6177395240931673e-10 4.617739524093167e-9
PBIOA007_XC.R10_24H_C22_mitoxantrone_10uM mitoxantrone Chemical 10 uM epithelium XC.R10 24 h 5 2021-05-20 7.7586686491262995 8.659739592076221e-15 5.457328528473744e-10 6.0030613813211176e-9
HOG001_A549_6H_K04_triptolide_3.33uM triptolide Chemical 3.33 uM lung A549 lung cancer 6 h 5 2021-05-07 7.730503939622797 1.0880185641326534e-14 6.285256574460144e-10 7.542307889352173e-9
FIBR027_MCLF130CN_6H_J09_CHEMBL-1222381_4uM CHEMBL-1222381 Chemical 4 uM MCLF130CN 6 h 5 2021-05-11 7.699786034830456 1.3766765505351941e-14 7.341021807532727e-10 9.543328349792546e-9
LKCP001_MCF7_6H_M19_entinostat_10uM entinostat Chemical 10 uM breast MCF7 breast adenocarcinoma 6 h 5 2021-05-19 7.608666617695087 2.7977620220553945e-14 1.3853218572279502e-9 1.9394506001191303e-8
HOG001_A549_6H_K06_triptolide_0.37uM triptolide Chemical 0.37 uM lung A549 lung cancer 6 h 5 2021-05-07 7.580111334408023 3.4861002973229915e-14 1.6110780117391719e-9 2.4166170176087576e-8
FIBR009_MCLF123SZ_6H_K19_entinostat_4uM entinostat Chemical 4 uM MCLF123SZ 6 h 5 2021-05-11 7.569536910860482 3.774758283725532e-14 1.6354494147829968e-9 2.6167190636527948e-8
CPC020_HA1E_6H_A11_BRD-K02562327_10uM BRD-K02562327 Chemical 10 uM kidney HA1E 6 h 5 2021-05-08 7.55909267857413 4.085620730620576e-14 1.666007985163025e-9 2.8322135747771426e-8
HOG003_A549_6H_E15_alvocidib_3.33uM alvocidib Chemical 3.33 uM lung A549 lung cancer 6 h 5 2021-05-06 7.533430534424559 4.973799150320701e-14 1.911906188922785e-9 3.447912177989565e-8
CPC006_HCC515_6H_E09_AG-14361_25uM AG-14361 Chemical 25 uM lung HCC515 lung cancer 6 h 5 2021-05-08 7.527051162626385 5.240252676230739e-14 1.911906188922785e-9 3.6326217589532916e-8
FIBR034_MCLF100SZ_6H_K19_entinostat_4uM entinostat Chemical 4 uM MCLF100SZ 6 h 5 2021-05-11 7.4352807891850805 1.0524914273446484e-13 3.648014224033602e-9 7.296028448067204e-8
KMS002_NOMO1_6H_E04_BRD-K51556300_3.33uM BRD-K51556300 Chemical 3.33 uM blood NOMO1 leukemia 6 h 5 2021-05-07 7.332784102391517 2.2715163083830703e-13 6.151285119131516e-9 1.57464917771577e-7
CPC007_A549_6H_J21_BRD-K84203638_10uM BRD-K84203638 Chemical 10 uM lung A549 lung cancer 6 h 5 2021-05-09 7.332140378933424 2.282618538629322e-13 6.151285119131516e-9 1.5823454102559253e-7
FIBR009_MCLF123SZ_6H_A05_entinostat_4uM entinostat Chemical 4 uM MCLF123SZ 6 h 5 2021-05-11 7.328769871838244 2.34035013590983e-13 6.151285119131516e-9 1.6223658194647328e-7
EMU001_OCILY19_24H_F11_doxorubicin_0.04uM doxorubicin Chemical 0.04 uM lymphoid system OCILY19 lymphoma 24 h 5 2021-05-09 7.325638048721907 2.395861287141088e-13 6.151285119131516e-9 1.6608469821655092e-7
HOG002_A549_6H_M04_daunorubicin_3.33uM daunorubicin Chemical 3.33 uM lung A549 lung cancer 6 h 5 2021-05-06 7.301979403425051 2.857714065385153e-13 6.8310698477102375e-9 1.9810102558359688e-7
FIBR040_MCLF056CN_6H_K19_entinostat_4uM entinostat Chemical 4 uM MCLF056CN 6 h 5 2021-05-11 7.232652556842854 4.771738559838923e-13 1.0670454018576577e-8 3.307840745758739e-7
FIBR030_MCLF040SZ_6H_K19_entinostat_4uM entinostat Chemical 4 uM MCLF040SZ 6 h 5 2021-05-11 7.225643927282276 5.022648963404208e-13 1.0880548753644526e-8 3.481775601166248e-7
KMS002_NOMO1_6H_I06_BRD-K49010888_0.37uM BRD-K49010888 Chemical 0.37 uM blood NOMO1 leukemia 6 h 5 2021-05-07 7.208711830480093 5.688782778179302e-13 1.1950150162350197e-8 3.943549553575565e-7
CPC010_PC3_6H_I19_BRD-K53423944_10uM BRD-K53423944 Chemical 10 uM prostate gland PC3 prostate adenocarcinoma 6 h 5 2021-05-11 7.199540579414237 6.084022174945858e-13 1.2404515976485567e-8 4.217535432005093e-7
HOG001_A549_6H_K05_triptolide_1.11uM triptolide Chemical 1.11 uM lung A549 lung cancer 6 h 5 2021-05-05 7.1444624430841985 9.097167463778533e-13 1.673728045048506e-8 6.306292943403236e-7
HOG002_A549_24H_I14_doxorubicin_10uM doxorubicin Chemical 10 uM lung A549 lung cancer 24 h 5 2021-05-06 7.144455210236354 9.099387909827783e-13 1.673728045048506e-8 6.307832189911267e-7
AICHI001_THP1_24H_M16_AZ-628_0.125uM AZ-628 Chemical 0.125 uM blood THP1 leukemia 24 h 5 2021-05-07 7.143290721733513 9.174883075502294e-13 1.673728045048506e-8 6.360166571184322e-7
LJP009_THP1_24H_E20_ponatinib_3.33uM ponatinib Chemical 3.33 uM blood THP1 leukemia 24 h 5 2021-05-18 7.134495578755532 9.78106484694763e-13 1.7074091890334486e-8 6.780380867876801e-7
FIBR010_MCLF123SZ_6H_J09_CHEMBL-1222381_4uM CHEMBL-1222381 Chemical 4 uM MCLF123SZ 6 h 5 2021-05-11 7.13350467860094 9.85211912052364e-13 1.7074091890334486e-8 6.829636756133795e-7
FIBR018_MCLF076SZ_6H_K19_entinostat_4uM entinostat Chemical 4 uM MCLF076SZ 6 h 5 2021-05-11 7.073030837779475 1.5261125696497402e-12 2.3509424999327656e-8 0.0000010579241249697446
REP.A003_HA1E_24H_H20_levocabastine_3.33uM levocabastine Chemical 3.33 uM kidney HA1E 24 h 5 2021-05-20 7.049133508503775 1.8123280653981055e-12 2.7311586953368428e-8 0.0000012563329998549477
CPC019_PC3_6H_G07_BRD-K55116708_10uM BRD-K55116708 Chemical 10 uM prostate gland PC3 prostate adenocarcinoma 6 h 5 2021-05-08 7.0307114450457835 2.0683454948766666e-12 3.050655579214741e-8 0.0000014338081222309285
FIBR019_MCLF135CN_6H_J09_CHEMBL-1222381_4uM CHEMBL-1222381 Chemical 4 uM MCLF135CN 6 h 5 2021-05-11 7.023464131506361 2.178479618919482e-12 3.132523709813406e-8 0.0000015101547490292688
FIBR040_MCLF056CN_6H_J09_CHEMBL-1222381_4uM CHEMBL-1222381 Chemical 4 uM MCLF056CN 6 h 5 2021-05-11 7.021193017283429 2.2142288003124122e-12 3.132523709813406e-8 0.0000015349366178085688
FIBR017_MCLF076SZ_6H_I15_kenpaullone_4uM kenpaullone Chemical 4 uM MCLF076SZ 6 h 5 2021-05-11 7.007964138577238 2.433830914583268e-12 3.37433619490568e-8 0.0000016871680974528402
FIBR010_MCLF123SZ_6H_A05_entinostat_4uM entinostat Chemical 4 uM MCLF123SZ 6 h 5 2021-05-11 6.977672971807677 3.020472760795201e-12 3.891158163172582e-8 0.000002093837024874645
FIBR029_MCLF040SZ_6H_K19_entinostat_4uM entinostat Chemical 4 uM MCLF040SZ 6 h 5 2021-05-11 6.950882503394484 3.653077840226615e-12 4.604306100023078e-8 0.000002532368355012693
AICHI001_BJAB_4H_G18_vorinostat_0.01uM vorinostat Chemical 0.01 uM lymphoid system BJAB lymphoma 4 h 5 2021-05-07 6.9421379903514095 3.886446720002823e-12 4.810969933940638e-8 0.000002694143163006757
CEGS001_NPC.170_24H_J20_varenicline_12.5uM varenicline Chemical 12.5 uM central nervous system NPC 24 h 5 2021-05-06 6.899015751507063 5.268674385661143e-12 6.297110541820843e-8 0.000003652324114256089
REP.A015_MDAMB231_24H_E07_epirubicin_10uM epirubicin Chemical 10 uM breast MDAMB231 breast adenocarcinoma 24 h 5 2021-05-22 6.89480623406201 5.42699218897269e-12 6.37639388182831e-8 0.0000037620723902787034
PBIOA015_HCC515_24H_D07_daunorubicin_10uM daunorubicin Chemical 10 uM lung HCC515 lung cancer 24 h 5 2021-05-19 6.862149926047548 6.824096843160987e-12 7.460775925879903e-8 0.000004730566293131844
AICHI001_OCILY3_24H_D03_BI-D1870_0.66uM BI-D1870 Chemical 0.66 uM lymphoid system OCILY3 lymphoma 24 h 5 2021-05-07 6.8608190820443005 6.888045689379396e-12 7.460775925879903e-8 0.000004774896592563138
CPC001_PC3_24H_H16_ER-27319_10uM ER-27319 Chemical 10 uM prostate gland PC3 prostate adenocarcinoma 24 h 5 2021-05-08 6.857441342101277 7.0528027862337694e-12 7.521705666860066e-8 0.0000048891086834590425
CPC006_VCAP_6H_D19_CHEMBL-1222381_80uM CHEMBL-1222381 Chemical 80 uM prostate gland VCAP prostate adenocarcinoma 6 h 5 2021-05-09 6.852797853785599 7.285505532195202e-12 7.652154117425299e-8 0.000005050421717500697
CVD001_HEPG2_6H_E07_kenpaullone_15uM kenpaullone Chemical 15 uM liver HEPG2 carcinoma 6 h 5 2021-05-07 6.834477050197419 8.279377183839642e-12 8.44027713896382e-8 0.000005739388454495398
PBIOA017_A549_24H_C22_mitoxantrone_10uM mitoxantrone Chemical 10 uM lung A549 lung cancer 24 h 5 2021-05-19 6.825349196218626 8.823164421301044e-12 8.737642749017434e-8 0.000006116349924312203
CPC006_HCC515_6H_D19_CHEMBL-1222381_80uM CHEMBL-1222381 Chemical 80 uM lung HCC515 lung cancer 6 h 5 2021-05-08 6.74738632931101 1.5138557074578785e-11 1.3666930276948565e-7 0.000010494274842454132
ASG003_MCF7_6H_L04_entinostat_10uM entinostat Chemical 10 uM breast MCF7 breast adenocarcinoma 6 h 5 2021-05-07 6.745773404241858 1.5307755063531658e-11 1.3666930276948565e-7 0.000010611565426366099
FIBR034_MCLF100SZ_6H_A05_entinostat_4uM entinostat Chemical 4 uM MCLF100SZ 6 h 5 2021-05-11 6.741267340035211 1.5790035945428826e-11 1.385555666824107e-7 0.000010945889767910444
CEGS002_HIMG002_24H_G17_tacedinaline_0.66uM tacedinaline Chemical 0.66 uM central nervous system HIMG002 24 h 5 2021-05-06 6.73861288487656 1.6080914377880617e-11 1.393441382557814e-7 0.000011147531060462512
CPC010_HEPG2_6H_G04_BRD-K85853281_10uM BRD-K85853281 Chemical 10 uM liver HEPG2 carcinoma 6 h 5 2021-05-11 6.731076257423389 1.6936008151446913e-11 1.428977113612349e-7 0.000011740294890705272
CPC006_HCC515_24H_P08_curcumin_50uM curcumin Chemical 50 uM lung HCC515 lung cancer 24 h 5 2021-05-08 6.730403602573921 1.701438989698545e-11 1.428977113612349e-7 0.000011794630292438768
HOG003_A549_6H_E14_alvocidib_10uM alvocidib Chemical 10 uM lung A549 lung cancer 6 h 5 2021-05-06 6.707627364714001 1.9891199798394155e-11 1.5669179623004323e-7 0.000013788878068243804
CPC006_U937_6H_L19_triptolide_0.08uM triptolide Chemical 0.08 uM lymphatic part of lymphoid system U937 lymphoma 6 h 5 2021-05-09 6.694355088920748 2.1781909609330796e-11 1.6486140230753676e-7 0.000015099546469832248
CEGS001_NPC.170_24H_J19_varenicline_25uM varenicline Chemical 25 uM central nervous system NPC 24 h 5 2021-05-06 6.689002781516384 2.2593038551121936e-11 1.6486140230753676e-7 0.000015661833219215993
CVD001_HEPG2_6H_K11_ellipticine_10uM ellipticine Chemical 10 uM liver HEPG2 carcinoma 6 h 5 2021-05-07 6.686413421988328 2.2996049509060867e-11 1.6558166611031809e-7 0.00001594120646042363
CPC009_A549_6H_P20_BRD-K81814927_10uM BRD-K81814927 Chemical 10 uM lung A549 lung cancer 6 h 5 2021-05-10 6.685314029116079 2.3169466345507317e-11 1.6558166611031809e-7 0.000016061421612700855
PBIOA020_MCF7_24H_B09_KU-55933_1.11uM KU-55933 Chemical 1.11 uM breast MCF7 breast adenocarcinoma 24 h 5 2021-05-20 6.657829207309888 2.7940094682321615e-11 1.9368492735205577e-7 0.000019368492735205578
FIBR020_MCLF135CN_6H_K19_entinostat_4uM entinostat Chemical 4 uM MCLF135CN 6 h 5 2021-05-11 6.644224220515823 3.0645042059518346e-11 2.103327012998912e-7 0.00002124360283128901
AICHI001_THP1_24H_M15_AZ-628_0.66uM AZ-628 Chemical 0.66 uM blood THP1 leukemia 24 h 5 2021-05-07 6.640289551288832 3.147415661430841e-11 2.1390546546458635e-7 0.000021818357477387806
REP.A005_HELA_24H_E24_deforolimus_0.04uM deforolimus Chemical 0.04 uM uterine cervix HELA cervical adenocarcinoma 24 h 5 2021-05-21 6.637316850825057 3.211497734412205e-11 2.1614159242335504e-7 0.00002226258401960557
PBIOA003_XC.L10_24H_C22_mitoxantrone_10uM mitoxantrone Chemical 10 uM epithelium XC.L10 24 h 5 2021-05-20 6.615068610857729 3.7333691693675064e-11 2.441535385606694e-7 0.00002588027508743096
HDAC001_PC3_6H_A19_tacedinaline_10uM tacedinaline Chemical 10 uM prostate gland PC3 prostate adenocarcinoma 6 h 5 2021-05-07 6.609340195365491 3.8806513558142797e-11 2.5141361959072856e-7 0.00002690125729620796
ASG003_XC.P914_24H_D16_barasertib-HQPA_10uM barasertib-HQPA Chemical 10 uM epithelium XC.P914 24 h 5 2021-05-07 6.605514018856155 3.982170149186004e-11 2.5560185925629407e-7 0.000027605000799679758
CPC002_PC3_24H_J06_KN-93_10uM KN-93 Chemical 10 uM prostate gland PC3 prostate adenocarcinoma 24 h 5 2021-05-09 6.601854197847226 4.0817127455738955e-11 2.5958756889201906e-7 0.00002829504500923008
REP.B019_MDAMB231_24H_M11_TTNPB_0.03uM TTNPB Chemical 0.03 uM breast MDAMB231 breast adenocarcinoma 24 h 5 2021-05-22 6.58145033408005 4.682898513408418e-11 2.7721438275781337e-7 0.00003246255492972416
CEGS001_NPC.215_24H_G15_tacedinaline_2.5uM tacedinaline Chemical 2.5 uM central nervous system NPC 24 h 5 2021-05-06 6.581052527448645 4.695444033586682e-11 2.7721438275781337e-7 0.00003254952235742792
CVD001_HEPG2_6H_N03_aminopurvalanol-a_12.5uM aminopurvalanol-a Chemical 12.5 uM liver HEPG2 carcinoma 6 h 5 2021-05-07 6.571469004055697 5.007727565953246e-11 2.892859887193566e-7 0.000034714318646322795
CPC020_PC3_6H_A07_SA-1017940_10uM SA-1017940 Chemical 10 uM prostate gland PC3 prostate adenocarcinoma 6 h 5 2021-05-09 6.565740588563458 5.204014996706974e-11 2.981405996646467e-7 0.00003607501255942225
CRCGN005_HEPG2_24H_O01_mitoxantrone_10uM mitoxantrone Chemical 10 uM liver HEPG2 carcinoma 24 h 5 2021-05-09 6.545293327709221 5.967915051030559e-11 3.336329219435604e-7 0.00004137048232100149
KMS002_NOMO1_6H_F14_BRD-K95985487_10uM BRD-K95985487 Chemical 10 uM blood NOMO1 leukemia 6 h 5 2021-05-07 6.52749328916579 6.721445622304145e-11 3.6979420056075934e-7 0.00004659406927065568
CPC008_VCAP_6H_G15_BRD-A66846505_10uM BRD-A66846505 Chemical 10 uM prostate gland VCAP prostate adenocarcinoma 6 h 5 2021-05-10 6.525959925422918 6.790545903356815e-11 3.706541951492515e-7 0.000047073082783954945
CPC006_CL34_6H_O24_KO-143_40uM KO-143 Chemical 40 uM large intestine CL34 colon adenocarcinoma 6 h 5 2021-05-08 6.524556752941233 6.854383727272761e-11 3.712157512110459e-7 0.00004751561615501387
LJP001_MCF10A_24H_E06_CGP-60474_2.22uM CGP-60474 Chemical 2.22 uM breast MCF10A breast carcinoma 24 h 5 2021-05-17 6.521345368498616 7.002731727823175e-11 3.7630997478317383e-7 0.00004854398674702942
HOG003_A549_6H_E17_alvocidib_0.37uM alvocidib Chemical 0.37 uM lung A549 lung cancer 6 h 5 2021-05-06 6.51126277860445 7.489142639371948e-11 3.9330197081456253e-7 0.00005191586014752225
MOAR005_PC3_24H_J11_BMS-387032_3.33uM BMS-387032 Chemical 3.33 uM prostate gland PC3 prostate adenocarcinoma 24 h 5 2021-05-17 6.501534598254627 7.989697792254447e-11 4.1643446278629064e-7 0.00005538578355057666
CEGS002_HIMG001_24H_B08_entinostat_4uM entinostat Chemical 4 uM central nervous system HIMG001 24 h 5 2021-05-06 6.494786351216422 8.355982572538778e-11 4.322755566434678e-7 0.00005792492459022469
DOSVAL002_A375_24H_K09_mitoxantrone_4uM mitoxantrone Chemical 4 uM skin of body A375 melanoma 24 h 5 2021-05-08 6.48604907102119 8.854716959660891e-11 4.4554605570979217e-7 0.00006138222617191325
FIBR011_MCLF015CN_6H_K19_entinostat_4uM entinostat Chemical 4 uM MCLF015CN 6 h 5 2021-05-11 6.48579592134666 8.869593948190868e-11 4.4554605570979217e-7 0.00006148535568795133
LKCP001_A549_48H_F10_AT-7519_10uM AT-7519 Chemical 10 uM lung A549 lung cancer 48 h 5 2021-05-18 6.477167133869084 9.391509792067154e-11 4.6117117056001785e-7 0.00006510335460507832
CPC006_HCC515_24H_G14_auranofin_10uM auranofin Chemical 10 uM lung HCC515 lung cancer 24 h 5 2021-05-08 6.475257662038339 9.510991993977314e-11 4.6117117056001785e-7 0.00006593162315104983
PBIOA022_A375_24H_J22_BRD-K96009269_0.37uM BRD-K96009269 Chemical 0.37 uM skin of body A375 melanoma 24 h 5 2021-05-20 6.472487481314188 9.686984547840893e-11 4.6578236262609284e-7 0.00006715162993331525
FIBR001_MCLF117SZ_6H_K19_entinostat_4uM entinostat Chemical 4 uM MCLF117SZ 6 h 5 2021-05-11 6.465536714536359 1.014273109944952e-10 4.783056693268639e-7 0.00007031093339104899
MOAR006_A375_24H_K19_BRD-K30748066_10uM BRD-K30748066 Chemical 10 uM skin of body A375 melanoma 24 h 5 2021-05-17 6.4571466110376265 1.0720802023911347e-10 4.954547183337136e-7 0.00007431820775005704
LKCP001_MCF7_6H_A22_tacedinaline_10uM tacedinaline Chemical 10 uM breast MCF7 breast adenocarcinoma 6 h 5 2021-05-19 6.453602515594197 1.0974554598419672e-10 5.038229050293705e-7 0.00007607725865943493
PBIOA015_A375_24H_I05_cytarabine_0.125uM cytarabine Chemical 0.125 uM skin of body A375 melanoma 24 h 5 2021-05-20 6.445335370508809 1.1589529336220039e-10 5.251003646279591e-7 0.00008034035578807774
LJP009_HEK293_24H_G14_dasatinib_3.33uM dasatinib Chemical 3.33 uM kidney HEK293 24 h 5 2021-05-18 6.432938269304647 1.2575296359784716e-10 5.624118752289136e-7 0.00008717384066048162
CEGS001_NPC.215_24H_L14_riluzole_4uM riluzole Chemical 4 uM central nervous system NPC 24 h 5 2021-05-06 6.428309246684657 1.2964029849626968e-10 5.760807661672537e-7 0.00008986859952209159
ASG002_PC3_24H_K14_BRD-K63750851_1.11uM BRD-K63750851 Chemical 1.11 uM prostate gland PC3 prostate adenocarcinoma 24 h 5 2021-05-07 6.4271519910296595 1.3063017334502547e-10 5.767821376775276e-7 0.00009055479561537183
LJP009_THP1_24H_H19_NVP-BHG712_10uM NVP-BHG712 Chemical 10 uM blood THP1 leukemia 24 h 5 2021-05-18 6.424620494284352 1.3282175359563553e-10 5.790819617534496e-7 0.00009207403191879848
CEGS001_NPC.170_24H_K21_verapamil_6.66uM verapamil Chemical 6.66 uM central nervous system NPC 24 h 5 2021-05-05 6.420902810492673 1.3610512716866197e-10 5.851531113974949e-7 0.000094350115730224
AICHI001_THP1_24H_M14_AZ-628_2.5uM AZ-628 Chemical 2.5 uM blood THP1 leukemia 24 h 5 2021-05-07 6.419217556945083 1.376196934188556e-10 5.852762930880491e-7 0.00009540003577335199
CEGS001_NPC.170_24H_J21_varenicline_6.66uM varenicline Chemical 6.66 uM central nervous system NPC 24 h 5 2021-05-05 6.413756756823063 1.4264101011463026e-10 5.992781080400813e-7 0.00009888088782661342
LJP008_THP1_24H_H16_entinostat_0.37uM entinostat Chemical 0.37 uM blood THP1 leukemia 24 h 5 2021-05-18 6.410957644707538 1.452840070470529e-10 6.034150473965362e-7 0.00010071305294512278
AICHI002_KMS34_24H_M11_dinaciclib_0.04uM dinaciclib Chemical 0.04 uM lymphoid tissue KMS34 myeloma 24 h 5 2021-05-07 6.402950882144523 1.5311085732605534e-10 6.243455468310674e-7 0.00010613874296128145
