## Supplementary file 11: Top chemical perturbations that down-regulate the combined A&#, tau and A&#946*tau signature gene sets (using SigCom LINCS). for "Transcriptomic signatures of Aβ- and tau-induced neuronal dysfunction reveal inflammatory processes at the core of Alzheimer’s disease pathophysiology"

### Sheet: in
Name Perturbagen Perturbation Type Dose Cell Line Timepoint Data Level Creation Time z-score p-value q-value (BH) q-value (Bonferroni)
FIBR034_MCLF100SZ_6H_P21_BRD-K68336408_4uM BRD-K68336408 Chemical 4 uM MCLF100SZ 6 h 5 2021-05-11 -7.423881820983355 1.1457501614131615e-13 3.782148562590594e-9 7.942511981440248e-8
LGR001_XC.L100.L_96H_F18_afatinib_0.04uM afatinib Chemical 0.04 uM epithelium XC.L100 96 h 5 2021-05-06 -7.40973437060101 1.2745360322696797e-13 4.016034070953755e-9 8.83527495609826e-8
AICHI001_TMD8_24H_G01_Mps1-IN-1_10uM Mps1-IN-1 Chemical 10 uM lymphoid system TMD8 lymphoma 24 h 5 2021-05-07 -7.348558943538702 2.0183854587685346e-13 6.083369894783607e-9 1.3991750758002297e-7
PCLB001_JURKAT_6H_L23_avicin-g_1.11uM avicin-g Chemical 1.11 uM blood JURKAT leukemia 6 h 5 2021-05-20 -7.305472868933575 2.7844393457598926e-13 6.8310698477102375e-9 1.930215121070944e-7
REP.A003_A549_24H_O22_omecamtiv-mecarbil_0.37uM omecamtiv-mecarbil Chemical 0.37 uM lung A549 lung cancer 24 h 5 2021-05-20 -7.258365330927331 3.9479530755670567e-13 9.122600970930724e-9 2.736780291279217e-7
CEGS001_NPC.170_24H_A21_BRD-K01543453_12.5uM BRD-K01543453 Chemical 12.5 uM central nervous system NPC 24 h 5 2021-05-05 -7.179831069040061 7.029932191926491e-13 1.3923584126932351e-8 4.873254444426323e-7
LJP009_THP1_24H_J06_GDC-0879_0.04uM GDC-0879 Chemical 0.04 uM blood THP1 leukemia 24 h 5 2021-05-18 -7.1222142031168705 1.0693668173189508e-12 1.8080515079701376e-8 7.413011182677565e-7
LJP008_YAPC_24H_C24_CGP-60474_0.04uM CGP-60474 Chemical 0.04 uM pancreas YAPC pancreatic carcinoma 24 h 5 2021-05-18 -7.112934459333359 1.1437517599688363e-12 1.8877758959209446e-8 7.928658762867968e-7
REP.A016_A549_24H_L13_azacitidine_10uM azacitidine Chemical 10 uM lung A549 lung cancer 24 h 5 2021-05-22 -7.092566759805402 1.3253842467975119e-12 2.1366889317296216e-8 9.187762406437372e-7
CVD001_PHH_6H_C24_phenazone_10uM phenazone Chemical 10 uM liver PHH 6 h 5 2021-05-06 -7.080263685623209 1.4486190025309043e-12 2.2822827769078655e-8 0.0000010042044218394608
CPC006_VCAP_6H_A21_PJ-34_10uM PJ-34 Chemical 10 uM prostate gland VCAP prostate adenocarcinoma 6 h 5 2021-05-09 -6.991748093711585 2.7324809082074353e-12 3.714111279966701e-8 0.0000018941967527830172
CPC010_A549_6H_G10_BRD-K64881093_10uM BRD-K64881093 Chemical 10 uM lung A549 lung cancer 6 h 5 2021-05-11 -6.986612771742533 2.8341773372630996e-12 3.778258159328537e-8 0.0000019646942428508396
REP.B014_HELA_24H_N13_BRD-A39415247_2.22uM BRD-A39415247 Chemical 2.22 uM uterine cervix HELA cervical adenocarcinoma 24 h 5 2021-05-22 -6.97717390530646 3.0311309018316024e-12 3.891158163172582e-8 0.0000021012254081131942
KMS002_NOMO1_6H_D14_MW-STK33-97_10uM MW-STK33-97 Chemical 10 uM blood NOMO1 leukemia 6 h 5 2021-05-07 -6.931447841238369 4.191758051774741e-12 5.097876417300047e-8 0.000002905789557861027
REP.A019_HELA_24H_K21_thioguanine_1.11uM thioguanine Chemical 1.11 uM uterine cervix HELA cervical adenocarcinoma 24 h 5 2021-05-22 -6.883103486250847 5.891953591685706e-12 6.807317681767344e-8 0.0000040843906090604065
AICHI002_TMD8_24H_C02_CP-466722_2.5uM CP-466722 Chemical 2.5 uM lymphoid system TMD8 lymphoma 24 h 5 2021-05-08 -6.87456872579524 6.255662654552907e-12 7.1090478476654e-8 0.0000043365191870758935
CEGS002_HIMG002_24H_P13_ruboxistaurin_20uM ruboxistaurin Chemical 20 uM central nervous system HIMG002 24 h 5 2021-05-06 -6.867639657560942 6.566747146052876e-12 7.342205843308136e-8 0.000004552167622851044
CPC006_HCC515_6H_A10_BRD-K86682249_10uM BRD-K86682249 Chemical 10 uM lung HCC515 lung cancer 6 h 5 2021-05-08 -6.846114702377988 7.633671472717651e-12 7.898172492477562e-8 0.000005291775569959967
REP.A025_PC3_24H_J20_tioguanine_3.33uM tioguanine Chemical 3.33 uM prostate gland PC3 prostate adenocarcinoma 24 h 5 2021-05-23 -6.826904258505029 8.72812933039313e-12 8.737642749017434e-8 0.000006050470173768474
DOSBIO002_A549_24H_N11_BRD-K62919978_10uM BRD-K62919978 Chemical 10 uM lung A549 lung cancer 24 h 5 2021-05-06 -6.819975190270731 9.159339953157541e-12 8.942805416377612e-8 0.000006349391845628105
AICHI001_K562_4H_P17_IPI-145_0.04uM IPI-145 Chemical 0.04 uM bone marrow K562 leukemia 4 h 5 2021-05-07 -6.808757043265099 9.902301201236696e-12 9.43136398050974e-8 0.000006864423727215296
AICHI001_TMD8_24H_P03_A-443654_0.66uM A-443654 Chemical 0.66 uM lymphoid system TMD8 lymphoma 24 h 5 2021-05-07 -6.808330305242318 9.931833133691725e-12 9.43136398050974e-8 0.000006884895705772109
FIBR033_MCLF100SZ_6H_C24_brefeldin-a_0.02uM brefeldin-a Chemical 0.02 uM MCLF100SZ 6 h 5 2021-05-11 -6.762908020783665 1.3602452497707418e-11 1.2742465011078714e-7 0.000009429424108198248
REP.A019_HELA_24H_K20_thioguanine_3.33uM thioguanine Chemical 3.33 uM uterine cervix HELA cervical adenocarcinoma 24 h 5 2021-05-22 -6.751284834298783 1.4737544518084178e-11 1.362171589747163e-7 0.000010216286923103723
LKCP001_A549_6H_C01_bosutinib_10uM bosutinib Chemical 10 uM lung A549 lung cancer 6 h 5 2021-05-18 -6.745107982240234 1.5377921158687968e-11 1.3666930276948565e-7 0.00001066020561601988
CVD001_PHH_24H_E21_cycloheximide_10uM cycloheximide Chemical 10 uM liver PHH 24 h 5 2021-05-06 -6.729593523615423 1.7109424987893362e-11 1.428977113612349e-7 0.000011860510042982497
REP.A025_THP1_24H_P24_cinaciguat_0.04uM cinaciguat Chemical 0.04 uM blood THP1 leukemia 24 h 5 2021-05-23 -6.727488764892897 1.7358559034619248e-11 1.432525416807569e-7 0.000012033213501183582
CPC016_HEPG2_6H_J24_nicergoline_10uM nicergoline Chemical 10 uM liver HEPG2 carcinoma 6 h 5 2021-05-15 -6.72335157592628 1.7858603484910418e-11 1.4564531546814323e-7 0.000012379851814792175
LJP007_HELA_24H_O18_OTS-167_0.04uM OTS-167 Chemical 0.04 uM uterine cervix HELA cervical adenocarcinoma 24 h 5 2021-05-18 -6.719011867220039 1.839839391948317e-11 1.483028214057503e-7 0.000012754042640894525
REP.A021_THP1_24H_I15_MLN-8054_1.11uM MLN-8054 Chemical 1.11 uM blood THP1 leukemia 24 h 5 2021-05-23 -6.7161838237131395 1.875855026867157e-11 1.4946791292525474e-7 0.000013003708424497162
HOG003_MCF7_24H_G17_fluoropyruvate_0.37uM fluoropyruvate Chemical 0.37 uM breast MCF7 breast adenocarcinoma 24 h 5 2021-05-07 -6.705406880425975 2.0196067040956223e-11 1.573058046493985e-7 0.000014000216613796468
PBIOA021_HEPG2_24H_P12_BRD-K33269038_0.04uM BRD-K33269038 Chemical 0.04 uM liver HEPG2 carcinoma 24 h 5 2021-05-20 -6.697414583558648 2.1330937016728058e-11 1.642991722672349e-7 0.00001478692550405114
MOAR017_HAP1.BRD4_24H_M01_BRD-K04923131_3.33uM BRD-K04923131 Chemical 3.33 uM bone marrow HAP1 chronic myeloid leukemia 24 h 5 2021-05-18 -6.692546876959814 2.2052804027339334e-11 1.6486140230753676e-7 0.000015287334543812037
MUC.CP008_HA1E_24H_G01_brefeldin-a_10uM brefeldin-a Chemical 10 uM kidney HA1E 24 h 5 2021-05-18 -6.691758496544847 2.217181993557915e-11 1.6486140230753676e-7 0.0000153698381566425
ASG003_XC.P092_24H_J05_emetine_1.11uM emetine Chemical 1.11 uM epithelium XC.P092 24 h 5 2021-05-07 -6.6894946151697585 2.25173213408425e-11 1.6486140230753676e-7 0.000015609344913292134
TAA001_SHSY5Y_24H_D13_azacitidine_10uM azacitidine Chemical 10 uM nervous system SHSY5Y neuroblastoma 24 h 5 2021-05-06 -6.67251188843267 2.528310893978869e-11 1.788431669764859e-7 0.000017526630363695617
FIBR027_MCLF130CN_6H_L08_NSC-23766_4uM NSC-23766 Chemical 4 uM MCLF130CN 6 h 5 2021-05-11 -6.668396398009585 2.6001867325931016e-11 1.8206953998328557e-7 0.00001802488445834527
CPC006_NCIH1836_6H_A21_PJ-34_10uM PJ-34 Chemical 10 uM lung NCIH1836 lung cancer 6 h 5 2021-05-08 -6.634879381101718 3.2649882797386454e-11 2.1618057528221308e-7 0.00002263338850339025
CPC017_HT29_6H_M12_diclofenac_10uM diclofenac Chemical 10 uM intestine HT29 colon adenocarcinoma 6 h 5 2021-05-15 -6.634452643078938 3.274447379908452e-11 2.1618057528221308e-7 0.000022698960404632373
LJP006_BT20_3H_L24_THZ-2-98-01_0.04uM THZ-2-98-01 Chemical 0.04 uM breast BT20 breast carcinoma 3 h 5 2021-05-17 -6.598599416317545 4.172262535462323e-11 2.623879308569618e-7 0.000028922749735205144
KMS002_NOMO1_6H_N03_TUL-XX023_10uM TUL-XX023 Chemical 10 uM blood NOMO1 leukemia 6 h 5 2021-05-07 -6.596783971508768 4.2236436570419755e-11 2.623879308569618e-7 0.00002927893137716353
CPC006_PC3_24H_E12_niclosamide_10uM niclosamide Chemical 10 uM prostate gland PC3 prostate adenocarcinoma 24 h 5 2021-05-09 -6.596234275072644 4.23929780168919e-11 2.623879308569618e-7 0.00002938744825597972
FIBR027_MCLF130CN_6H_H04_amisulpride_4uM amisulpride Chemical 4 uM MCLF130CN 6 h 5 2021-05-11 -6.585305441980761 4.5630166312093934e-11 2.7721438275781337e-7 0.000031631515740038196
REP.B008_HELA_24H_H16_YM-155_0.08uM YM-155 Chemical 0.08 uM uterine cervix HELA cervical adenocarcinoma 24 h 5 2021-05-21 -6.581674552363206 4.675837494971802e-11 2.7721438275781337e-7 0.000032413606890768776
ASG002_22RV1_24H_D18_oncrasin-1_0.12uM oncrasin-1 Chemical 0.12 uM prostate gland 22RV1 prostate carcinoma 24 h 5 2021-05-07 -6.580531762403896 4.711897538811627e-11 2.7721438275781337e-7 0.00003266358052367302
MUC.CP005_MCF7_24H_O07_BRD-K36910796_10uM BRD-K36910796 Chemical 10 uM breast MCF7 breast adenocarcinoma 24 h 5 2021-05-18 -6.580314776968584 4.718780921564303e-11 2.7721438275781337e-7 0.00003271129716542198
REP.A006_HELA_24H_B07_estradiol_10uM estradiol Chemical 10 uM uterine cervix HELA cervical adenocarcinoma 24 h 5 2021-05-21 -6.57164982525179 5.0016435437783e-11 2.892859887193566e-7 0.000034672143292002744
FIBR027_MCLF130CN_6H_C24_brefeldin-a_0.02uM brefeldin-a Chemical 0.02 uM MCLF130CN 6 h 5 2021-05-11 -6.5575891690435695 5.4963367190907775e-11 3.1230680809217326e-7 0.00003810143058724513
FIBR004_MCLF027CN_6H_P21_BRD-K68336408_4uM BRD-K68336408 Chemical 4 uM MCLF027CN 6 h 5 2021-05-11 -6.551687165203083 5.717959439266451e-11 3.222581506252921e-7 0.00003963775252691093
ASG003_XC.P914_24H_F24_BRD-K61033289_0.12uM BRD-K61033289 Chemical 0.12 uM epithelium XC.P914 24 h 5 2021-05-07 -6.5275439191006965 6.71918076733391e-11 3.6979420056075934e-7 0.000046578368956273764
MOA001_A549_24H_I21_necrosulfonamide_10uM necrosulfonamide Chemical 10 uM lung A549 lung cancer 24 h 5 2021-05-06 -6.515993061094252 7.256950596001843e-11 3.864295983371981e-7 0.00005030627007407418
REP.B019_HELA_24H_K19_thioguanine_2.22uM thioguanine Chemical 2.22 uM uterine cervix HELA cervical adenocarcinoma 24 h 5 2021-05-22 -6.515052790874567 7.302536353392952e-11 3.864295983371981e-7 0.00005062227738217295
REP.A025_HELA_24H_J19_tioguanine_10uM tioguanine Chemical 10 uM uterine cervix HELA cervical adenocarcinoma 24 h 5 2021-05-23 -6.493412110126112 8.432565756777421e-11 4.330060052655156e-7 0.0000584558107108446
REP.A016_A549_24H_L14_azacitidine_3.33uM azacitidine Chemical 3.33 uM lung A549 lung cancer 24 h 5 2021-05-22 -6.488146596895874 8.732392586807691e-11 4.4510481816646277e-7 0.00006053425527063894
REP.A016_MDAMB231_24H_E02_R-547_3.33uM R-547 Chemical 3.33 uM breast MDAMB231 breast adenocarcinoma 24 h 5 2021-05-22 -6.482656865382479 9.056089211867402e-11 4.489311392233805e-7 0.00006277816883004661
CPC006_PC3_24H_K06_BRD-K74305673_10uM BRD-K74305673 Chemical 10 uM prostate gland PC3 prostate adenocarcinoma 24 h 5 2021-05-08 -6.4824832770342296 9.066503103838386e-11 4.489311392233805e-7 0.00006285035949127327
CVD001_PHH_24H_J06_emetine_2.5uM emetine Chemical 2.5 uM liver PHH 24 h 5 2021-05-05 -6.47522149779912 9.513279053408041e-11 4.6117117056001785e-7 0.00006594747739008255
RAD001_PC3_6H_F05_gefitinib_1.11uM gefitinib Chemical 1.11 uM prostate gland PC3 prostate adenocarcinoma 6 h 5 2021-05-06 -6.47161953957294 9.742784357058554e-11 4.6578236262609284e-7 0.00006753844258078345
ASG003_XC.L10_24H_J06_emetine_0.12uM emetine Chemical 0.12 uM epithelium XC.L10 24 h 5 2021-05-07 -6.469442452371975 9.884115748093336e-11 4.6930255467907685e-7 0.00006851817298314522
REP.A014_HEK293_24H_P24_triclosan_0.04uM triclosan Chemical 0.04 uM kidney HEK293 24 h 5 2021-05-22 -6.461435689808962 1.0421374874169942e-10 4.881252286079538e-7 0.00007224253383397716
DOS013_VCAP_24H_H21_BRD-K85088178_4uM BRD-K85088178 Chemical 4 uM prostate gland VCAP prostate adenocarcinoma 24 h 5 2021-05-10 -6.459866161826871 1.0529976890438775e-10 4.899018745037259e-7 0.00007299537930105515
CPC012_HCC515_6H_E13_BRD-K94991378_10uM BRD-K94991378 Chemical 10 uM lung HCC515 lung cancer 6 h 5 2021-05-12 -6.448025989906678 1.138578120674083e-10 5.19262784159924e-7 0.00007892794319230845
CPC006_RMUGS_6H_D03_CD-1530_40uM CD-1530 Chemical 40 uM ovary RMUGS ovarian carcinoma 6 h 5 2021-05-09 -6.441371769890441 1.1896195140082e-10 5.354948645475289e-7 0.00008246620914031944
CVD001_PHH_24H_I06_emetine_10uM emetine Chemical 10 uM liver PHH 24 h 5 2021-05-07 -6.425148492176945 1.3236167717423086e-10 5.790819617534496e-7 0.00009175510004233445
CEGS001_NPC.177_24H_P05_doconexent_6.66uM doconexent Chemical 6.66 uM central nervous system NPC 24 h 5 2021-05-06 -6.42331858167248 1.3396261877574034e-10 5.804056048414052e-7 0.00009286489677462484
REP.B025_HT29_24H_O01_MG-132_20uM MG-132 Chemical 20 uM intestine HT29 colon adenocarcinoma 24 h 5 2021-05-23 -6.4201867585561425 1.3674661403229038e-10 5.851531113974949e-7 0.00009479480404639418
REP.B019_MCF10A_24H_K08_MG-132_20uM MG-132 Chemical 20 uM breast MCF10A breast carcinoma 24 h 5 2021-05-22 -6.415810885610683 1.4073164855687992e-10 5.948615228924238e-7 0.00009755728975435751
CPC006_COV644_6H_O15_BRD-A28105619_10uM BRD-A28105619 Chemical 10 uM ovary COV644 ovarian carcinoma 6 h 5 2021-05-08 -6.410870850533413 1.4536660764008502e-10 6.034150473965362e-7 0.00010077031291522154
LJP009_HEK293_24H_H01_BAY-61-3606_10uM BAY-61-3606 Chemical 10 uM kidney HEK293 24 h 5 2021-05-18 -6.408983077246198 1.471769373040388e-10 6.072932178167812e-7 0.00010202526059321926
FIBR020_MCLF135CN_6H_C24_brefeldin-a_0.02uM brefeldin-a Chemical 0.02 uM MCLF135CN 6 h 5 2021-05-11 -6.403341455928085 1.5271961473217743e-10 6.243455468310674e-7 0.00010586752772656638
AICHI001_K562_4H_A12_GDC-0941_0.01uM GDC-0941 Chemical 0.01 uM bone marrow K562 leukemia 4 h 5 2021-05-07 -6.391551913942798 1.6496870536286679e-10 6.610334166943334e-7 0.0001143587810881197
CPC010_HEPG2_6H_P21_enrofloxacin_10uM enrofloxacin Chemical 10 uM liver HEPG2 carcinoma 6 h 5 2021-05-11 -6.389295265415552 1.6742029984584406e-10 6.670015124002114e-7 0.00011605826315763679
DOS012_VCAP_24H_J07_BRD-K21959862_4uM BRD-K21959862 Chemical 4 uM prostate gland VCAP prostate adenocarcinoma 24 h 5 2021-05-10 -6.385599280167404 1.715128039592173e-10 6.755411840715274e-7 0.00011889524839658883
LCP001_MCF10A.WT_12H_P05_EPZ-004777_3.33uM EPZ-004777 Chemical 3.33 uM breast MCF10A breast carcinoma 12 h 5 2021-05-06 -6.379002922933918 1.7906121030364375e-10 6.910985934083236e-7 0.0001241279169006404
HDAC002_PC3_6H_B05_HDAC1-selective_0.125uM HDAC1-selective Chemical 0.125 uM prostate gland PC3 prostate adenocarcinoma 6 h 5 2021-05-06 -6.378778704650762 1.793234449820602e-10 6.910985934083236e-7 0.00012430970191323887
FIBR037_MCLF035SZ_6H_C24_brefeldin-a_0.02uM brefeldin-a Chemical 0.02 uM MCLF035SZ 6 h 5 2021-05-11 -6.369773809085313 1.9016965779883321e-10 7.252202209580299e-7 0.00013182845933101817
REP.B018_HT29_24H_P08_apixaban_0.74uM apixaban Chemical 0.74 uM intestine HT29 colon adenocarcinoma 24 h 5 2021-05-22 -6.369585755041375 1.904028046340045e-10 7.252202209580299e-7 0.00013199008021436143
FIBR022_MCLF037SZ_6H_C24_brefeldin-a_0.02uM brefeldin-a Chemical 0.02 uM MCLF037SZ 6 h 5 2021-05-11 -6.35861352486243 2.0450396931437353e-10 7.642506287039855e-7 0.00014176521908826345
DOSBIO002_A549_24H_D09_BRD-K02665621_10uM BRD-K02665621 Chemical 10 uM lung A549 lung cancer 24 h 5 2021-05-06 -6.356646190248934 2.0713808446259918e-10 7.642506287039855e-7 0.0001435912272207407
MOAR007_PC3_24H_B12_ritonavir_1.11uM ritonavir Chemical 1.11 uM prostate gland PC3 prostate adenocarcinoma 24 h 5 2021-05-17 -6.347424309248172 2.199334048214041e-10 7.940684126211961e-7 0.00015246113522326965
PBIOA010_XC.L10_24H_L22_emetine_10uM emetine Chemical 10 uM epithelium XC.L10 24 h 5 2021-05-20 -6.342216658800684 2.2749691019896545e-10 8.087398492491068e-7 0.00015770427060357584
CPC001_PC3_24H_J05_naltriben_10uM naltriben Chemical 10 uM prostate gland PC3 prostate adenocarcinoma 24 h 5 2021-05-08 -6.3359457797201655 2.3694224360326643e-10 8.337660781697377e-7 0.00016425191739943834
LJP006_HS578T_24H_F19_QL-X-138_10uM QL-X-138 Chemical 10 uM breast HS578T breast carcinoma 24 h 5 2021-05-17 -6.330188432836553 2.4595059322507495e-10 8.512278243582171e-7 0.00017049664048252033
CRCGN005_A549_24H_F01_2-CHLOROACETOPHENONE_20uM 2-CHLOROACETOPHENONE Chemical 20 uM lung A549 lung cancer 24 h 5 2021-05-09 -6.326376722022904 2.520976760678195e-10 8.645530598379201e-7 0.0001747578905153535
REP.B001_A375_24H_I24_ramelteon_0.01uM ramelteon Chemical 0.01 uM skin of body A375 melanoma 24 h 5 2021-05-21 -6.325718532869125 2.53174370357101e-10 8.645530598379201e-7 0.00017550427114709777
AICHI001_K562_4H_E11_BRD-K08565465_0.04uM BRD-K08565465 Chemical 0.04 uM bone marrow K562 leukemia 4 h 5 2021-05-07 -6.3013727670271145 2.963089773544425e-10 9.922986847186466e-7 0.00020540582773675986
ERAM001_A549_24H_C04_BRD-K91041732_6.66uM BRD-K91041732 Chemical 6.66 uM lung A549 lung cancer 24 h 5 2021-05-06 -6.2893951709978895 3.2008640182823456e-10 0.000001061668397336649 0.00022188869504335962
CPC020_PC3_24H_J09_isotretinoin_10uM isotretinoin Chemical 10 uM prostate gland PC3 prostate adenocarcinoma 24 h 5 2021-05-09 -6.282596294024779 3.344016175077513e-10 0.0000011038677013363612 0.00023181221728063583
LJP008_YAPC_24H_K24_rucaparib_0.04uM rucaparib Chemical 0.04 uM pancreas YAPC pancreatic carcinoma 24 h 5 2021-05-18 -6.268412679403215 3.6630698474482415e-10 0.0000011977806435371853 0.00025392949642988327
REP.B019_YAPC_24H_B19_famciclovir_2.22uM famciclovir Chemical 2.22 uM pancreas YAPC pancreatic carcinoma 24 h 5 2021-05-22 -6.26464436567663 3.752713695348575e-10 0.0000012156249646360103 0.00026014374243210625
REP.A001_A375_24H_G01_lestaurtinib_10uM lestaurtinib Chemical 10 uM skin of body A375 melanoma 24 h 5 2021-05-20 -6.254272461868714 4.0106584719978855e-10 0.0000012849488633767288 0.0002780248612666014
LCP001_MCF10A.KRAS.HG_24H_A18_TG-02_1.11uM TG-02 Chemical 1.11 uM breast MCF10A breast carcinoma 24 h 5 2021-05-07 -6.253541944236497 4.0294656500350357e-10 0.0000012849488633767288 0.0002793286030589037
REP.B008_HELA_24H_H14_YM-155_0.74uM YM-155 Chemical 0.74 uM uterine cervix HELA cervical adenocarcinoma 24 h 5 2021-05-21 -6.253100740518029 4.040865420051887e-10 0.0000012849488633767288 0.00028011885221612687
PBIOA022_A549_24H_G04_MST-312_0.37uM MST-312 Chemical 0.37 uM lung A549 lung cancer 24 h 5 2021-05-20 -6.248652539094132 4.157572064400483e-10 0.0000012979319995408255 0.0002882091318623381
AICHI002_OCILY19_24H_B21_selumetinib_0.66uM selumetinib Chemical 0.66 uM lymphoid system OCILY19 lymphoma 24 h 5 2021-05-07 -6.248341526636851 4.165854328164187e-10 0.0000012979319995408255 0.0002887832708098337
LCP001_MCF10A.WT_24H_B07_filgotinib_10uM filgotinib Chemical 10 uM breast MCF10A breast carcinoma 24 h 5 2021-05-07 -6.233369531600321 4.5841663798285026e-10 0.0000013793661060206853 0.00031778128969928154
NMH002_NEU_6H_D22_anisomycin_10uM anisomycin Chemical 10 uM central nervous system NEU 6 h 5 2021-05-06 -6.231033321746795 4.6530357344920503e-10 0.0000013813460162476316 0.00032255541666859067
REP.A010_HELA_24H_J05_dinaciclib_0.125uM dinaciclib Chemical 0.125 uM uterine cervix HELA cervical adenocarcinoma 24 h 5 2021-05-21 -6.230093051527109 4.681035559173097e-10 0.0000013813460162476316 0.00032449640651521783
FIBR040_MCLF056CN_6H_H12_pterostilbene_4uM pterostilbene Chemical 4 uM MCLF056CN 6 h 5 2021-05-11 -6.221001361787534 4.96041430153582e-10 0.0000014387588284682653 0.0003438633600039154
REP.A006_YAPC_24H_P19_AT-9283_10uM AT-9283 Chemical 10 uM pancreas YAPC pancreatic carcinoma 24 h 5 2021-05-21 -6.2167773786467935 5.095688315748248e-10 0.0000014718364899172591 0.00035324075758014217
