## Supplementary file 12: Drug indications and BBB permeability of the FDA-approved top chemical perturbations that up and down-regulate the gene sets for "Transcriptomic signatures of Aβ- and tau-induced neuronal dysfunction reveal inflammatory processes at the core of Alzheimer’s disease pathophysiology"

### Sheet: in
drugs	indications	BBBperm
alvocidib	Investigated for use/treatment in esophageal cancer, leukemia (lymphoid), lung cancer, liver cancer, and lymphoma (unspecified).
AT-7519	Investigated for use/treatment in leukemia (unspecified), lymphoma (unspecified), myelodysplastic syndrome, and solid tumors.
auranofin	Auranofin is indicated in the treatment of adult rheumatoid arthritis and is used in the treatment of (juvenile arthritis /NOT included in US product labeling/)
barasertib-HQPA	Solid tumour/cancer
BMS-387032	Investigated for use/treatment in cancer/tumors (unspecified), leukemia (unspecified), lymphoma (unspecified), multiple myeloma, and solid tumors.	BBB+
mycophenolic acid	Mycophenolic acid is an antimetabolite immunosuppressant indicated for prophylaxis of organ rejection in adult patients receiving kidney transplants and in pediatric patients at least 5 years of age and older who are at least 6 months post kidney transplant. Mycophenolic acid is used in combination with cyclosporine and corticosteroids.	BBB-
curcumin	No approved therapeutic indications.
cytarabine	For the treatment of acute non-lymphocytic leukemia, acute lymphocytic leukemia and blast phase of chronic myelocytic leukemia. Cytarabine is indicated in combination with [daunorubicin] for the treatment of newly-diagnosed therapy-related acute myeloid leukemia (t-AML) or AML with myelodysplasia-related changes (AML-MRC) in adults and pediatric patients 1 year and older.	BBB+
dasatinib	For the treatment of adults with chronic, accelerated, or myeloid or lymphoid blast phase chronic myeloid leukemia with resistance or intolerance to prior therapy. Also indicated for the treatment of adults with Philadelphia chromosome-positive acute lymphoblastic leukemia with resistance or intolerance to prior therapy.	BBB-
daunorubicin	For remission induction in acute nonlymphocytic leukemia (myelogenous, monocytic, erythroid) of adults and for remission induction in acute lymphocytic leukemia of children and adults. Daunorubicin is indicated in combination with [cytarabine] for the treatment of newly-diagnosed therapy-related acute myeloid leukemia (t-AML) or AML with myelodysplasia-related changes (AML-MRC) in adults and pedi…	BBB+
deforolimus	Investigated for use/treatment in solid tumors, sarcoma, cancer/tumors (unspecified), endometrial cancer, prostate cancer, and bone metastases.
dinaciclib	Acute lymphoblastic leukaemia
doxorubicin	Doxorubicin is used to produce regression in disseminated neoplastic conditions like acute lymphoblastic leukemia, acute myeloblastic leukemia, Wilmsâ€™ tumor, neuroblastoma, soft tissue and bone sarcomas, breast carcinoma, ovarian carcinoma, transitional cell bladder carcinoma, thyroid carcinoma, gastric carcinoma, Hodgkinâ€™s disease, malignant lymphoma and bronchogenic carcinoma in which the s…	BBB+
entinostat	Entinostat is under investigation for the treatment and other of Volunteers, Breast Cancer, Human Volunteers, and Normal Volunteers. Entinostat has been investigated for the treatment of Non-Small Lung Cancer, Epigenetic Therapy.
epirubicin	For use as a component of adjuvant therapy in patients with evidence of axillary node tumor involvement following resection of primary breast cancer.	BBB-
levocabastine	As an ophthalmic for the temporary relief of the signs and symptoms of seasonal allergic conjunctivitis. Also used as a nasal spray for allergic rhinitis.	BBB+
mitoxantrone	For the treatment of secondary (chronic) progressive, progressive relapsing, or worsening relapsing-remitting multiple sclerosis	BBB-
ponatinib	Ponatinib is indicated for the treatment of adult patients with chronic phase, accelerated phase, or blast phase chronic myeloid leukemia (CML) that is resistant or intolerant to prior tyrosine kinase inhibitor therapy or Philadelphia chromosome positive acute lymphoblastic leukemia (Ph+ALL) that is resistant or intolerant to prior tyrosine kinase inhibitor therapy.	BBB-
riluzole	For the treatment of amyotrophic lateral sclerosis (ALS, Lou Gehrig's Disease)	BBB+
tacedinaline	Solid tumour/cancer
triptolide	Triptolide has been used in trials studying the treatment of HIV, Crohn's Disease, Intestinal Diseases, Gastrointestinal Diseases, and Digestive System Diseases, among others.
varenicline	For use as an aid in smoking cessation. Varenicline as a nasal spray is indicated for the symptomatic treatment of dry eye disease.	BBB+
verapamil	Verapamil is indicated in the treatment of vasopastic (i.e. Prinzmetal's) angina, unstable angina, and chronic stable angina. It is also indicated to treat hypertension, for the prophylaxis of repetitive paroxysmal supraventricular tachycardia, and in combination with digoxin to control ventricular rate in patients with atrial fibrillation or atrial flutter. Given intravenously, it is indicated f…	BBB+
vorinostat	For the treatment of cutaneous manifestations in patients with cutaneous T-cell lymphoma who have progressive, persistent or recurrent disease on or following two systemic therapies.
AT-9283	Investigated for use/treatment in cancer/tumors (unspecified), leukemia (myeloid), and solid tumors
Pictilisib	Pictilisib has been used in trials studying the treatment of Solid Cancers, Breast Cancer, Advanced Solid Tumours, Metastatic Breast Cancer, and Non-Hodgkin's Lymphoma, Solid Cancers, among others.
Duvelisib	Duvelisib is indicated for the treatment of relapsed or refractory chronic lymphocytic leukemia (CLL) or small lymphocytic lymphoma (SLL) in adult patients who have trialed at least two prior therapies.
MLN-8054	MLN8054 has been used in trials studying the treatment of Colon Neoplasm, Breast Neoplasm, Bladder Neoplasm, Pancreatic Neoplasm, and Advanced Malignancies.
Zotiraciclib	Zotiraciclib is under investigation in clinical trial NCT02942264 (Zotiraciclib (TG02) Plus Dose-dense or Metronomic Temozolomide Followed by Randomized Phase II Trial of Zotiraciclib (TG02) Plus Temozolomide Versus Temozolomide Alone in Adults With Recurrent Anaplastic Astrocytoma and Glioblastoma)
Sepantronium Bromide	Sepantronium Bromide is a small-molecule proapoptotic agent with potential antineoplastic activity
Afatinib	Afatinib is a kinase inhibitor indicated as monotherapy for the first-line treatment of (a) Epidermal Growth Factor Receptor (EGFR) TKI (tyrosine kinase inhibitor)-naive adult patients with locally advanced or metastatic non-small cell lung cance
amisulpride	Intravenous amisulpride is indicated in adults for the prevention of postoperative nausea and vomiting, either alone or in combination with an antiemetic of a different class. It is also indicated for the treatment of postoperative nausea and vomiting in patients who have received anti-emetic prophylaxis with an agent of a different class or have not received prophylaxis. Oral amisulpride is indi…	BBB+
Apixaban	Apixaban is indicated for reducing the risk of stroke and systemic embolism in patients who have nonvalvular atrial fibrillation, prophylaxis of deep vein thrombosis(DVT) leading to pulmonary embolism(PE) in patients after a hip or knee replacement surgery, and treatment of DVT and PE to reduce the risk of recurrence.	BBB-
Azacitidine	For treatment of patients with the following French-American-British myelodysplastic syndrome subtypes: refractory anemia or refractory anemia with ringed sideroblasts (if accompanied by neutropenia or thrombocytopenia or requiring transfusions), refractory anemia with excess blasts, refractory anemia with excess blasts in transformation (now classified as acute myelogenous leukemia with multilin…	BBB-
Bosutinib	Treatment of chronic, accelerated, or blast phase Philadelphia chromosome-positive (Ph+) chronic myelogenous leukemia (CML) with resistance or intolerance to prior therapy in adult patients.	BBB-
Cinaciguat	Cinaciguat is under investigation in clinical trial NCT01067859 (A Phase Iib Study to Investigate the Efficacy and Tolerability of Lower Doses Cinaciguat (25 ÎœG/h, 10 ÎœG/h) Given Intravenously to Patients With Acute Decompensated Chronic Congestive Heart Failure (ADHF)).
Diclofenac	Diclofenac is indicated for use in the treatment of pain and inflammation from varying sources including inflammatory conditions such as osteoarthritis, rheumatoid arthritis, and ankylosing spondylitis, as well as injury-related inflammation due to surgery and physical trauma. It is often used in combination with [misoprostol] as a gastro-protective agent in patients with high risk of developing …	BBB+
Dinaciclib	Dinaciclib has been used in trials studying the treatment of rrMM, rrCLL, rrDLBCL, Solid Tumors, and Solid Neoplasm, among others.
Docosahexaenoic Acid	Used as a high-docosahexaenoic acid (DHA) oral supplement.Treatment of Retinitis Pigmentosa
Estradiol	Estradiol is indicated in various preparations for the treatment of moderate to severe vasomotor symptoms and vulvar and vaginal atrophy due to menopause, for the treatment of hypoestrogenism due to hypogonadism, castration, or primary ovarian failure, and for the prevention of postmenopausal osteoporosis. It is also used for the treatment of breast cancer (only for palliation therapy) in certain…	BBB-
famciclovir	For the treatment of acute herpes zoster (shingles). Also for the treatment or suppression of recurrent genital herpes in immunocompetent patients and treatment of recurrent mucocutaneous herpes simplex infections in HIV infected patients.	BBB
Filgotinib	Filgotinib is indicated for the treatment of active moderate to severe rheumatoid arthritis alone or in combination with methotrexate. Filgotinib is currently reserved for patients who are unable to tolerate or who have not responded adequately to one or more disease-modifying anti-rheumatic drugs (DMARDS). Filgotinib is also indicated for treatment of moderately to severely active ulcerative col…
Gefitinib	For the continued treatment of patients with locally advanced or metastatic non-small cell lung cancer after failure of either platinum-based or docetaxel chemotherapies.	BBB+
Isotretinoin	Isotretinoin is indicated to treat severe recalcitrant nodular acne and patients â‰¥12 years enrolled in the iPLEDGE program.	BBB-
Lestaurtinib	Investigated for use/treatment in pancreatic cancer, prostate cancer, and leukemia (myeloid).
Nicergoline	For the treatment of senile dementia, migraines of vascular origin, transient ischemia, platelet hyper-aggregability, and macular degeneration.	BBB+
Niclosamide	For the treatment of tapeworm and intestinal fluke infections: Taenia saginata (Beef Tapeworm), Taenia solium (Pork Tapeworm), Diphyllobothrium latum (Fish Tapeworm), Fasciolopsis buski (large intestinal fluke). Niclosamide is also used as a molluscicide in the control of schistosomiasis.	BBB-
Omecamtiv mecarbil	Treatment of heart failure
pterostilbene	potential antioxidant, anti-inflammatory, pro-apoptotic, antineoplastic and cytoprotective activities
Ramelteon	For the treatment of insomnia characterized by difficulty with sleep onset.	BBB+
Ritonavir	Ritonavir is indicated in combination with other antiretroviral agents for the treatment of HIV-1	BBB-
ruboxistaurin	Ruboxistaurin has been investigated for the basic science of Type 2 Diabetes Mellitus and Type 1 Diabetes Mellitus.
Rucaparib	Rucaparib is indicated for the maintenance treatment of adult patients with recurrent epithelial ovarian, fallopian tube, or primary peritoneal cancer who are in a complete or partial response to platinum-based chemotherapy.
selumetinib	Although selumetinib has been investigated for the treatment of several types of cancer, it is currently only indicated for the treatment of neurofibromatosis type 1 (NF1) in patients â‰¥2 years who have symptomatic, inoperable plexiform neurofibromas (PN).
Thioguanine	For remission induction and remission consolidation treatment of acute nonlymphocytic leukemias.	BBB-
