## Supplementary file 13: Top chemical perturbations that up-regulate the A&#946 signature gene set (using SigCom LINCS). for "Transcriptomic signatures of Aβ- and tau-induced neuronal dysfunction reveal inflammatory processes at the core of Alzheimer’s disease pathophysiology"

### Sheet: in
Name Perturbagen Perturbation Type Dose Tissue Cell Line Timepoint Data Level Creation Time z-score p-value q-value (BH) q-value (Bonferroni)
ASG003_XC.P910_24H_L05_entinostat_1.11uM entinostat Chemical 1.11 uM epithelium XC.P910 24 h 5 2021-05-07 6.051119929074255 1.4437586681737002e-9 0.0005004175825790158 0.0010008351651580316
FIBR018_MCLF076SZ_6H_K19_entinostat_4uM entinostat Chemical 4 uM MCLF076SZ 6 h 5 2021-05-11 5.661727915849459 1.502761914906614e-8 0.00194901640146794 0.010417371008419885
CPC012_PHH_24H_C04_BRD-K09997269_10uM BRD-K09997269 Chemical 10 uM liver PHH 24 h 5 2021-05-12 5.641853253307066 1.6869367236438393e-8 0.00194901640146794 0.01169409840880764
LKCP001_U2OS_24H_M19_entinostat_10uM entinostat Chemical 10 uM bone tissue U2OS osteosarcoma 24 h 5 2021-05-19 5.5730487974392195 2.5097399491968986e-8 0.0024854133984036114 0.01739789378882528
FIBR034_MCLF100SZ_6H_A05_entinostat_4uM entinostat Chemical 4 uM MCLF100SZ 6 h 5 2021-05-11 5.523235997244816 3.3364862428442166e-8 0.002569891456481393 0.023129023108332536
LJP001_SKBR3_6H_A05_ALW-II-38-3_10uM ALW-II-38-3 Chemical 10 uM breast SKBR3 breast adenocarcinoma 6 h 5 2021-05-17 5.491251526213969 4.0007287482879406e-8 0.002668065794400548 0.027733651792444247
FIBR036_MCLF137CN_6H_A05_entinostat_4uM entinostat Chemical 4 uM MCLF137CN 6 h 5 2021-05-11 5.481244115032538 4.233711581314026e-8 0.002668065794400548 0.029348723738406024
REP.A009_HT29_24H_J01_BRD-K29133151_10uM BRD-K29133151 Chemical 10 uM intestine HT29 colon adenocarcinoma 24 h 5 2021-05-21 5.393223747778499 6.936096674792225e-8 0.0036986201972431477 0.04808206256416092
HOG003_A549_6H_A18_wortmannin_0.125uM wortmannin Chemical 0.125 uM lung A549 lung cancer 6 h 5 2021-05-06 5.327432728050719 9.982333715186087e-8 0.004009600673563855 0.06919903466372723
REP.B006_A375_24H_P02_sorafenib_0.74uM sorafenib Chemical 0.74 uM skin of body A375 melanoma 24 h 5 2021-05-21 5.319780001853155 1.0411317141745258e-7 0.004009600673563855 0.07217281212414939
REP.B005_YAPC_24H_O23_aspirin_0.03uM aspirin Chemical 0.03 uM pancreas YAPC pancreatic carcinoma 24 h 5 2021-05-21 5.267626532656932 1.384789976022205e-7 0.0050524062275170145 0.09599571832282328
ERG015_PC3_24H_C12_BRD-K23786503_8uM BRD-K23786503 Chemical 8 uM prostate gland PC3 prostate adenocarcinoma 24 h 5 2021-05-10 5.254339381676545 1.4885430243971598e-7 0.005100341321522208 0.10318803526574771
KTOX002_HPTEC_24H_D18_pentamidine_100uM pentamidine Chemical 100 uM kidney HPTEC 24 h 5 2021-05-06 5.221219616099906 1.7809430130633075e-7 0.005367723525220351 0.12345764108006807
CEGS001_NPC.179_24H_B11_entinostat_0.66uM entinostat Chemical 0.66 uM central nervous system NPC 24 h 5 2021-05-06 5.184876174652498 2.16565286814685e-7 0.005548709580034088 0.15012630529924187
CRCGN016_MCF10A.WT.HP_24H_L24_hydroxyprogesterone-caproate_12uM hydroxyprogesterone-caproate Chemical 12 uM breast MCF10A breast carcinoma 24 h 5 2021-05-09 5.171925407241234 2.3212506627956486e-7 0.005548709580034088 0.16091257782098856
LKCP001_MCF7_6H_M19_entinostat_10uM entinostat Chemical 10 uM breast MCF7 breast adenocarcinoma 6 h 5 2021-05-19 5.152989815495979 2.568345756071011e-7 0.00577599243159996 0.1780415803294766
ASG003_XC.P933_24H_L04_entinostat_10uM entinostat Chemical 10 uM epithelium XC.P933 24 h 5 2021-05-07 5.127859159686028 2.935790102132074e-7 0.005985687457792605 0.20351337356494859
CPC007_PC3_24H_N19_JAS07-005_10uM JAS07-005 Chemical 10 uM prostate gland PC3 prostate adenocarcinoma 24 h 5 2021-05-09 5.108334896694806 3.2558031293206113e-7 0.006269365461922188 0.22569715662919876
CPC012_HA1E_6H_D14_ST-012015_10uM ST-012015 Chemical 10 uM kidney HA1E 6 h 5 2021-05-12 5.10302283949906 3.348540709158243e-7 0.0062736720208084636 0.23212586476991315
FIBR033_MCLF100SZ_6H_A05_entinostat_4uM entinostat Chemical 4 uM MCLF100SZ 6 h 5 2021-05-11 5.040413447695908 4.652912497515871e-7 0.008063671842413661 0.32254687369654644
ASG003_XC.P910_24H_L04_entinostat_10uM entinostat Chemical 10 uM epithelium XC.P910 24 h 5 2021-05-07 5.025836826367214 5.020549354028958e-7 0.008235525521448654 0.3480320120453184
CPC006_PC3_24H_O09_BRD-A15079084_10uM BRD-A15079084 Chemical 10 uM prostate gland PC3 prostate adenocarcinoma 24 h 5 2021-05-08 5.022851422191241 5.099226301208404e-7 0.008235525521448654 0.35348601603921836
ASG003_U2OS_24H_L04_entinostat_10uM entinostat Chemical 10 uM bone tissue U2OS osteosarcoma 24 h 5 2021-05-08 5.018085988295321 5.22728335283773e-7 0.008235525521448654 0.36236312294374073
HOG003_A549_6H_A14_wortmannin_10uM wortmannin Chemical 10 uM lung A549 lung cancer 6 h 5 2021-05-06 5.007798257472954 5.514394836314551e-7 0.008383800580223096 0.38226612164557916
LJP005_MCF10A_24H_A19_crizotinib_10uM crizotinib Chemical 10 uM breast MCF10A breast carcinoma 24 h 5 2021-05-17 5.00195359295943 5.684219575030625e-7 0.008383800580223096 0.39403862727048544
DOSVAL003_PC3_24H_L16_BRD-K61953981_20uM BRD-K61953981 Chemical 20 uM prostate gland PC3 prostate adenocarcinoma 24 h 5 2021-05-08 4.971805215576717 6.643439924847172e-7 0.009210664415005865 0.46053322075029324
FIBR007_MCLF051CN_6H_K19_entinostat_4uM entinostat Chemical 4 uM MCLF051CN 6 h 5 2021-05-11 4.955967155863808 7.208039733974658e-7 0.009728217229293743 0.49967212641872427
FIBR036_MCLF137CN_6H_A10_triacsin-c_4uM triacsin-c Chemical 4 uM MCLF137CN 6 h 5 2021-05-11 4.953570422933802 7.297408393114324e-7 0.009728217229293743 0.5058672959232746
ASG003_XC.P909_24H_L05_entinostat_1.11uM entinostat Chemical 1.11 uM epithelium XC.P909 24 h 5 2021-05-07 4.947907966186886 7.512808914977853e-7 0.009749084564193208 0.5207991831996373
DOSVAL003_PC3_24H_O02_alisertib_10uM alisertib Chemical 10 uM prostate gland PC3 prostate adenocarcinoma 24 h 5 2021-05-08 4.941110214894178 7.77949241914655e-7 0.009805201522433955 0.5392860837338675
MOAR010_22RV1_24H_A12_secnidazole_1.11uM secnidazole Chemical 1.11 uM prostate gland 22RV1 prostate carcinoma 24 h 5 2021-05-17 4.92284739028717 8.541897187352987e-7 0.00983016355732603 0.5921371258730901
FIBR017_MCLF076SZ_6H_B03_tretinoin_4uM tretinoin Chemical 4 uM MCLF076SZ 6 h 5 2021-05-11 4.914129449454046 8.930737058765459e-7 0.00983016355732603 0.6190920890192098
ASG001_PC3_24H_B05_vorinostat_2.22uM vorinostat Chemical 2.22 uM prostate gland PC3 prostate adenocarcinoma 24 h 5 2021-05-08 4.91115806126012 9.067120574357546e-7 0.00983016355732603 0.6285463988953266
LJP005_HA1E_24H_O06_geldanamycin_0.04uM geldanamycin Chemical 0.04 uM kidney HA1E 24 h 5 2021-05-17 4.909728431091344 9.133451472909115e-7 0.00983016355732603 0.6331445562792692
CPC006_SNUC4_6H_M22_SB-225002_12uM SB-225002 Chemical 12 uM intestine SNUC4 colon adenocarcinoma 6 h 5 2021-05-09 4.907934385389352 9.217351488732817e-7 0.00983016355732603 0.638960631226192
REP.B028_MCF10A_24H_H19_PF-04136309_2.22uM PF-04136309 Chemical 2.22 uM breast MCF10A breast carcinoma 24 h 5 2021-05-23 4.8930914604017675 9.940541698671979e-7 0.010440806990371055 0.6890932613644896
PBIOA022_A549_24H_F24_tacedinaline_0.04uM tacedinaline Chemical 0.04 uM lung A549 lung cancer 24 h 5 2021-05-20 4.887008524193447 0.000001025243643537621 0.010479972643784242 0.710714272354932
PBIOA022_A375_24H_J22_BRD-K96009269_0.37uM BRD-K96009269 Chemical 0.37 uM skin of body A375 melanoma 24 h 5 2021-05-20 4.88152827521314 0.0000010541477852843428 0.010590595028636024 0.7307510569758857
FIBR024_MCLF126CN_6H_B23_oligomycin-a_2.22uM oligomycin-a Chemical 2.22 uM MCLF126CN 6 h 5 2021-05-11 4.8725019827749865 0.0000011034720373004347 0.010773850258270715 0.7649433683372209
DOSBIO002_NEU_24H_N09_vorinostat_1.11uM vorinostat Chemical 1.11 uM central nervous system NEU 24 h 5 2021-05-06 4.86437271318783 0.0000011497893779299773 0.011070156161412905 0.7970512436217292
REP.A009_A549_24H_B07_GW-842166_10uM GW-842166 Chemical 10 uM lung A549 lung cancer 24 h 5 2021-05-21 4.857855281536058 0.0000011882686701270018 0.011110109708962946 0.8237256661620895
ASG002_A549_24H_G23_entinostat_1.11uM entinostat Chemical 1.11 uM lung A549 lung cancer 24 h 5 2021-05-07 4.853510327101543 0.0000012146066690199575 0.011110109708962946 0.8419835620646698
CEGS001_NPC.8330_24H_F17_pramipexole_1.67uM pramipexole Chemical 1.67 uM central nervous system NPC 24 h 5 2021-05-07 4.838064714885946 0.0000013128566143105758 0.011402388023224743 0.9100918978893058
FIBR036_MCLF137CN_6H_B03_tretinoin_4uM tretinoin Chemical 4 uM MCLF137CN 6 h 5 2021-05-11 4.836186573291672 0.0000013253123036793824 0.011402388023224743 0.918726368595103
DOSVAL003_HCC515_24H_N05_BRD-K61734568_10uM BRD-K61734568 Chemical 10 uM lung HCC515 lung cancer 24 h 5 2021-05-08 4.835135374638161 0.0000013323333019066297 0.011402388023224743 0.9235934298812043
CPC006_HCC515_6H_D19_CHEMBL-1222381_80uM CHEMBL-1222381 Chemical 80 uM lung HCC515 lung cancer 6 h 5 2021-05-08 4.829486933873291 0.0000013706762735932188 0.011587479914621014 0.9501733529989231
FIBR027_MCLF130CN_6H_A05_entinostat_4uM entinostat Chemical 4 uM MCLF130CN 6 h 5 2021-05-11 4.811728684619968 0.0000014982602953850233 0.012364482269825342 1
KTOX002_HPTEC_24H_G17_pioglitazone_10uM pioglitazone Chemical 10 uM kidney HPTEC 24 h 5 2021-05-06 4.795876608925013 0.0000016217321583411604 0.012593967839403523 1
ASG003_WA09.AST_24H_E10_AM-580_10uM AM-580 Chemical 10 uM blastocyst WA09 24 h 5 2021-05-07 4.786345741133174 0.0000017006156318721821 0.012593967839403523 1
CPC010_HA1E_6H_I12_BRD-K78385490_10uM BRD-K78385490 Chemical 10 uM kidney HA1E 6 h 5 2021-05-11 4.785672973994927 0.0000017063210793200057 0.012593967839403523 1
LJP001_MCF7_24H_K24_MLN-8054_2.22uM MLN-8054 Chemical 2.22 uM breast MCF7 breast adenocarcinoma 24 h 5 2021-05-17 4.784902094982352 0.0000017128811884425943 0.012593967839403523 1
DOS059_MCF7_24H_P14_BRD-K48383713_4uM BRD-K48383713 Chemical 4 uM breast MCF7 breast adenocarcinoma 24 h 5 2021-05-08 4.783276241064921 0.0000017267966201384155 0.012593967839403523 1
CPD001_PC3_24H_P16_guanethidine_10uM guanethidine Chemical 10 uM prostate gland PC3 prostate adenocarcinoma 24 h 5 2021-05-07 4.779281686181577 0.0000017614483074357423 0.012593967839403523 1
REP.B009_HT29_24H_E01_bicalutamide_2.22uM bicalutamide Chemical 2.22 uM intestine HT29 colon adenocarcinoma 24 h 5 2021-05-21 4.7742639646088145 0.0000018059233426459542 0.012593967839403523 1
FIBR039_MCLF056CN_6H_C21_GANT-58_4uM GANT-58 Chemical 4 uM MCLF056CN 6 h 5 2021-05-11 4.768251108310728 0.0000018606409319943396 0.012593967839403523 1
FIBR018_MCLF076SZ_6H_A05_entinostat_4uM entinostat Chemical 4 uM MCLF076SZ 6 h 5 2021-05-11 4.768138980454354 0.0000018616762831324962 0.012593967839403523 1
FIBR012_MCLF015CN_6H_H17_CD-1530_4uM CD-1530 Chemical 4 uM MCLF015CN 6 h 5 2021-05-11 4.76242045977925 0.0000019152194861149496 0.012593967839403523 1
CPC013_A549_24H_I10_BRD-K32321439_10uM BRD-K32321439 Chemical 10 uM lung A549 lung cancer 24 h 5 2021-05-12 4.761102957466849 0.000001927763484843581 0.012593967839403523 1
CPC007_PC3_24H_N15_BRD-K27630941_10uM BRD-K27630941 Chemical 10 uM prostate gland PC3 prostate adenocarcinoma 24 h 5 2021-05-09 4.754445365994608 0.000001992367446801424 0.012593967839403523 1
FIBR027_MCLF130CN_6H_K19_entinostat_4uM entinostat Chemical 4 uM MCLF130CN 6 h 5 2021-05-11 4.752693368238756 0.0000020097111423922343 0.012593967839403523 1
DOSVAL001_HCC515_24H_F13_BRD-K78166736_10uM BRD-K78166736 Chemical 10 uM lung HCC515 lung cancer 24 h 5 2021-05-08 4.749007164960442 0.000002046677095357552 0.012593967839403523 1
HOG003_A549_6H_A06_withaferin-a_0.37uM withaferin-a Chemical 0.37 uM lung A549 lung cancer 6 h 5 2021-05-06 4.742503749290717 0.0000021134928660515584 0.012740043105564617 1
LJP006_MCF10A_3H_L10_WYE-125132_0.37uM WYE-125132 Chemical 0.37 uM breast MCF10A breast carcinoma 3 h 5 2021-05-18 4.735229454608416 0.0000021907105700602614 0.012869774812070542 1
FIBR039_MCLF056CN_6H_A05_entinostat_4uM entinostat Chemical 4 uM MCLF056CN 6 h 5 2021-05-11 4.729146518400096 0.000002257355166124242 0.012974242609047936 1
REP.A007_A375_24H_A12_tolimidone_0.04uM tolimidone Chemical 0.04 uM skin of body A375 melanoma 24 h 5 2021-05-21 4.720260385782411 0.0000023582215744610835 0.012974242609047936 1
LRS001_PHH.MGH_24H_K21_AZD-8055_1.11uM AZD-8055 Chemical 1.11 uM liver PHH 24 h 5 2021-05-06 4.718494372044511 0.0000023787766163518853 0.012984280567750962 1
CPC020_HA1E_6H_A07_SA-1017940_10uM SA-1017940 Chemical 10 uM kidney HA1E 6 h 5 2021-05-08 4.715312744119883 0.0000024162432026297864 0.013085750247742245 1
REP.B018_YAPC_24H_B07_siguazodan_2.22uM siguazodan Chemical 2.22 uM pancreas YAPC pancreatic carcinoma 24 h 5 2021-05-22 4.706664883196995 0.0000025209642862122905 0.013189368485550284 1
DOS015_VCAP_24H_P24_BRD-K28540419_4uM BRD-K28540419 Chemical 4 uM prostate gland VCAP prostate adenocarcinoma 24 h 5 2021-05-10 4.693531908019122 0.000002688372122250371 0.013691900978922278 1
ASG003_XC.P912_24H_L05_entinostat_1.11uM entinostat Chemical 1.11 uM epithelium XC.P912 24 h 5 2021-05-07 4.6922003897246745 0.000002705928801471913 0.013691900978922278 1
FIBR010_MCLF123SZ_6H_A05_entinostat_4uM entinostat Chemical 4 uM MCLF123SZ 6 h 5 2021-05-11 4.690532487861103 0.0000027280761334402825 0.013703936933643517 1
CVD001_HEPG2_24H_F23_BRD-K46123637_2.5uM BRD-K46123637 Chemical 2.5 uM liver HEPG2 carcinoma 24 h 5 2021-05-07 4.687434955828755 0.000002769669256386109 0.01377054823486406 1
CPC017_SKB_24H_D10_BRD-K76293260_10uM BRD-K76293260 Chemical 10 uM skeletal muscle organ SKB 24 h 5 2021-05-07 4.677301400808903 0.0000029100352465505352 0.014117889536545924 1
REP.A022_HELA_24H_E20_amantadine_3.33uM amantadine Chemical 3.33 uM uterine cervix HELA cervical adenocarcinoma 24 h 5 2021-05-23 4.676993049203873 0.0000029144116355794836 0.014117889536545924 1
LGR001_XC.L100.L_48H_A09_tozasertib_1.11uM tozasertib Chemical 1.11 uM epithelium XC.L100 48 h 5 2021-05-06 4.665289704194777 0.000003085263571955821 0.014117889536545924 1
MOAR013_HAP1.RELA_24H_O18_resminostat_0.66uM resminostat Chemical 0.66 uM bone marrow HAP1 chronic myeloid leukemia 24 h 5 2021-05-18 4.664280553487406 0.0000031004374807519497 0.014117889536545924 1
FIBR042_MCLF0067SZ_6H_M21_BIBR-1532_4uM BIBR-1532 Chemical 4 uM MCLF0067SZ 6 h 5 2021-05-11 4.661911852521493 0.0000031363357524405444 0.014117889536545924 1
CPC007_A549_24H_H07_BRD-K07101857_10uM BRD-K07101857 Chemical 10 uM lung A549 lung cancer 24 h 5 2021-05-09 4.6561372679182025 0.0000032255295336902634 0.014250325813401389 1
REP.A009_PC3_24H_G04_rifabutin_0.37uM rifabutin Chemical 0.37 uM prostate gland PC3 prostate adenocarcinoma 24 h 5 2021-05-21 4.654707637749427 0.0000032479843605770498 0.014250325813401389 1
CPC014_MCF7_24H_L23_tyrphostin-51_10uM tyrphostin-51 Chemical 10 uM breast MCF7 breast adenocarcinoma 24 h 5 2021-05-14 4.646718527982738 0.00000337625341129133 0.014537077692598255 1
CEGS001_NPC.179_24H_G15_tacedinaline_2.5uM tacedinaline Chemical 2.5 uM central nervous system NPC 24 h 5 2021-05-06 4.6353515665427665 0.0000035671572149453823 0.01507809078511197 1
DOS050_PC3_24H_L13_BRD-K23077259_4uM BRD-K23077259 Chemical 4 uM prostate gland PC3 prostate adenocarcinoma 24 h 5 2021-05-07 4.627320408829938 0.0000037082316626246836 0.015511758628213494 1
HDAC002_PC3_6H_F07_HDAC3-selective_2.5uM HDAC3-selective Chemical 2.5 uM prostate gland PC3 prostate adenocarcinoma 6 h 5 2021-05-06 4.626970009278767 0.000003714506945584617 0.015511758628213494 1
LJP009_A549_24H_B17_saracatinib_0.12uM saracatinib Chemical 0.12 uM lung A549 lung cancer 24 h 5 2021-05-18 4.621195424675476 0.000003819401636295794 0.015587138993463683 1
REP.A011_PC3_24H_F01_bupropion_10uM bupropion Chemical 10 uM prostate gland PC3 prostate adenocarcinoma 24 h 5 2021-05-21 4.61606557524634 0.000003914961376194626 0.01575002942828168 1
ASG002_AGS_24H_L11_barasertib-HQPA_1.11uM barasertib-HQPA Chemical 1.11 uM stomach AGS gastric adenocarcinoma 24 h 5 2021-05-07 4.613206314908789 0.000003969214467769433 0.01575002942828168 1
DOSVAL005_HEPG2_24H_P01_BRD-K66814954_20uM BRD-K66814954 Chemical 20 uM liver HEPG2 carcinoma 24 h 5 2021-05-09 4.611664556883638 0.000003998766875179527 0.01575002942828168 1
CPC006_SKM1_6H_M22_SB-225002_12uM SB-225002 Chemical 12 uM blood SKM1 leukemia 6 h 5 2021-05-09 4.605847924334207 0.0000041121700304902475 0.01600115521828511 1
CPC007_HT29_24H_M21_BRD-K48974000_10uM BRD-K48974000 Chemical 10 uM intestine HT29 colon adenocarcinoma 24 h 5 2021-05-09 4.6046425498781804 0.000004136052916381416 0.01600115521828511 1
MOAR005_PC3_24H_E22_LB-42708_10uM LB-42708 Chemical 10 uM prostate gland PC3 prostate adenocarcinoma 24 h 5 2021-05-17 4.602035577217472 0.000004188162066043333 0.01600115521828511 1
CPC018_HT29_6H_G10_loperamide_10uM loperamide Chemical 10 uM intestine HT29 colon adenocarcinoma 6 h 5 2021-05-07 4.600269563479572 0.00000422381862597021 0.01600115521828511 1
LJP005_MDAMB231_3H_C12_NU-7441_0.04uM NU-7441 Chemical 0.04 uM breast MDAMB231 breast adenocarcinoma 3 h 5 2021-05-17 4.600255547497525 0.000004224102774674776 0.01600115521828511 1
CVD001_HEPG2_24H_P13_arctigenin_2.5uM arctigenin Chemical 2.5 uM liver HEPG2 carcinoma 24 h 5 2021-05-06 4.597620542872723 0.000004277849404488165 0.016029564188823047 1
ASG003_A549_48H_F14_PI-103_1.11uM PI-103 Chemical 1.11 uM lung A549 lung cancer 48 h 5 2021-05-08 4.590976967382529 0.000004416283945207766 0.016284224867431925 1
REP.A028_A549_24H_F14_hesperidin_3.33uM hesperidin Chemical 3.33 uM lung A549 lung cancer 24 h 5 2021-05-21 4.576176090341086 0.000004740293058747014 0.01693836212741913 1
FIBR036_MCLF137CN_6H_N20_LE-135_4uM LE-135 Chemical 4 uM MCLF137CN 6 h 5 2021-05-11 4.572952414470317 0.000004813822948701585 0.017097488617097097 1
REP.A027_HEK293_24H_C20_bortezomib_20uM bortezomib Chemical 20 uM kidney HEK293 24 h 5 2021-05-20 4.572069407601367 0.000004834153572774724 0.017097488617097097 1
ASG003_XC.L10_24H_K21_BRD-K63750851_0.12uM BRD-K63750851 Chemical 0.12 uM epithelium XC.L10 24 h 5 2021-05-07 4.567962724861649 0.000004929792653873832 0.017172895550528384 1
NMH001_NEU_24H_F12_WAY-405_10uM WAY-405 Chemical 10 uM central nervous system NEU 24 h 5 2021-05-07 4.565692135770063 0.000004983446828754623 0.01727300046697568 1
CEGS001_NPC.215_24H_B12_entinostat_0.3uM entinostat Chemical 0.3 uM central nervous system NPC 24 h 5 2021-05-06 4.562019948473796 0.000005071406344203666 0.017364405399648158 1
