## Supplementary file 14: Top chemical perturbations that down-regulate the A&#946 signature gene set (using SigCom LINCS). for "Transcriptomic signatures of Aβ- and tau-induced neuronal dysfunction reveal inflammatory processes at the core of Alzheimer’s disease pathophysiology"

Name	Perturbagen	Perturbation Type	Dose	Tissue	Cell Line	Disease	Timepoint	Data Level	Creation Time	z-score	p-value	q-value (BH)	q-value (Bonferroni)
ASG002_RCC10RGB_24H_D11_panobinostat_1.11uM	panobinostat	Chemical	1.11 uM	kidney	RCC10RGB	carcinoma	24 h	5	2021-05-07	-6.508363311387713	7.635025944807694e-11	0.000052927145103298656	0.000052927145103298656
NMH001_FIBRNPC_6H_C14_BRD-A77864279_10uM	BRD-A77864279	Chemical	10 uM	connective tissue	NPC	6 h	5	2021-05-06	-5.74391763457202	9.278664725442809e-9	0.00194901640146794	0.006432109567647837
CVD001_HUH7_24H_G15_spiperone_10uM	spiperone	Chemical	10 uM	liver	HUH7	carcinoma	24 h	5	2021-05-07	-5.694216962233992	1.2429538953639963e-8	0.00194901640146794	0.008616342845747527
CPC006_PC3_24H_D03_CD-1530_40uM	CD-1530	Chemical	40 uM	prostate gland	PC3	prostate adenocarcinoma	24 h	5	2021-05-09	-5.534168463241337	3.1350111839856254e-8	0.002569891456481393	0.021732367779065953
CVD001_PHH_24H_G14_BRD-K94818765_20uM	BRD-K94818765	Chemical	20 uM	liver	PHH	24 h	5	2021-05-06	-5.409692526683515	6.32775984943379e-8	0.0036554150366877036	0.043864980440252443
REP.B013_MCF7_24H_D17_paroxetine_0.03uM	paroxetine	Chemical	0.03 uM	breast	MCF7	breast adenocarcinoma	24 h	5	2021-05-22	-5.346676671401005	8.9778298573151e-8	0.004009600673563855	0.062235663245386874
DOSVAL003_PC3_24H_I09_BRD-K65603160_4uM	BRD-K65603160	Chemical	4 uM	prostate gland	PC3	prostate adenocarcinoma	24 h	5	2021-05-08	-5.33474907067916	9.588234961555031e-8	0.004009600673563855	0.06646708298874371
LJP001_MCF7_24H_C15_neratinib_10uM	neratinib	Chemical	10 uM	breast	MCF7	breast adenocarcinoma	24 h	5	2021-05-17	-5.33259060944395	9.702907810549277e-8	0.004009600673563855	0.06726201237889917
CPC006_SW620_6H_B19_COT-10b_40uM	COT-10b	Chemical	40 uM	intestine	SW620	colon adenocarcinoma	6 h	5	2021-05-09	-5.247471550473603	1.5450786228221602e-7	0.005100341321522208	0.10710716775196638
ASG002_MDAMB468_24H_D11_panobinostat_1.11uM	panobinostat	Chemical	1.11 uM	breast	MDAMB468	breast adenocarcinoma	24 h	5	2021-05-07	-5.224793691521845	1.7468957547173147e-7	0.005367723525220351	0.12109743406063633
ASG002_OC316_24H_H09_camptothecin_0.12uM	camptothecin	Chemical	0.12 uM	ovary	OC316	ovarian adenocarcinoma	24 h	5	2021-05-07	-5.2069793783403355	1.9230797709823833e-7	0.005548709580034088	0.13331077434415528
ASG003_XC.P910_24H_P01_panobinostat_10uM	panobinostat	Chemical	10 uM	epithelium	XC.P910	24 h	5	2021-05-07	-5.180124756738625	2.2215310968576318e-7	0.005548709580034088	0.15399986793081633
FIBR036_MCLF137CN_6H_F20_isradipine_4uM	isradipine	Chemical	4 uM	MCLF137CN	6 h	5	2021-05-11	-5.179367893708097	2.230559723592762e-7	0.005548709580034088	0.15462574587903566
CPC015_A549_24H_B08_scriptaid_10uM	scriptaid	Chemical	10 uM	lung	A549	lung cancer	24 h	5	2021-05-15	-5.1762843776577965	2.2677108679758362e-7	0.005548709580034088	0.15720111893438693
REP.B005_A375_24H_K13_phenylbutazone_2.22uM	phenylbutazone	Chemical	2.22 uM	skin of body	A375	melanoma	24 h	5	2021-05-21	-5.15192460086042	2.5829759220385995e-7	0.00577599243159996	0.17905576537959877
CPC006_PC3_24H_P21_CHEMBL-399379_80uM	CHEMBL-399379	Chemical	80 uM	prostate gland	PC3	prostate adenocarcinoma	24 h	5	2021-05-08	-5.138483274077519	2.7746445896426053e-7	0.005985687457792605	0.19234252492090986
REP.A005_XC.L10_24H_E03_pelitinib_1.11uM	pelitinib	Chemical	1.11 uM	epithelium	XC.L10	24 h	5	2021-05-21	-5.128475862896088	2.9261939737956766e-7	0.005985687457792605	0.202848155554477
LJP007_A549_24H_G07_dacomitinib_10uM	dacomitinib	Chemical	10 uM	lung	A549	lung cancer	24 h	5	2021-05-18	-5.116674406012664	3.1151946644492057e-7	0.006169999055189018	0.2159499669316156
REP.B008_YAPC_24H_O16_SN-38_0.08uM	SN-38	Chemical	0.08 uM	pancreas	YAPC	pancreatic carcinoma	24 h	5	2021-05-21	-5.096631551685709	3.463501858647078e-7	0.006318293265636932	0.2400951440942034
ASG003_XC.P909_24H_H20_camptothecin_1.11uM	camptothecin	Chemical	1.11 uM	epithelium	XC.P909	24 h	5	2021-05-07	-5.060218030328067	4.1947930951025114e-7	0.0074561371677474035	0.29078934954214875
ASG002_NCIH2110_24H_H13_fostamatinib_10uM	fostamatinib	Chemical	10 uM	lung	NCIH2110	lung cancer	24 h	5	2021-05-07	-5.022346846837555	5.112640739657337e-7	0.008235525521448654	0.3544159250341561
PBIOA016_A549_24H_G06_BRD-K87550320_0.04uM	BRD-K87550320	Chemical	0.04 uM	lung	A549	lung cancer	24 h	5	2021-05-19	-5.0058640519504936	5.57004689927254e-7	0.008383800580223096	0.3861240061279214
CPC010_MCF7_6H_B16_BRD-K01265221_10uM	BRD-K01265221	Chemical	10 uM	breast	MCF7	breast adenocarcinoma	6 h	5	2021-05-11	-4.981069779709666	6.33319205300964e-7	0.00914638276880641	0.43902637290270774
REP.B027_HELA_24H_N22_tanaproget_0.08uM	tanaproget	Chemical	0.08 uM	uterine cervix	HELA	cervical adenocarcinoma	24 h	5	2021-05-23	-4.9756876426036865	6.511684187415767e-7	0.009210664415005865	0.4513997153979421
ISO002_MCF10A.BRCA1.HD_24H_L18_BRD-K78306794_0.04uM	BRD-K78306794	Chemical	0.04 uM	breast	MCF10A	breast carcinoma	24 h	5	2021-05-11	-4.945805568879863	7.594333164551159e-7	0.009749084564193208	0.5264505664664332
LJP005_MCF10A_3H_G21_AZD-8330_1.11uM	AZD-8330	Chemical	1.11 uM	breast	MCF10A	breast carcinoma	3 h	5	2021-05-17	-4.928790166675022	8.286236650167922e-7	0.00983016355732603	0.5744143539446156
FIBR017_MCLF076SZ_6H_F05_phloretin_20uM	phloretin	Chemical	20 uM	MCLF076SZ	6 h	5	2021-05-11	-4.926043034193845	8.403489784036822e-7	0.00983016355732603	0.5825425170641085
CPC006_VCAP_6H_K20_brefeldin-a_0.08uM	brefeldin-a	Chemical	0.08 uM	prostate gland	VCAP	prostate adenocarcinoma	6 h	5	2021-05-09	-4.922525022700093	8.555980610669423e-7	0.00983016355732603	0.5931134099025204
EMU001_THP1_24H_E12_manumycin-a_0.01uM	manumycin-a	Chemical	0.01 uM	blood	THP1	leukemia	24 h	5	2021-05-09	-4.915432935784401	8.8715337542844e-7	0.00983016355732603	0.614988027147626
EMU001_THP1_6H_N01_U-0126_10uM	U-0126	Chemical	10 uM	blood	THP1	leukemia	6 h	5	2021-05-09	-4.914451817041123	8.916060072472476e-7	0.00983016355732603	0.6180746583139007
LJP009_HELA_24H_H01_BAY-61-3606_10uM	BAY-61-3606	Chemical	10 uM	uterine cervix	HELA	cervical adenocarcinoma	24 h	5	2021-05-18	-4.886475916875668	0.0000010280189259859185	0.010479972643784242	0.7126381397773285
REP.A018_HELA_24H_D07_guanethidine_10uM	guanethidine	Chemical	10 uM	uterine cervix	HELA	cervical adenocarcinoma	24 h	5	2021-05-22	-4.873903580979668	0.0000010956699405539894	0.010773850258270715	0.7595348378411337
CPC019_MCF7_24H_B08_MW-STK33-2B_10uM	MW-STK33-2B	Chemical	10 uM	breast	MCF7	breast adenocarcinoma	24 h	5	2021-05-08	-4.857308658236232	0.0000011915516893168387	0.011110109708962946	0.8260015043097724
KTOX002_HPTEC_24H_J03_mitomycin_30uM	mitomycin	Chemical	30 uM	kidney	HPTEC	24 h	5	2021-05-06	-4.851954553094346	0.000001224173222791336	0.011110109708962946	0.848615240637296
ASG002_BICR6_24H_D11_panobinostat_1.11uM	panobinostat	Chemical	1.11 uM	esophagus	BICR6	carcinoma	24 h	5	2021-05-07	-4.850356731141009	0.0000012340737687299708	0.011110109708962946	0.8554784475901467
CPC006_A673_6H_P22_BRD-K05649647_20uM	BRD-K05649647	Chemical	20 uM	muscle organ	A673	ewing's sarcoma	6 h	5	2021-05-08	-4.8409520071875916	0.000001293927653911453	0.011402388023224743	0.8969700586062279
MOAR008_CJM_24H_A19_DFB_10uM	DFB	Chemical	10 uM	urinary bladder	CJM	melanoma	24 h	5	2021-05-17	-4.8159474952160615	0.0000014669544330381257	0.012251985750584629	1
FIBR024_MCLF126CN_6H_L21_LDN-193189_0.37uM	LDN-193189	Chemical	0.37 uM	MCLF126CN	6 h	5	2021-05-11	-4.795428097499515	0.0000016253641095254068	0.012593967839403523	1
LJP008_HUVEC.A_24H_L19_belinostat_10uM	belinostat	Chemical	10 uM	umbilical cord	HUVEC	24 h	5	2021-05-18	-4.793816259564131	0.00000163848108147846	0.012593967839403523	1
ASG003_A549_48H_H20_camptothecin_1.11uM	camptothecin	Chemical	1.11 uM	lung	A549	lung cancer	48 h	5	2021-05-08	-4.792694981000385	0.000001647665879511706	0.012593967839403523	1
ERG015_PC3_24H_E17_BRD-K16535949_10uM	BRD-K16535949	Chemical	10 uM	prostate gland	PC3	prostate adenocarcinoma	24 h	5	2021-05-10	-4.788700426117041	0.0000016807906069171707	0.012593967839403523	1
LJP001_MDAMB231_24H_J09_PLX-4720_0.37uM	PLX-4720	Chemical	0.37 uM	breast	MDAMB231	breast adenocarcinoma	24 h	5	2021-05-17	-4.785294542479663	0.0000017095384734489016	0.012593967839403523	1
ASG002_MDAMB468_24H_A17_lorazepam_1.11uM	lorazepam	Chemical	1.11 uM	breast	MDAMB468	breast adenocarcinoma	24 h	5	2021-05-07	-4.77146076819945	0.0000018312374951978683	0.012593967839403523	1
ISO002_MCF10A.TP53.M.KRAS.HG_24H_M07_MLN-4924_10uM	MLN-4924	Chemical	10 uM	breast	MCF10A	breast carcinoma	24 h	5	2021-05-11	-4.765027432439959	0.0000018906291003872866	0.012593967839403523	1
DOS039_A375_24H_L11_BRD-K99128867_4uM	BRD-K99128867	Chemical	4 uM	skin of body	A375	melanoma	24 h	5	2021-05-11	-4.76122910130527	0.0000019265590549544243	0.012593967839403523	1
PCL001_PC3_24H_E01_BRD-K91583156_10uM	BRD-K91583156	Chemical	10 uM	prostate gland	PC3	prostate adenocarcinoma	24 h	5	2021-05-06	-4.758047473380642	0.0000019571594085388	0.012593967839403523	1
LJP001_HS578T_24H_E19_BRD-K04923131_10uM	BRD-K04923131	Chemical	10 uM	breast	HS578T	breast carcinoma	24 h	5	2021-05-17	-4.754333238138234	0.000001993473123018674	0.012593967839403523	1
DOS057_MCF7_24H_P23_BRD-K59253994_4uM	BRD-K59253994	Chemical	4 uM	breast	MCF7	breast adenocarcinoma	24 h	5	2021-05-08	-4.753282039484723	0.0000020038675450084753	0.012593967839403523	1
REP.B006_HA1E_24H_J05_moracizine_0.03uM	moracizine	Chemical	0.03 uM	kidney	HA1E	24 h	5	2021-05-21	-4.752875576005365	0.000002007900662848172	0.012593967839403523	1
REP.A023_YAPC_24H_D09_amsacrine_1.11uM	amsacrine	Chemical	1.11 uM	pancreas	YAPC	pancreatic carcinoma	24 h	5	2021-05-23	-4.750787194680388	0.000002028745802906684	0.012593967839403523	1
MOAR011_HEC1A_24H_N14_SMI-4a_3.33uM	SMI-4a	Chemical	3.33 uM	endometrium	HEC1A	endometrial cancer	24 h	5	2021-05-17	-4.74883897317588	0.0000020483792406711387	0.012593967839403523	1
PBIOA014_A549_24H_N14_BRD-A33442372_3.33uM	BRD-A33442372	Chemical	3.33 uM	lung	A549	lung cancer	24 h	5	2021-05-20	-4.748390461750382	0.000002052924945150636	0.012593967839403523	1
ASG003_XC.P026_24H_E07_lopinavir_10uM	lopinavir	Chemical	10 uM	epithelium	XC.P026	24 h	5	2021-05-07	-4.745405057574409	0.0000020834301237560027	0.012668991344206293	1
CPC006_HA1E_6H_H24_BRD-K19216856_90uM	BRD-K19216856	Chemical	90 uM	kidney	HA1E	6 h	5	2021-05-08	-4.7380746989639215	0.0000021601906354806744	0.012852138169631669	1
CPC007_VCAP_24H_L10_BRD-K45308677_10uM	BRD-K45308677	Chemical	10 uM	prostate gland	VCAP	prostate adenocarcinoma	24 h	5	2021-05-09	-4.737233740041112	0.000002169168534793542	0.012852138169631669	1
REP.B028_HELA_24H_P14_gestrinone_0.74uM	gestrinone	Chemical	0.74 uM	uterine cervix	HELA	cervical adenocarcinoma	24 h	5	2021-05-23	-4.732244050432444	0.0000022231789973403693	0.012950764946565581	1
PCLB002_HEPG2_24H_C10_BRD-K52160314_0.37uM	BRD-K52160314	Chemical	0.37 uM	liver	HEPG2	carcinoma	24 h	5	2021-05-20	-4.726861913326464	0.000002282884701054755	0.012974242609047936	1
REP.A015_A549_24H_E14_dacinostat_3.33uM	dacinostat	Chemical	3.33 uM	lung	A549	lung cancer	24 h	5	2021-05-22	-4.726105050295936	0.0000022914033079857177	0.012974242609047936	1
REP.B020_MCF10A_24H_N08_piribedil_0.74uM	piribedil	Chemical	0.74 uM	breast	MCF10A	breast carcinoma	24 h	5	2021-05-22	-4.725109915570611	0.0000023026501572154245	0.012974242609047936	1
FIBR024_MCLF126CN_6H_F04_haloperidol_4uM	haloperidol	Chemical	4 uM	MCLF126CN	6 h	5	2021-05-11	-4.722054431484405	0.000002337514931616269	0.012974242609047936	1
CPC007_HT29_24H_J23_BRD-K35100517_10uM	BRD-K35100517	Chemical	10 uM	intestine	HT29	colon adenocarcinoma	24 h	5	2021-05-09	-4.720708897207909	0.0000023530284645190136	0.012974242609047936	1
MOAR015_HAP1.CDK4_24H_C04_BMS-387032_0.66uM	BMS-387032	Chemical	0.66 uM	bone marrow	HAP1	chronic myeloid leukemia	24 h	5	2021-05-18	-4.7126777394950805	0.0000024477010747148142	0.013153357368282404	1
LJP005_HEPG2_24H_A11_CP-724714_0.12uM	CP-724714	Chemical	0.12 uM	liver	HEPG2	carcinoma	24 h	5	2021-05-17	-4.710617390134198	0.000002472571987377492	0.013184799924845295	1
REP.A027_A375_24H_C03_RAF-265_1.11uM	RAF-265	Chemical	1.11 uM	skin of body	A375	melanoma	24 h	5	2021-05-20	-4.708655152647643	0.0000024964839913099723	0.013189368485550284	1
KTOX002_HPTEC_24H_G10_BRD-A38479395_10uM	BRD-A38479395	Chemical	10 uM	kidney	HPTEC	24 h	5	2021-05-06	-4.705894004184419	0.000002530507863474085	0.013189368485550284	1
ISO001_MCF10A.WTHP_24H_N22_selumetinib_0.37uM	selumetinib	Chemical	0.37 uM	breast	MCF10A	breast carcinoma	24 h	5	2021-05-11	-4.701647161624233	0.0000025837092636482595	0.01336616430746215	1
LUNG001_HFL1_24H_F07_SYK-inhibitor_10uM	SYK-inhibitor	Chemical	10 uM	lung	HFL1	24 h	5	2021-05-06	-4.69239661347333	0.00000270333460594685	0.013691900978922278	1
FIBR040_MCLF056CN_6H_K05_prednisone_4uM	prednisone	Chemical	4 uM	MCLF056CN	6 h	5	2021-05-11	-4.686593996905946	0.00000278106612361384	0.01377054823486406	1
REP.A008_PC3_24H_I14_alagebrium_3.33uM	alagebrium	Chemical	3.33 uM	prostate gland	PC3	prostate adenocarcinoma	24 h	5	2021-05-21	-4.679249622313411	0.0000028825298530321675	0.014117889536545924	1
LJP005_BT20_24H_O08_WH-4-025_3.33uM	WH-4-025	Chemical	3.33 uM	breast	BT20	breast carcinoma	24 h	5	2021-05-17	-4.675241051448021	0.000002939397603540783	0.014117889536545924	1
MOAR011_CAL29_24H_B06_GP-2a_1.11uM	GP-2a	Chemical	1.11 uM	urinary bladder	CAL29	bladder transitional cell carcinoma	24 h	5	2021-05-17	-4.674287964668837	0.0000029530761505025538	0.014117889536545924	1
REP.A001_YAPC_24H_L14_potassium-canrenoate_3.33uM	potassium-canrenoate	Chemical	3.33 uM	pancreas	YAPC	pancreatic carcinoma	24 h	5	2021-05-20	-4.670027106126603	0.000003014977642656902	0.014117889536545924	1
CPC006_HA1E_24H_F16_BRD-K68336408_60uM	BRD-K68336408	Chemical	60 uM	kidney	HA1E	24 h	5	2021-05-08	-4.669340323006309	0.0000030250709621704175	0.014117889536545924	1
HOG003_A549_6H_M11_endo-IWR-1_0.002uM	endo-IWR-1	Chemical	0.002 uM	lung	A549	lung cancer	6 h	5	2021-05-06	-4.666018535261212	0.00000307434896984482	0.014117889536545924	1
DOS050_HT29_24H_O22_BRD-K65134227_4uM	BRD-K65134227	Chemical	4 uM	intestine	HT29	colon adenocarcinoma	24 h	5	2021-05-07	-4.66549994392548	0.0000030821113201628947	0.014117889536545924	1
ISO002_MCF10A.BRCA1.HD_24H_P05_hydrocortisone_0.125uM	hydrocortisone	Chemical	0.125 uM	breast	MCF10A	breast carcinoma	24 h	5	2021-05-11	-4.665065448482028	0.00000308862938269705	0.014117889536545924	1
ERAM001_A549_24H_O04_BRD-A19037878_6.66uM	BRD-A19037878	Chemical	6.66 uM	lung	A549	lung cancer	24 h	5	2021-05-06	-4.6625425717136	0.0000031267382849531344	0.014117889536545924	1
PBIOA013_MCF7_24H_O11_etoposide_0.125uM	etoposide	Chemical	0.125 uM	breast	MCF7	breast adenocarcinoma	24 h	5	2021-05-20	-4.659529135573534	0.0000031728485059279166	0.014190104367979487	1
REP.A017_HELA_24H_L04_pirenoxine_0.37uM	pirenoxine	Chemical	0.37 uM	uterine cervix	HELA	cervical adenocarcinoma	24 h	5	2021-05-22	-4.6558709642593135	0.000003229700979323624	0.014250325813401389	1
DOSVAL002_A549_24H_P14_BRD-K98645985_10uM	BRD-K98645985	Chemical	10 uM	lung	A549	lung cancer	24 h	5	2021-05-08	-4.652465080621935	0.0000032835099490480246	0.014265815284232153	1
CPC012_HA1E_6H_F19_VU-0418946-1_10uM	VU-0418946-1	Chemical	10 uM	kidney	HA1E	6 h	5	2021-05-12	-4.651890425358015	0.000003292673190102846	0.014265815284232153	1
AICHI002_SKMEL5_24H_D02_copanlisib_2.5uM	copanlisib	Chemical	2.5 uM	skin of body	SKMEL5	melanoma	24 h	5	2021-05-08	-4.642723973099394	0.000003442195927405578	0.014729517591459615	1
MOAR017_HAP1.TP53_24H_M21_BRD-K04923131_3.33uM	BRD-K04923131	Chemical	3.33 uM	bone marrow	HAP1	chronic myeloid leukemia	24 h	5	2021-05-18	-4.640943943379448	0.0000034719770183322396	0.014765807047626894	1
ISO002_HCT116.TP53.HR_24H_F05_rimantadine_0.125uM	rimantadine	Chemical	0.125 uM	intestine	HCT116	colon carcinoma	24 h	5	2021-05-11	-4.624475164474433	0.0000037594821633568642	0.015587138993463683	1
LJP005_SKBR3_24H_I06_AZD-6482_0.04uM	AZD-6482	Chemical	0.04 uM	breast	SKBR3	breast adenocarcinoma	24 h	5	2021-05-17	-4.621391648424132	0.000003815791111527744	0.015587138993463683	1
REP.A008_YAPC_24H_O14_SN-38_3.33uM	SN-38	Chemical	3.33 uM	pancreas	YAPC	pancreatic carcinoma	24 h	5	2021-05-21	-4.621027232890914	0.00000382249897779019	0.015587138993463683	1
CVD001_HEPG2_24H_D07_BRD-K57064803_2.5uM	BRD-K57064803	Chemical	2.5 uM	liver	HEPG2	carcinoma	24 h	5	2021-05-07	-4.617747493091959	0.000003883380582658802	0.015742793395367376	1
NMH002_FIBRNPC_24H_J05_brefeldin-a_10uM	brefeldin-a	Chemical	10 uM	connective tissue	NPC	24 h	5	2021-05-07	-4.613738922226568	0.00000395905418915099	0.01575002942828168	1
LJP002_MCF10A_24H_O06_HMN-214_2.22uM	HMN-214	Chemical	2.22 uM	breast	MCF10A	breast carcinoma	24 h	5	2021-05-17	-4.612435435896213	0.000003983964408371676	0.01575002942828168	1
ASG002_BC3C_24H_F05_alvocidib_1.11uM	alvocidib	Chemical	1.11 uM	urinary bladder	BC3C	bladder transitional cell carcinoma	24 h	5	2021-05-07	-4.610150830822581	0.000004027987062116267	0.015775486165338578	1
REP.A021_MDAMB231_24H_P15_PF-04457845_1.11uM	PF-04457845	Chemical	1.11 uM	breast	MDAMB231	breast adenocarcinoma	24 h	5	2021-05-23	-4.600479803210274	0.000004219558593199224	0.01600115521828511	1
DOS010_VCAP_6H_F06_BRD-K59746807_4uM	BRD-K59746807	Chemical	4 uM	prostate gland	VCAP	prostate adenocarcinoma	6 h	5	2021-05-10	-4.598111102244362	0.000004267793994428004	0.016029564188823047	1
PBIOA008_XC.R10_24H_L02_BRD-A19037878_3.33uM	BRD-A19037878	Chemical	3.33 uM	epithelium	XC.R10	24 h	5	2021-05-20	-4.593415748258677	0.000004364974842241409	0.01626809696378698	1
CPC016_A549_24H_F18_brefeldin-a_10uM	brefeldin-a	Chemical	10 uM	lung	A549	lung cancer	24 h	5	2021-05-15	-4.591916038179667	0.000004396458947120152	0.016284224867431925	1
REP.A015_JURKAT_24H_D13_vemurafenib_10uM	vemurafenib	Chemical	10 uM	blood	JURKAT	leukemia	24 h	5	2021-05-22	-4.584235280018008	0.000004561145284576185	0.0166086886501258	1
LJP009_A549_24H_D06_PF-03758309_0.04uM	PF-03758309	Chemical	0.04 uM	lung	A549	lung cancer	24 h	5	2021-05-18	-4.5838288165386505	0.00000457002308706933	0.0166086886501258	1
ASG002_HCC1588_24H_N14_JNJ-7706621_1.11uM	JNJ-7706621	Chemical	1.11 uM	lung	HCC1588	lung cancer	24 h	5	2021-05-07	-4.583548496897714	0.000004576155351765365	0.0166086886501258	1
REP.B009_PC3_24H_H17_API-001_0.03uM	API-001	Chemical	0.03 uM	prostate gland	PC3	prostate adenocarcinoma	24 h	5	2021-05-21	-4.580591124685835	0.0000046413328629313355	0.016757508128004923	1
CEGS002_HIMG002_24H_H07_I-BET-151_10uM	I-BET-151	Chemical	10 uM	central nervous system	HIMG002	24 h	5	2021-05-06	-4.577563672563722	0.000004708975528622261	0.016913639746496793	1
REP.B028_MCF10A_24H_D13_ciglitazone_2.22uM	ciglitazone	Chemical	2.22 uM	breast	MCF10A	breast carcinoma	24 h	5	2021-05-23	-4.569154083335628	0.000004901862514783417	0.017172895550528384	1
