## Supplementary file 15: Top chemical perturbations that up-regulate the tau signature gene set (using SigCom LINCS). for "Transcriptomic signatures of Aβ- and tau-induced neuronal dysfunction reveal inflammatory processes at the core of Alzheimer’s disease pathophysiology"

Name	Perturbagen	Perturbation Type	Dose	Tissue	Cell Line	Disease	Timepoint	Data Level	Creation Time	z-score	p-value	q-value (BH)	q-value (Bonferroni)
LJP009_SHSY5Y_24H_A21_GSK-429286A_1.11uM	GSK-429286A	Chemical	1.11 uM	nervous system	SHSY5Y	neuroblastoma	24 h	5	2021-05-18	5.462273531620957	4.711992751538219e-8	0.004090758410294271	0.03266424055257566
LRS001_PHH.MGH_24H_K21_AZD-8055_1.11uM	AZD-8055	Chemical	1.11 uM	liver	PHH	24 h	5	2021-05-06	5.43678168740436	5.437859207368945e-8	0.004090758410294271	0.03769605570436263
LKCP002_MCF7_6H_H07_entinostat_10uM	entinostat	Chemical	10 uM	breast	MCF7	breast adenocarcinoma	6 h	5	2021-05-19	5.4356046991015665	5.473867337180138e-8	0.004090758410294271	0.037945669461433296
REP.B015_PC3_24H_B22_phenytoin_0.08uM	phenytoin	Chemical	0.08 uM	prostate gland	PC3	prostate adenocarcinoma	24 h	5	2021-05-22	5.422184161746545	5.9011394881736123e-8	0.004090758410294271	0.04090758410294271
PBIOA022_A375_24H_H17_panobinostat_0.125uM	panobinostat	Chemical	0.125 uM	skin of body	A375	melanoma	24 h	5	2021-05-20	5.351478742483617	8.742853752075064e-8	0.004497494581898703	0.06060677363744715
AICHI001_NALM6_24H_K07_mitoxantrone_10uM	mitoxantrone	Chemical	10 uM	lymphoid system	NALM6	leukemia	24 h	5	2021-05-07	5.34219201770426	9.20278777627459e-8	0.004497494581898703	0.0637951052833019
REP.B005_HELA_24H_L21_APD-668_0.25uM	APD-668	Chemical	0.25 uM	uterine cervix	HELA	cervical adenocarcinoma	24 h	5	2021-05-21	5.334268876934236	9.613632245830672e-8	0.004497494581898703	0.0666431407729351
FIBR038_MCLF035SZ_6H_M01_7b-cis_4uM	7b-cis	Chemical	4 uM	MCLF035SZ	6 h	5	2021-05-11	5.3279676834595255	9.952994561857054e-8	0.004497494581898703	0.06899565125197737
LJP009_SHSY5Y_24H_M18_SGX-523_0.04uM	SGX-523	Chemical	0.04 uM	nervous system	SHSY5Y	neuroblastoma	24 h	5	2021-05-18	5.295442616457944	1.1897504559321703e-7	0.004497494581898703	0.08247528623090195
LJP007_HELA_24H_H18_AST-1306_0.04uM	AST-1306	Chemical	0.04 uM	uterine cervix	HELA	cervical adenocarcinoma	24 h	5	2021-05-18	5.287691717878572	1.2412502048420038e-7	0.004497494581898703	0.08604532607495496
REP.B019_HEK293_24H_P19_CTS-1027_2.22uM	CTS-1027	Chemical	2.22 uM	kidney	HEK293	24 h	5	2021-05-22	5.269520166764714	1.3705852786038975e-7	0.004497494581898703	0.09501102739074008
CPC012_A375_6H_E16_BRD-K05542495_10uM	BRD-K05542495	Chemical	10 uM	skin of body	A375	melanoma	6 h	5	2021-05-12	5.264381608076909	1.4094628286720479e-7	0.004497494581898703	0.09770607747778937
CEGS001_NPC.215_24H_B09_entinostat_2.5uM	entinostat	Chemical	2.5 uM	central nervous system	NPC	24 h	5	2021-05-06	5.237325230628549	1.6324191109973185e-7	0.004497494581898703	0.11316174140300062
CPC010_HEPG2_6H_L20_benzbromarone_10uM	benzbromarone	Chemical	10 uM	liver	HEPG2	carcinoma	6 h	5	2021-05-11	5.2175460857352665	1.8166059345681163e-7	0.004497494581898703	0.12592984829316367
CPC016_A549_6H_G09_SR-59230A_10uM	SR-59230A	Chemical	10 uM	lung	A549	lung cancer	6 h	5	2021-05-15	5.166777700040387	2.3860518694185373e-7	0.004962396282112877	0.16540469466589713
FIBR006_MCLF033SZ_6H_O03_BRD-K25690923_4uM	BRD-K25690923	Chemical	4 uM	MCLF033SZ	6 h	5	2021-05-11	5.14305133827798	2.708013935315279e-7	0.0050736104869448136	0.1877235880169581
REP.A016_MCF10A_24H_D19_BIIB-021_10uM	BIIB-021	Chemical	10 uM	breast	MCF10A	breast carcinoma	24 h	5	2021-05-22	5.109392343521267	3.2376405534328967e-7	0.005343523655658661	0.22443809962479855
KTOX002_HPTEC_6H_B20_BRD-A50590638_3.33uM	BRD-A50590638	Chemical	3.33 uM	kidney	HPTEC	6 h	5	2021-05-06	5.103593523102627	3.338456782131516e-7	0.005343523655658661	0.23142683182252988
LJP009_SHSY5Y_24H_B17_saracatinib_0.12uM	saracatinib	Chemical	0.12 uM	nervous system	SHSY5Y	neuroblastoma	24 h	5	2021-05-18	5.101512263298907	3.375374575398382e-7	0.005343523655658661	0.23398602862847895
REP.B013_A549_24H_G19_efavirenz_2.22uM	efavirenz	Chemical	2.22 uM	lung	A549	lung cancer	24 h	5	2021-05-22	5.096344997579326	3.468744393941847e-7	0.005343523655658661	0.24045856450463976
LRS001_PHH.MGH_24H_M11_PTB1_3.33uM	PTB1	Chemical	3.33 uM	liver	PHH	24 h	5	2021-05-06	5.067795854478644	4.0312816684817676e-7	0.005614946833455508	0.27945449218165885
CEGS001_NPC.215_24H_B07_entinostat_10uM	entinostat	Chemical	10 uM	central nervous system	NPC	24 h	5	2021-05-05	5.054145660869419	4.330420766418541e-7	0.005614946833455508	0.3001912631592829
KMS002_THP1_24H_F08_MW-STK33-1C_0.04uM	MW-STK33-1C	Chemical	0.04 uM	blood	THP1	leukemia	24 h	5	2021-05-07	5.052236643256351	4.373926256739935e-7	0.005614946833455508	0.3032071290065974
LJP009_SHSY5Y_24H_L23_AZD-1480_0.12uM	AZD-1480	Chemical	0.12 uM	nervous system	SHSY5Y	neuroblastoma	24 h	5	2021-05-18	5.019324031325801	5.193719543328257e-7	0.006102312361403893	0.36003642932282975
CEGS001_NPC.215_24H_G13_tacedinaline_10uM	tacedinaline	Chemical	10 uM	central nervous system	NPC	24 h	5	2021-05-06	5.011616193294093	5.406112366657112e-7	0.006143603580741328	0.374759818425221
REP.B004_HELA_3H_M05_travoprost_0.03uM	travoprost	Chemical	0.03 uM	uterine cervix	HELA	cervical adenocarcinoma	3 h	5	2021-05-21	5.00356387088108	5.636934061747922e-7	0.006265951608294079	0.3907607245614586
FIBR021_MCLF037SZ_6H_M22_BRD-K98404142_4uM	BRD-K98404142	Chemical	4 uM	MCLF037SZ	6 h	5	2021-05-11	4.997262677406369	5.824157169875832e-7	0.006265951608294079	0.4037393112515475
REP.A017_A375_24H_E22_rifaximin_0.37uM	rifaximin	Chemical	0.37 uM	skin of body	A375	melanoma	24 h	5	2021-05-22	4.992626491774634	5.965722122969197e-7	0.006265951608294079	0.4135528061474092
ASG002_YAPC_24H_H15_fostamatinib_0.12uM	fostamatinib	Chemical	0.12 uM	pancreas	YAPC	pancreatic carcinoma	24 h	5	2021-05-07	4.978976298165409	6.402052230569666e-7	0.00655361637410508	0.4437998637014351
REP.A004_MCF7_24H_B14_MK-0752_3.33uM	MK-0752	Chemical	3.33 uM	breast	MCF7	breast adenocarcinoma	24 h	5	2021-05-20	4.970019704251469	6.70489274989805e-7	0.006590126489568532	0.4647932227620577
REP.A001_HELA_3H_F21_VX-765_1.11uM	VX-765	Chemical	1.11 uM	uterine cervix	HELA	cervical adenocarcinoma	3 h	5	2021-05-20	4.968727887821574	6.749694982932652e-7	0.006590126489568532	0.46789898075936587
CEGS002_HIMG001_24H_B08_entinostat_4uM	entinostat	Chemical	4 uM	central nervous system	HIMG001	24 h	5	2021-05-06	4.891965284854027	9.997587380183859e-7	0.00825056849494542	0.6930477535754154
LJP009_SHSY5Y_24H_L14_KIN001-269_3.33uM	KIN001-269	Chemical	3.33 uM	nervous system	SHSY5Y	neuroblastoma	24 h	5	2021-05-18	4.887874532826026	0.0000010207464802292066	0.008324667897553992	0.7075967712920894
ASG003_XC.P092_24H_J20_alvocidib_1.11uM	alvocidib	Chemical	1.11 uM	epithelium	XC.P092	24 h	5	2021-05-07	4.837508045576003	0.0000013165366128387035	0.009408081550474026	0.9126429280689818
CPD001_MCF7_24H_E17_ethambutol_10uM	ethambutol	Chemical	10 uM	breast	MCF7	breast adenocarcinoma	24 h	5	2021-05-05	4.833546475190992	0.0000013430135705760904	0.009408081550474026	0.9309971523269045
CPC017_A549_24H_M05_aloisine_10uM	aloisine	Chemical	10 uM	lung	A549	lung cancer	24 h	5	2021-05-15	4.82895335010692	0.0000013743527365051023	0.009432890418182025	0.9527219322363845
REP.A005_XC.L10_24H_P08_alectinib_3.33uM	alectinib	Chemical	3.33 uM	epithelium	XC.L10	24 h	5	2021-05-21	4.826455838342456	0.00000139168737356421	0.009458221202601116	0.9647385626653138
LJP007_HELA_24H_E11_OSI-930_0.12uM	OSI-930	Chemical	0.12 uM	uterine cervix	HELA	cervical adenocarcinoma	24 h	5	2021-05-18	4.822250258187353	0.0000014213534735851852	0.009522595790122325	0.9853035481913541
CEGS002_HIMG001_24H_G13_tacedinaline_10uM	tacedinaline	Chemical	10 uM	central nervous system	HIMG001	24 h	5	2021-05-06	4.810681324381847	0.0000015061312406139393	0.009735593565954975	1
LJP007_THP1_24H_F05_PF-04217903_0.12uM	PF-04217903	Chemical	0.12 uM	blood	THP1	leukemia	24 h	5	2021-05-18	4.809877527492135	0.0000015121987468891263	0.009735593565954975	1
DOSVAL004_A549_24H_L09_BRD-K49998237_4uM	BRD-K49998237	Chemical	4 uM	lung	A549	lung cancer	24 h	5	2021-05-09	4.789840019312872	0.000001671275871473199	0.010344227707529408	1
REP.B005_A549_24H_H11_merimepodib_0.03uM	merimepodib	Chemical	0.03 uM	lung	A549	lung cancer	24 h	5	2021-05-21	4.781256616812014	0.0000017442336188722152	0.010520989912231838	1
REP.B013_HEK293_24H_K13_anandamide_2.22uM	anandamide	Chemical	2.22 uM	kidney	HEK293	24 h	5	2021-05-22	4.776319007346636	0.0000017875793381083582	0.010520989912231838	1
REP.A015_THP1_24H_E20_selumetinib_3.33uM	selumetinib	Chemical	3.33 uM	blood	THP1	leukemia	24 h	5	2021-05-22	4.7759458159335555	0.0000017908972103075627	0.010520989912231838	1
MOAR010_HEC265_24H_J21_vernakalant_1.11uM	vernakalant	Chemical	1.11 uM	endometrium	HEC265	endometrial cancer	24 h	5	2021-05-17	4.7672332317897075	0.0000018700599835330678	0.010786182698023648	1
LRS001_PHH.MGH_24H_B10_droxinostat_10uM	droxinostat	Chemical	10 uM	liver	PHH	24 h	5	2021-05-05	4.76274058131685	0.000001912183457797312	0.010786182698023648	1
CPC010_HEPG2_6H_F08_BRD-A54632525_10uM	BRD-A54632525	Chemical	10 uM	liver	HEPG2	carcinoma	6 h	5	2021-05-11	4.760932038314997	0.0000019293965862754447	0.010786182698023648	1
LKCP001_MCF7_6H_G07_ixazomib_10uM	ixazomib	Chemical	10 uM	breast	MCF7	breast adenocarcinoma	6 h	5	2021-05-18	4.749076034191737	0.0000020459805125661035	0.010905900744508026	1
REP.A001_PC3_24H_H16_cyproheptadine_0.37uM	cyproheptadine	Chemical	0.37 uM	prostate gland	PC3	prostate adenocarcinoma	24 h	5	2021-05-20	4.748573661135667	0.0000020510670331042036	0.010905900744508026	1
FIBR012_MCLF015CN_6H_E14_D-4476_20uM	D-4476	Chemical	20 uM	MCLF015CN	6 h	5	2021-05-11	4.7463488661730695	0.000002073739429064858	0.010905900744508026	1
REP.B021_HUVEC.A_24H_B17_gliquidone_0.03uM	gliquidone	Chemical	0.03 uM	umbilical cord	HUVEC	24 h	5	2021-05-22	4.745157524354388	0.0000020859788987248606	0.010905900744508026	1
REP.A001_XC.L10_24H_G15_bortezomib_20uM	bortezomib	Chemical	20 uM	epithelium	XC.L10	24 h	5	2021-05-20	4.741511731318906	0.0000021238671992218627	0.010905900744508026	1
HOG002_MCF7_24H_O21_CD-437_0.004uM	CD-437	Chemical	0.004 uM	breast	MCF7	breast adenocarcinoma	24 h	5	2021-05-05	4.739014219554442	0.0000021502027189868045	0.010959946895900276	1
CEGS001_NPC.215_24H_G14_tacedinaline_4uM	tacedinaline	Chemical	4 uM	central nervous system	NPC	24 h	5	2021-05-06	4.731823108094693	0.0000022277940565640364	0.011075784555319606	1
LKCP001_MCF7_48H_O07_gestrinone_10uM	gestrinone	Chemical	10 uM	breast	MCF7	breast adenocarcinoma	48 h	5	2021-05-18	4.729397363909667	0.000002254568830961645	0.011075784555319606	1
LJP008_JURKAT_24H_I14_BIX-01294_3.33uM	BIX-01294	Chemical	3.33 uM	blood	JURKAT	leukemia	24 h	5	2021-05-18	4.726325711509695	0.0000022889165858241967	0.011095883294000842	1
DOS014_VCAP_6H_L20_BRD-K09032125_4uM	BRD-K09032125	Chemical	4 uM	prostate gland	VCAP	prostate adenocarcinoma	6 h	5	2021-05-10	4.716536613674267	0.000002401764451320787	0.011326116626682581	1
LJP007_HELA_24H_E05_GDC-0068_0.12uM	GDC-0068	Chemical	0.12 uM	uterine cervix	HELA	cervical adenocarcinoma	24 h	5	2021-05-18	4.713120476892988	0.0000024423881357371613	0.01138074013060905	1
FIBR007_MCLF051CN_6H_K19_entinostat_4uM	entinostat	Chemical	4 uM	MCLF051CN	6 h	5	2021-05-11	4.712029609685522	0.000002455498778974885	0.01138074013060905	1
REP.A009_HUVEC.A_24H_A15_ampalex_1.11uM	ampalex	Chemical	1.11 uM	umbilical cord	HUVEC	24 h	5	2021-05-21	4.707407777569674	0.0000025117998601054126	0.011408568559840224	1
DOS027_VCAP_24H_M03_BRD-M03805540_4uM	BRD-M03805540	Chemical	4 uM	prostate gland	VCAP	prostate adenocarcinoma	24 h	5	2021-05-11	4.695609187509966	0.0000026612003702908282	0.01186378899522873	1
LJP009_SHSY5Y_24H_L20_AZD-1480_3.33uM	AZD-1480	Chemical	3.33 uM	nervous system	SHSY5Y	neuroblastoma	24 h	5	2021-05-18	4.691245718680097	0.0000027185842497168267	0.011930963546645836	1
DOSBIO002_PC3_24H_M10_vorinostat_3.33uM	vorinostat	Chemical	3.33 uM	prostate gland	PC3	prostate adenocarcinoma	24 h	5	2021-05-06	4.691188304616547	0.0000027193471583419893	0.011930963546645836	1
LJP001_MCF10A_6H_E05_CGP-60474_10uM	CGP-60474	Chemical	10 uM	breast	MCF10A	breast carcinoma	6 h	5	2021-05-17	4.6873846229063	0.0000027703501168652167	0.012002801601642007	1
CRCGN006_HEPG2_24H_F20_chlorpropamide_6.66uM	chlorpropamide	Chemical	6.66 uM	liver	HEPG2	carcinoma	24 h	5	2021-05-09	4.685906210769864	0.0000027904205992523856	0.012014667178327592	1
FIBR008_MCLF051CN_6H_M22_BRD-K98404142_4uM	BRD-K98404142	Chemical	4 uM	MCLF051CN	6 h	5	2021-05-11	4.673188995693341	0.000002968924184498789	0.01254940718632517	1
REP.A005_XC.L10_24H_N16_CPI-1189_0.37uM	CPI-1189	Chemical	0.37 uM	epithelium	XC.L10	24 h	5	2021-05-21	4.666371075646672	0.0000030690828056734176	0.012808773056344234	1
REP.A023_JURKAT_24H_H08_volasertib_3.33uM	volasertib	Chemical	3.33 uM	blood	JURKAT	leukemia	24 h	5	2021-05-23	4.664203694747626	0.000003101596082188962	0.012808773056344234	1
REP.B018_HA1E_24H_J05_etazolate_0.03uM	etazolate	Chemical	0.03 uM	kidney	HA1E	24 h	5	2021-05-22	4.664031452556973	0.000003104194042924391	0.012808773056344234	1
ABY001_NCIH508_XH_F16_vorinostat_0.66uM	vorinostat	Chemical	0.66 uM	large intestine	NCIH508	colon adenocarcinoma	24 h	5	2021-05-07	4.657170471962641	0.000003209394038528046	0.013041653042556582	1
MUC.CP008_P1A82_24H_M10_MLN-4924_0.37uM	MLN-4924	Chemical	0.37 uM	P1A82	24 h	5	2021-05-18	4.6562374934299395	0.000003223960915565982	0.013041653042556582	1
CPC016_A549_6H_C13_propoxycaine_10uM	propoxycaine	Chemical	10 uM	lung	A549	lung cancer	6 h	5	2021-05-15	4.655476757087889	0.000003235885437158359	0.013041653042556582	1
CPC010_A549_6H_O06_BRD-K78062244_10uM	BRD-K78062244	Chemical	10 uM	lung	A549	lung cancer	6 h	5	2021-05-11	4.649476987446821	0.0000033314254739291727	0.013190660402257163	1
LJP009_THP1_24H_H18_VX-745_0.04uM	VX-745	Chemical	0.04 uM	blood	THP1	leukemia	24 h	5	2021-05-18	4.649132503065516	0.0000033369923644333	0.013190660402257163	1
REP.A024_MCF10A_24H_H16_BRD-K76022557_0.37uM	BRD-K76022557	Chemical	0.37 uM	breast	MCF10A	breast carcinoma	24 h	5	2021-05-23	4.646764172944041	0.0000033755069466234744	0.013190660402257163	1
CEGS001_NPC.215_24H_B10_entinostat_1.25uM	entinostat	Chemical	1.25 uM	central nervous system	NPC	24 h	5	2021-05-06	4.646060850665543	0.0000033870264659618954	0.013190660402257163	1
CEGS001_NPC.215_24H_G16_tacedinaline_1.25uM	tacedinaline	Chemical	1.25 uM	central nervous system	NPC	24 h	5	2021-05-06	4.642013159185205	0.0000034540588240705716	0.013376566411888722	1
CRCGN014_HEPG2_24H_I21_n-nitrosopiperidine_40uM	n-nitrosopiperidine	Chemical	40 uM	liver	HEPG2	carcinoma	24 h	5	2021-05-09	4.630099740998394	0.000003658815549645311	0.013749938919801077	1
REP.A023_A549_24H_M17_probucol_0.125uM	probucol	Chemical	0.125 uM	lung	A549	lung cancer	24 h	5	2021-05-23	4.616994980992902	0.000003897479939896087	0.014223887710928862	1
HOG001_A549_6H_K04_triptolide_3.33uM	triptolide	Chemical	3.33 uM	lung	A549	lung cancer	6 h	5	2021-05-07	4.608583820682696	0.000004058451341437674	0.014427586393101115	1
FIBR006_MCLF033SZ_6H_J20_cyclosporin-a_4uM	cyclosporin-a	Chemical	4 uM	MCLF033SZ	6 h	5	2021-05-11	4.6043351799799295	0.000004142164277576299	0.014488008657226542	1
MOAR010_A204_24H_M16_pentoxifylline_10uM	pentoxifylline	Chemical	10 uM	muscle organ	A204	rhabdomyosarcoma	24 h	5	2021-05-17	4.604306472948155	0.000004142735494205851	0.014488008657226542	1
DOS022_VCAP_24H_M20_BRD-K71225733_4uM	BRD-K71225733	Chemical	4 uM	prostate gland	VCAP	prostate adenocarcinoma	24 h	5	2021-05-11	4.601450123286497	0.000004199950544236941	0.014503895046069576	1
ERG011_VCAP_6H_A16_BRD-K56384721_10uM	BRD-K56384721	Chemical	10 uM	prostate gland	VCAP	prostate adenocarcinoma	6 h	5	2021-05-10	4.5933834473575965	0.0000043656506678591	0.01474216094674366	1
REP.B017_THP1_24H_H17_brivudine_0.03uM	brivudine	Chemical	0.03 uM	blood	THP1	leukemia	24 h	5	2021-05-22	4.585431599555798	0.0000045351115540714915	0.014920436319536087	1
REP.B009_PC3_24H_B14_BRD-K31342827_0.74uM	BRD-K31342827	Chemical	0.74 uM	prostate gland	PC3	prostate adenocarcinoma	24 h	5	2021-05-21	4.583034562402548	0.000004587418648727137	0.014920436319536087	1
CPC002_PC3_24H_H21_BRD-K16233984_10uM	BRD-K16233984	Chemical	10 uM	prostate gland	PC3	prostate adenocarcinoma	24 h	5	2021-05-09	4.582187704965172	0.0000046060361826860685	0.014920436319536087	1
REP.A023_HEK293_24H_F13_golvatinib_10uM	golvatinib	Chemical	10 uM	kidney	HEK293	24 h	5	2021-05-23	4.579345708819403	0.000004669045851946052	0.01498450287155918	1
REP.B013_MCF10A_24H_J01_KW-2478_2.22uM	KW-2478	Chemical	2.22 uM	breast	MCF10A	breast carcinoma	24 h	5	2021-05-22	4.576345823998868	0.000004736451512332707	0.015114124383312418	1
DOS027_VCAP_24H_N19_BRD-K30114694_4uM	BRD-K30114694	Chemical	4 uM	prostate gland	VCAP	prostate adenocarcinoma	24 h	5	2021-05-11	4.575613794688595	0.000004753040709681855	0.015114124383312418	1
LJP008_MDAMB231_24H_I11_mocetinostat_0.12uM	mocetinostat	Chemical	0.12 uM	breast	MDAMB231	breast adenocarcinoma	24 h	5	2021-05-18	4.572671323931611	0.0000048202859623813765	0.015188611515510026	1
MOAR005_PC3_24H_F08_DDR1-IN-1_3.33uM	DDR1-IN-1	Chemical	3.33 uM	prostate gland	PC3	prostate adenocarcinoma	24 h	5	2021-05-17	4.564087921430752	0.000005021691179774024	0.01568068311345518	1
REP.A016_MCF10A_24H_E08_tacedinaline_3.33uM	tacedinaline	Chemical	3.33 uM	breast	MCF10A	breast carcinoma	24 h	5	2021-05-22	4.560915794419565	0.00000509814345406312	0.01570715339781496	1
REP.A012_MCF7_24H_P06_mepivacaine_0.04uM	mepivacaine	Chemical	0.04 uM	breast	MCF7	breast adenocarcinoma	24 h	5	2021-05-21	4.554169641952335	0.000005264456948816942	0.016076654289753904	1
FIBR012_MCLF015CN_6H_I12_MK-1775_0.12uM	MK-1775	Chemical	0.12 uM	MCLF015CN	6 h	5	2021-05-11	4.544782442561764	0.000005504545406820327	0.016447557949090315	1
MOAR010_CAL29_24H_I13_BD-1063_10uM	BD-1063	Chemical	10 uM	urinary bladder	CAL29	bladder transitional cell carcinoma	24 h	5	2021-05-17	4.5432466163617775	0.000005544810507407405	0.01646363810191856	1
MOAR009_HEC108_24H_P05_dynasore_3.33uM	dynasore	Chemical	3.33 uM	endometrium	HEC108	endometrial cancer	24 h	5	2021-05-17	4.53894056159546	0.000005659212389819146	0.016519161375652784	1
DOSVAL001_MCF7_24H_C13_BRD-K85095987_10uM	BRD-K85095987	Chemical	10 uM	breast	MCF7	breast adenocarcinoma	24 h	5	2021-05-08	4.528318959838544	0.000005951144279814358	0.016907469188243894	1
REP.B005_A549_24H_C07_diclofenac_2.22uM	diclofenac	Chemical	2.22 uM	lung	A549	lung cancer	24 h	5	2021-05-21	4.526108518391835	0.000006013683624406241	0.016970411257721276	1
CEGS001_NPC.179_24H_B08_entinostat_4uM	entinostat	Chemical	4 uM	central nervous system	NPC	24 h	5	2021-05-06	4.523955491008676	0.00000607520292605912	0.017002287485019765	1
