## Supplementary file 16: Top chemical perturbations that down-regulate the tau signature gene set (using SigCom LINCS). for "Transcriptomic signatures of Aβ- and tau-induced neuronal dysfunction reveal inflammatory processes at the core of Alzheimer’s disease pathophysiology"

Name	Perturbagen	Perturbation Type	Dose	Tissue	Cell Line	Disease	Timepoint	Data Level	Creation Time	z-score	p-value	q-value (BH)	q-value (Bonferroni)
DOS015_VCAP_24H_J16_BRD-K56345641_4uM	BRD-K56345641	Chemical	4 uM	prostate gland	VCAP	prostate adenocarcinoma	24 h	5	2021-05-10	-5.901620299428295	3.611526189217784e-9	0.001784098529066802	0.0025035641272586062
LJP005_HEPG2_24H_C11_NU-7441_0.12uM	NU-7441	Chemical	0.12 uM	liver	HEPG2	carcinoma	24 h	5	2021-05-17	-5.842871358899842	5.147316572973182e-9	0.001784098529066802	0.003568197058133604
LJP001_MCF7_24H_I02_A-443654_2.22uM	A-443654	Chemical	2.22 uM	breast	MCF7	breast adenocarcinoma	24 h	5	2021-05-17	-5.641620712638066	1.689216300171381e-8	0.0032831670475277908	0.01170990077523304
REP.A004_A375_24H_P05_L-ergothioneine_0.125uM	L-ergothioneine	Chemical	0.125 uM	skin of body	A375	melanoma	24 h	5	2021-05-20	-5.621841567744783	1.8944581681168415e-8	0.0032831670475277908	0.013132668190111163
KMS002_THP1_24H_N09_TUL-XX023_0.01uM	TUL-XX023	Chemical	0.01 uM	blood	THP1	leukemia	24 h	5	2021-05-07	-5.538734710754862	3.054399799751195e-8	0.003550090131836381	0.021173557571845247
REP.B016_JURKAT_24H_P19_apocynin_2.22uM	apocynin	Chemical	2.22 uM	blood	JURKAT	leukemia	24 h	5	2021-05-22	-5.537686904095058	3.0727178135236954e-8	0.003550090131836381	0.021300540791018285
REP.B021_HA1E_24H_H24_doxifluridine_0.01uM	doxifluridine	Chemical	0.01 uM	kidney	HA1E	24 h	5	2021-05-22	-5.393778553804739	6.914710581895633e-8	0.004357619178207983	0.047933810960287815
CPC010_HCC515_6H_L22_cladribine_10uM	cladribine	Chemical	10 uM	lung	HCC515	lung cancer	6 h	5	2021-05-11	-5.2959306359981255	1.1865780158437644e-7	0.004497494581898703	0.08225536792531352
REP.A023_PC3_24H_H13_secnidazole_10uM	secnidazole	Chemical	10 uM	prostate gland	PC3	prostate adenocarcinoma	24 h	5	2021-05-23	-5.285639165106628	1.2552453032554922e-7	0.004497494581898703	0.0870154872896256
REP.B001_HA1E_24H_I01_PKI-179_2.22uM	PKI-179	Chemical	2.22 uM	kidney	HA1E	24 h	5	2021-05-21	-5.254578156725594	1.4866138764446646e-7	0.004497494581898703	0.10305430383595882
CPC012_A375_6H_A22_BRD-K00816165_10uM	BRD-K00816165	Chemical	10 uM	skin of body	A375	melanoma	6 h	5	2021-05-12	-5.239262955273392	1.6153783310990377e-7	0.004497494581898703	0.11198044897928194
KMS002_THP1_24H_O05_TUL_XIX003_1.11uM	TUL_XIX003	Chemical	1.11 uM	blood	THP1	leukemia	24 h	5	2021-05-07	-5.223517148344559	1.7589834477860222e-7	0.004497494581898703	0.12193537107569874
CPC013_MCF7_24H_O02_HG-5-113-01_10uM	HG-5-113-01	Chemical	10 uM	breast	MCF7	breast adenocarcinoma	24 h	5	2021-05-13	-5.221852140501583	1.7748711145237905e-7	0.004497494581898703	0.12303672796546095
CPC009_PC3_6H_A07_KU-C104250_10uM	KU-C104250	Chemical	10 uM	prostate gland	PC3	prostate adenocarcinoma	6 h	5	2021-05-11	-5.219627345538986	1.7963170018120422e-7	0.004497494581898703	0.12452338904111349
DOSVAL004_A375_24H_G04_BRD-K93830491_20uM	BRD-K93830491	Chemical	20 uM	skin of body	A375	melanoma	24 h	5	2021-05-08	-5.195283782593407	2.0479616913426923e-7	0.004895440565048705	0.14196777638641245
REP.A011_MCF10A_24H_N09_PF-04691502_1.11uM	PF-04691502	Chemical	1.11 uM	breast	MCF10A	breast carcinoma	24 h	5	2021-05-21	-5.187805600815903	2.1318813092641165e-7	0.004900874862517639	0.14778521018015245
ISO002_MCF10A.BRCA1.HD_24H_J05_BRD-K38024286_0.125uM	BRD-K38024286	Chemical	0.125 uM	breast	MCF10A	breast carcinoma	24 h	5	2021-05-11	-5.18265268861221	2.1916306014446718e-7	0.004900874862517639	0.15192712073804682
LJP008_HA1E_24H_O07_AZ-20_10uM	AZ-20	Chemical	10 uM	kidney	HA1E	24 h	5	2021-05-18	-5.163332856227333	2.430389269836297e-7	0.004962396282112877	0.16847822976895688
MOAR010_MDAMB468_24H_F23_doxofylline_3.33uM	doxofylline	Chemical	3.33 uM	breast	MDAMB468	breast adenocarcinoma	24 h	5	2021-05-17	-5.1584813678572825	2.4941832221792026e-7	0.004962396282112877	0.1729005222362956
CPC008_VCAP_6H_M04_KU-C104491_10uM	KU-C104491	Chemical	10 uM	prostate gland	VCAP	prostate adenocarcinoma	6 h	5	2021-05-10	-5.157634510419907	2.5054834340565435e-7	0.004962396282112877	0.17368386987395068
LJP009_SHSY5Y_24H_L03_GSK-2334470_1.11uM	GSK-2334470	Chemical	1.11 uM	nervous system	SHSY5Y	neuroblastoma	24 h	5	2021-05-18	-5.145606264105995	2.671423984246246e-7	0.0050736104869448136	0.18518711772392615
LJP009_HEK293_24H_H01_BAY-61-3606_10uM	BAY-61-3606	Chemical	10 uM	kidney	HEK293	24 h	5	2021-05-18	-5.133922502173387	2.84274710438126e-7	0.005185881405167514	0.19706349339636553
REP.A001_PC3_24H_P01_amikacin_10uM	amikacin	Chemical	10 uM	prostate gland	PC3	prostate adenocarcinoma	24 h	5	2021-05-20	-5.1259850078874765	2.965139467292488e-7	0.005270459373895287	0.2055479155819162
REP.A021_HELA_24H_B11_aminosalicylic-acid_0.125uM	aminosalicylic-acid	Chemical	0.125 uM	uterine cervix	HELA	cervical adenocarcinoma	24 h	5	2021-05-23	-5.108172294670811	3.2586046727622886e-7	0.005343523655658661	0.225891363822891
REP.A021_A375_24H_P09_AZD-7762_1.11uM	AZD-7762	Chemical	1.11 uM	skin of body	A375	melanoma	24 h	5	2021-05-23	-5.099201347240983	3.4168277829316196e-7	0.005343523655658661	0.23685962715449427
CPC011_HA1E_6H_K12_olmesartan_10uM	olmesartan	Chemical	10 uM	kidney	HA1E	6 h	5	2021-05-11	-5.089598845112096	3.5944022003242537e-7	0.005390846914979505	0.24916935212977775
LKCP001_U2OS_6H_O23_cobimetinib_1.11uM	cobimetinib	Chemical	1.11 uM	bone tissue	U2OS	osteosarcoma	6 h	5	2021-05-19	-5.08642671810091	3.6549959969711665e-7	0.005390846914979505	0.2533698050040367
CPC006_SNGM_6H_L23_SN-38_0.37uM	SN-38	Chemical	0.37 uM	endometrium	SNGM	endometrial cancer	6 h	5	2021-05-09	-5.064968211848762	4.091563012842414e-7	0.005614946833455508	0.2836332853947554
LJP006_HCC515_24H_I20_A-443654_3.33uM	A-443654	Chemical	3.33 uM	lung	HCC515	lung cancer	24 h	5	2021-05-17	-5.061853498901126	4.1589709187661583e-7	0.005614946833455508	0.28830610254524824
CPC006_SW620_6H_N07_emetine_0.66uM	emetine	Chemical	0.66 uM	intestine	SW620	colon adenocarcinoma	6 h	5	2021-05-09	-5.060834399273098	4.1812577578070886e-7	0.005614946833455508	0.2898510596578241
CPC006_HT29_24H_N11_LDN-193189_10uM	LDN-193189	Chemical	10 uM	intestine	HT29	colon adenocarcinoma	24 h	5	2021-05-08	-5.055179114013335	4.3070434041503347e-7	0.005614946833455508	0.2985707093408074
REP.A002_A375_24H_E24_butoconazole_0.04uM	butoconazole	Chemical	0.04 uM	skin of body	A375	melanoma	24 h	5	2021-05-20	-5.043423584501289	4.5802974568687205e-7	0.0057275846272050734	0.317513090156325
REP.B017_YAPC_24H_P06_molsidomine_0.01uM	molsidomine	Chemical	0.01 uM	pancreas	YAPC	pancreatic carcinoma	24 h	5	2021-05-22	-5.041485859856446	4.626915734995407e-7	0.0057275846272050734	0.3207447391234841
REP.B005_A375_24H_I06_flecainide_0.01uM	flecainide	Chemical	0.01 uM	skin of body	A375	melanoma	24 h	5	2021-05-21	-5.033821082372402	4.815842824523742e-7	0.005856867515091624	0.33384144836022256
REP.A005_A375_24H_P24_benzbromarone_0.04uM	benzbromarone	Chemical	0.04 uM	skin of body	A375	melanoma	24 h	5	2021-05-21	-5.021606240351948	5.132391855955376e-7	0.006102312361403893	0.3557851020426106
MOAR010_JHH5_24H_P04_benazepril_10uM	benazepril	Chemical	10 uM	liver	JHH5	carcinoma	24 h	5	2021-05-17	-5.01428594724921	5.331615215986574e-7	0.006143603580741328	0.36959556419501327
CPC010_HEPG2_6H_C13_BRD-K47448802_10uM	BRD-K47448802	Chemical	10 uM	liver	HEPG2	carcinoma	6 h	5	2021-05-11	-5.001209894275493	5.706187020670939e-7	0.006265951608294079	0.3955614435534405
PBIOA015_HA1E_24H_E07_BRD-K99006945_10uM	BRD-K99006945	Chemical	10 uM	kidney	HA1E	24 h	5	2021-05-20	-4.99297097615594	5.955090298659371e-7	0.006265951608294079	0.4128157921385156
ASG003_XC.P033_24H_H20_camptothecin_1.11uM	camptothecin	Chemical	1.11 uM	epithelium	XC.P033	24 h	5	2021-05-07	-4.978172501275696	6.428682493009319e-7	0.00655361637410508	0.4456459134391455
LJP009_HELA_24H_I22_alectinib_0.37uM	alectinib	Chemical	0.37 uM	uterine cervix	HELA	cervical adenocarcinoma	24 h	5	2021-05-18	-4.974899899653296	6.538212071749427e-7	0.006568676349735912	0.45323866813177793
CPC001_HCC515_24H_F17_clobetasol_10uM	clobetasol	Chemical	10 uM	lung	HCC515	lung cancer	24 h	5	2021-05-08	-4.951345780081541	7.38131481936577e-7	0.007106719656259225	0.5116838152506642
KMS002_THP1_24H_O10_TUL_XIX003	TUL_XIX003	Chemical	blood	THP1	leukemia	24 h	5	2021-05-06	-4.943379578763854	7.689464498472631e-7	0.007301989222340692	0.5330452132308705
KMS002_THP1_24H_O06_TUL_XIX003_0.37uM	TUL_XIX003	Chemical	0.37 uM	blood	THP1	leukemia	24 h	5	2021-05-05	-4.9405232291021965	7.802943493562253e-7	0.007309618207959131	0.5409117473889757
CPC006_NOMO1_6H_H03_PTB1_10uM	PTB1	Chemical	10 uM	blood	NOMO1	leukemia	6 h	5	2021-05-08	-4.933245996547121	8.099396169303219e-7	0.007486163887338041	0.5614622915503531
FIBR012_MCLF015CN_6H_F19_sildenafil_4uM	sildenafil	Chemical	4 uM	MCLF015CN	6 h	5	2021-05-11	-4.930447060949015	8.216280533712705e-7	0.007494274881812701	0.5695648910177653
ASG003_XC.P931_24H_H19_camptothecin_10uM	camptothecin	Chemical	10 uM	epithelium	XC.P931	24 h	5	2021-05-07	-4.92354301980702	8.511582916259641e-7	0.007647685050635747	0.5900356951294927
MOAR004_PC3_24H_A16_PF-03758309_10uM	PF-03758309	Chemical	10 uM	prostate gland	PC3	prostate adenocarcinoma	24 h	5	2021-05-17	-4.921404345939749	8.605114343307463e-7	0.007647685050635747	0.5965194339495883
AICHI002_K562_4H_A18_BRD-K04065047_0.01uM	BRD-K04065047	Chemical	0.01 uM	bone marrow	K562	leukemia	4 h	5	2021-05-07	-4.9147299610519575	8.903415196215292e-7	0.007734777267964663	0.6171980965244384
PBIOA017_HA1E_24H_A19_CX-4945_10uM	CX-4945	Chemical	10 uM	kidney	HA1E	24 h	5	2021-05-19	-4.914227587995887	8.926266474862388e-7	0.007734777267964663	0.618782181437173
KTOX002_HPTEC_6H_B22_BRD-A50590638_1.11uM	BRD-A50590638	Chemical	1.11 uM	kidney	HPTEC	6 h	5	2021-05-06	-4.909548341816489	9.141840178195082e-7	0.007823778690280869	0.6337260739127504
CPC012_A549_24H_E08_topotecan_10uM	topotecan	Chemical	10 uM	lung	A549	lung cancer	24 h	5	2021-05-12	-4.9019983924595465	9.500275317542162e-7	0.008031382139329255	0.658573335424999
REP.A017_YAPC_24H_K24_altretamine_0.04uM	altretamine	Chemical	0.04 uM	pancreas	YAPC	pancreatic carcinoma	24 h	5	2021-05-22	-4.8972043181530465	9.734857497889493e-7	0.00813054125349333	0.6748349240399465
LKCP001_A549_24H_D23_romidepsin_1.11uM	romidepsin	Chemical	1.11 uM	lung	A549	lung cancer	24 h	5	2021-05-18	-4.8669758136935	0.000001134758043308537	0.009146875546420087	0.7866312969921274
KMS002_THP1_24H_C18_methyl-fasudil_0.12uM	methyl-fasudil	Chemical	0.12 uM	blood	THP1	leukemia	24 h	5	2021-05-07	-4.861205700306635	0.0000011683354030900261	0.009309283062678765	0.8099076264530525
CPC007_HCC515_6H_B22_BRD-A44862234_10uM	BRD-A44862234	Chemical	10 uM	lung	HCC515	lung cancer	6 h	5	2021-05-09	-4.858105340874887	0.0000011867697167211588	0.009312710553596663	0.8226865691768581
CPC011_PC3_24H_N16_nicorandil_10uM	nicorandil	Chemical	10 uM	prostate gland	PC3	prostate adenocarcinoma	24 h	5	2021-05-11	-4.855923606459953	0.0000011999094275960687	0.009312710553596663	0.8317952138510087
REP.A001_PC3_24H_P02_amikacin_3.33uM	amikacin	Chemical	3.33 uM	prostate gland	PC3	prostate adenocarcinoma	24 h	5	2021-05-20	-4.854416487291742	0.0000012090678214171646	0.009312710553596663	0.8381439498236998
ASG002_A204_24H_H07_camptothecin_10uM	camptothecin	Chemical	10 uM	muscle organ	A204	rhabdomyosarcoma	24 h	5	2021-05-07	-4.84995254385066	0.0000012365904058508903	0.009408081550474026	0.8572230181919249
REP.A026_A549_24H_B23_alvocidib_0.125uM	alvocidib	Chemical	0.125 uM	lung	A549	lung cancer	24 h	5	2021-05-20	-4.847885637562827	0.0000012495371912724096	0.009408081550474026	0.8661979240479034
DOS029_VCAP_24H_G02_SA-424828_4uM	SA-424828	Chemical	4 uM	prostate gland	VCAP	prostate adenocarcinoma	24 h	5	2021-05-11	-4.844067602336692	0.0000012737964869558027	0.009408081550474026	0.8830148317050668
REP.B018_THP1_24H_G22_milacemide_0.08uM	milacemide	Chemical	0.08 uM	blood	THP1	leukemia	24 h	5	2021-05-22	-4.838842922553561	0.000001307728662247598	0.009408081550474026	0.9065371245999687
DOS028_VCAP_24H_O13_BRD-K78704198_4uM	BRD-K78704198	Chemical	4 uM	prostate gland	VCAP	prostate adenocarcinoma	24 h	5	2021-05-11	-4.8359004517965785	0.000001327219787849998	0.009408081550474026	0.9200486652344364
CPC007_PC3_24H_I04_BRD-A02241946_10uM	BRD-A02241946	Chemical	10 uM	prostate gland	PC3	prostate adenocarcinoma	24 h	5	2021-05-09	-4.8351110084227535	0.0000013324964682759344	0.009408081550474026	0.9237065392559018
PBIOA015_HT29_24H_H19_ML-161_10uM	ML-161	Chemical	10 uM	intestine	HT29	colon adenocarcinoma	24 h	5	2021-05-19	-4.833460354095665	0.0000013435948060802616	0.009408081550474026	0.9314000734969285
REP.A020_MDAMB231_24H_D10_pimobendan_0.37uM	pimobendan	Chemical	0.37 uM	breast	MDAMB231	breast adenocarcinoma	24 h	5	2021-05-22	-4.831106377490078	0.0000013595759174034328	0.009424784195828206	0.9424784195828206
LJP009_SHSY5Y_24H_H02_BAY-61-3606_3.33uM	BAY-61-3606	Chemical	3.33 uM	nervous system	SHSY5Y	neuroblastoma	24 h	5	2021-05-18	-4.821231158559324	0.000001428633197742002	0.009522595790122325	0.9903499621727219
CPC003_HA1E_24H_P10_pirinixic-acid_10uM	pirinixic-acid	Chemical	10 uM	kidney	HA1E	24 h	5	2021-05-09	-4.81406875413135	0.0000014808172372759998	0.009735593565954975	1
LJP005_MDAMB231_3H_P20_trametinib_3.33uM	trametinib	Chemical	3.33 uM	breast	MDAMB231	breast adenocarcinoma	3 h	5	2021-05-17	-4.80927467982485	0.0000015167647917646576	0.009735593565954975	1
AICHI002_SKMEL5_24H_C22_sirolimus_0.125uM	sirolimus	Chemical	0.125 uM	skin of body	SKMEL5	melanoma	24 h	5	2021-05-08	-4.799700884727739	0.00000159107922370616	0.010096827063695524	1
DOS016_VCAP_6H_A17_BRD-K68368772_4uM	BRD-K68368772	Chemical	4 uM	prostate gland	VCAP	prostate adenocarcinoma	6 h	5	2021-05-10	-4.798308593686629	0.0000016021738955540599	0.010096827063695524	1
REP.A008_YAPC_24H_E22_fenoldopam_0.37uM	fenoldopam	Chemical	0.37 uM	pancreas	YAPC	pancreatic carcinoma	24 h	5	2021-05-21	-4.795366122929646	0.0000016258665809232298	0.01015382974679907	1
CPC002_PC3_24H_H03_SB-431542_10uM	SB-431542	Chemical	10 uM	prostate gland	PC3	prostate adenocarcinoma	24 h	5	2021-05-09	-4.783151280909193	0.0000017278706192502824	0.010520989912231838	1
REP.A014_A375_24H_I18_AGI-5198_0.04uM	AGI-5198	Chemical	0.04 uM	skin of body	A375	melanoma	24 h	5	2021-05-22	-4.7794050132624974	0.0000017603685515954481	0.010520989912231838	1
ASG002_HCC1588_24H_C09_PJ-34_0.08uM	PJ-34	Chemical	0.08 uM	lung	HCC1588	lung cancer	24 h	5	2021-05-07	-4.7771802182999	0.000001779945239199776	0.010520989912231838	1
REP.B013_MCF7_24H_D08_camptothecin_0.74uM	camptothecin	Chemical	0.74 uM	breast	MCF7	breast adenocarcinoma	24 h	5	2021-05-22	-4.769745097070059	0.0000018468986249242647	0.01075880529644432	1
CPC008_VCAP_6H_N13_VU-0405166-2_10uM	VU-0405166-2	Chemical	10 uM	prostate gland	VCAP	prostate adenocarcinoma	6 h	5	2021-05-10	-4.764951022763559	0.0000018913455031022153	0.010786182698023648	1
ASG002_GI1_24H_C17_NVP-BEZ235_1.11uM	NVP-BEZ235	Chemical	1.11 uM	brain	GI1	glioblastoma	24 h	5	2021-05-07	-4.7617645422364845	0.0000019214546722601256	0.010786182698023648	1
DOSVAL003_HCC515_24H_K22_BRD-K72934042_20uM	BRD-K72934042	Chemical	20 uM	lung	HCC515	lung cancer	24 h	5	2021-05-08	-4.759037374217817	0.00000194758901983505	0.010800783379079634	1
CPC015_HT29_6H_B12_glipizide_10uM	glipizide	Chemical	10 uM	intestine	HT29	colon adenocarcinoma	6 h	5	2021-05-15	-4.750281729526305	0.0000020338222521676386	0.010905900744508026	1
FIBR038_MCLF035SZ_6H_P08_CHIR-99021_4uM	CHIR-99021	Chemical	4 uM	MCLF035SZ	6 h	5	2021-05-11	-4.748415772460901	0.0000020526681610011366	0.010905900744508026	1
REP.B024_HT29_24H_K01_tiabendazole_2.22uM	tiabendazole	Chemical	2.22 uM	intestine	HT29	colon adenocarcinoma	24 h	5	2021-05-22	-4.748099995111372	0.000002055874019246673	0.010905900744508026	1
LJP005_MCF7_24H_I22_torin-2_0.37uM	torin-2	Chemical	0.37 uM	breast	MCF7	breast adenocarcinoma	24 h	5	2021-05-17	-4.74306191103478	0.0000021076771326011823	0.010905900744508026	1
CPC017_SKB_24H_A04_wortmannin_10uM	wortmannin	Chemical	10 uM	skeletal muscle organ	SKB	24 h	5	2021-05-07	-4.74174138757311	0.0000021214611563014074	0.010905900744508026	1
REP.A021_A375_24H_P07_AZD-7762_10uM	AZD-7762	Chemical	10 uM	skin of body	A375	melanoma	24 h	5	2021-05-23	-4.734751225335788	0.000002195880849820142	0.011075784555319606	1
KMS002_THP1_24H_M09_MW-STK33-100_0.01uM	MW-STK33-100	Chemical	0.01 uM	blood	THP1	leukemia	24 h	5	2021-05-07	-4.731536037776938	0.0000022309466665149102	0.011075784555319606	1
CPD003_PC3_24H_A11_piromidic-acid_10uM	piromidic-acid	Chemical	10 uM	prostate gland	PC3	prostate adenocarcinoma	24 h	5	2021-05-06	-4.7309475436255415	0.0000022374229158295122	0.011075784555319606	1
LJP008_MDAMB231_24H_L19_belinostat_10uM	belinostat	Chemical	10 uM	breast	MDAMB231	breast adenocarcinoma	24 h	5	2021-05-18	-4.72811990099566	0.0000022687930971709847	0.011075784555319606	1
REP.B013_A549_24H_D09_camptothecin_0.25uM	camptothecin	Chemical	0.25 uM	lung	A549	lung cancer	24 h	5	2021-05-22	-4.724100916547098	0.000002314107807377397	0.011100530769278489	1
REP.A003_HELA_3H_D12_miltefosine_0.04uM	miltefosine	Chemical	0.04 uM	uterine cervix	HELA	cervical adenocarcinoma	3 h	5	2021-05-20	-4.722837807148978	0.00000232852817005913	0.011100530769278489	1
HDAC002_HA1E_6H_H21_BRD-K29107232_10uM	BRD-K29107232	Chemical	10 uM	kidney	HA1E	6 h	5	2021-05-05	-4.722019656743377	0.0000023379146329993716	0.011100530769278489	1
CPC004_HA1E_6H_O08_GR-113808_10uM	GR-113808	Chemical	10 uM	kidney	HA1E	6 h	5	2021-05-09	-4.711441115534125	0.0000024625996546401296	0.01138074013060905	1
REP.B014_MCF10A_24H_I24_enzalutamide_0.01uM	enzalutamide	Chemical	0.01 uM	breast	MCF10A	breast carcinoma	24 h	5	2021-05-22	-4.7091732600238645	0.0000024901488073769684	0.011408568559840224	1
CPC002_HCC515_6H_P23_CP-94253_10uM	CP-94253	Chemical	10 uM	lung	HCC515	lung cancer	6 h	5	2021-05-09	-4.706905404513604	0.000002517993681117048	0.011408568559840224	1
DOS013_VCAP_6H_O23_BRD-K26038019_4uM	BRD-K26038019	Chemical	4 uM	prostate gland	VCAP	prostate adenocarcinoma	6 h	5	2021-05-10	-4.695235996096884	0.0000026660623804186656	0.01186378899522873	1
ISO002_MCF10A.EGFR.HL_24H_G21_CD-1530_1.11uM	CD-1530	Chemical	1.11 uM	breast	MCF10A	breast carcinoma	24 h	5	2021-05-11	-4.69494892577913	0.0000026698081883047564	0.01186378899522873	1
REP.A013_A375_24H_D11_camptothecin_0.125uM	camptothecin	Chemical	0.125 uM	skin of body	A375	melanoma	24 h	5	2021-05-21	-4.687599925644616	0.0000027674388125564775	0.012002801601642007	1
EMU001_K562_24H_C01_bortezomib_10uM	bortezomib	Chemical	10 uM	bone marrow	K562	leukemia	24 h	5	2021-05-09	-4.677150566078352	0.0000029121752334049233	0.01246150342237527	1
LJP006_HT29_24H_E14_palbociclib_3.33uM	palbociclib	Chemical	3.33 uM	intestine	HT29	colon adenocarcinoma	24 h	5	2021-05-17	-4.673260763272779	0.000002967886751692461	0.01254940718632517	1
EMU001_TMD8_3H_D04_AVL-292_0.125uM	AVL-292	Chemical	0.125 uM	lymphoid system	TMD8	lymphoma	3 h	5	2021-05-09	-4.668538456545718	0.000003036896626618102	0.012758923000127681	1
REP.A004_A549_24H_P20_balicatib_3.33uM	balicatib	Chemical	3.33 uM	lung	A549	lung cancer	24 h	5	2021-05-20	-4.657443188764508	0.000003205147965923416	0.013041653042556582	1
