## Supplementary file 17: Top chemical perturbations that up-regulate the A&#946*tau signature gene set (using SigCom LINCS). for "Transcriptomic signatures of Aβ- and tau-induced neuronal dysfunction reveal inflammatory processes at the core of Alzheimer’s disease pathophysiology"

### Sheet: in
Name Perturbagen Perturbation Type Dose Tissue Cell Line Disease Timepoint Data Level Creation Time z-score p-value q-value (BH) q-value (Bonferroni)
KMS002_NOMO1_6H_H03_BRD-K23582869_10uM BRD-K23582869 Chemical 10 uM blood NOMO1 leukemia 6 h 5 2021-05-07 9.683097600362515 0 0 0
KMS002_NOMO1_6H_I03_BRD-K49010888_10uM BRD-K49010888 Chemical 10 uM blood NOMO1 leukemia 6 h 5 2021-05-07 9.58885086545661 0 0 0
KMS002_NOMO1_6H_E05_BRD-K51556300_1.11uM BRD-K51556300 Chemical 1.11 uM blood NOMO1 leukemia 6 h 5 2021-05-06 9.56526075464072 0 0 0
KMS002_NOMO1_6H_I04_BRD-K49010888_3.33uM BRD-K49010888 Chemical 3.33 uM blood NOMO1 leukemia 6 h 5 2021-05-07 9.483128333223881 0 0 0
KMS002_NOMO1_6H_E03_BRD-K51556300_10uM BRD-K51556300 Chemical 10 uM blood NOMO1 leukemia 6 h 5 2021-05-05 8.494609099312912 0 0 0
DOSVAL005_HCC515_24H_K09_mitoxantrone_4uM mitoxantrone Chemical 4 uM lung HCC515 lung cancer 24 h 5 2021-05-09 8.434667301233082 0 0 0
KMS002_NOMO1_6H_I05_BRD-K49010888_1.11uM BRD-K49010888 Chemical 1.11 uM blood NOMO1 leukemia 6 h 5 2021-05-07 8.057024351853743 8.881784197001252e-16 7.696232540155279e-11 6.156986032124223e-10
KMS002_NOMO1_6H_I06_BRD-K49010888_0.37uM BRD-K49010888 Chemical 0.37 uM blood NOMO1 leukemia 6 h 5 2021-05-07 7.9816357107257625 1.5543122344752192e-15 1.197191728468599e-10 1.077472555621739e-9
HDAC001_MCF7_6H_C07_BRD-K99636700_10uM BRD-K99636700 Chemical 10 uM breast MCF7 breast adenocarcinoma 6 h 5 2021-05-07 7.8117991583667905 5.773159728050814e-15 4.002040920880745e-10 4.002040920880745e-9
CPC006_VCAP_6H_D19_CHEMBL-1222381_80uM CHEMBL-1222381 Chemical 80 uM prostate gland VCAP prostate adenocarcinoma 6 h 5 2021-05-09 7.719030632110455 1.176836406102666e-14 7.146501644429902e-10 8.158006492564596e-9
AICHI001_OCILY3_24H_M14_AZ-628_2.5uM AZ-628 Chemical 2.5 uM lymphoid system OCILY3 lymphoma 24 h 5 2021-05-07 7.700469929421794 1.3766765505351941e-14 7.146501644429902e-10 9.543328349792546e-9
AICHI001_OCILY3_24H_M23_BRD-A19037878_0.04uM BRD-A19037878 Chemical 0.04 uM lymphoid system OCILY3 lymphoma 24 h 5 2021-05-07 7.665552716823708 1.7985612998927536e-14 7.79243544690722e-10 1.2467896715051552e-8
MOAR005_PC3_24H_J11_BMS-387032_3.33uM BMS-387032 Chemical 3.33 uM prostate gland PC3 prostate adenocarcinoma 24 h 5 2021-05-17 7.567212481042077 3.8413716652030416e-14 1.4015244520493297e-9 2.6628964588937265e-8
AICHI001_OCILY3_24H_D03_BI-D1870_0.66uM BI-D1870 Chemical 0.66 uM lymphoid system OCILY3 lymphoma 24 h 5 2021-05-07 7.546211422062116 4.529709940470639e-14 1.570031438191677e-9 3.140062876383354e-8
PBIOA007_XC.R10_24H_C22_mitoxantrone_10uM mitoxantrone Chemical 10 uM epithelium XC.R10 24 h 5 2021-05-20 7.509571090505659 5.972999872483342e-14 1.6931711588341614e-9 4.14057310660354e-8
KMS002_NOMO1_6H_E04_BRD-K51556300_3.33uM BRD-K51556300 Chemical 3.33 uM blood NOMO1 leukemia 6 h 5 2021-05-07 7.507104493824131 6.106226635438361e-14 1.6931711588341614e-9 4.2329278970854034e-8
MOAR004_A375_24H_H19_EPZ-004777_10uM EPZ-004777 Chemical 10 uM skin of body A375 melanoma 24 h 5 2021-05-17 7.467437770594593 8.237854842718662e-14 2.196386363382776e-9 5.710604544795217e-8
DOSVAL002_HCC515_24H_K09_mitoxantrone_4uM mitoxantrone Chemical 4 uM lung HCC515 lung cancer 24 h 5 2021-05-08 7.391218183776028 1.4654943925052066e-13 3.5986521808450204e-9 1.0159026953004968e-7
CVD001_HEPG2_6H_K11_ellipticine_10uM ellipticine Chemical 10 uM liver HEPG2 carcinoma 6 h 5 2021-05-07 7.357875394591684 1.8829382497642655e-13 4.275133043273351e-9 1.3052810388103353e-7
DOSVAL002_A375_24H_K09_mitoxantrone_4uM mitoxantrone Chemical 4 uM skin of body A375 melanoma 24 h 5 2021-05-08 7.35582864415382 1.9118040484045196e-13 4.275133043273351e-9 1.325291243414739e-7
LKCP001_A549_48H_F10_AT-7519_10uM AT-7519 Chemical 10 uM lung A549 lung cancer 48 h 5 2021-05-18 7.338081393562258 2.1826984664130578e-13 4.7283728668578995e-9 1.5130793173945278e-7
AICHI001_OCILY3_24H_M24_BRD-A19037878_0.01uM BRD-A19037878 Chemical 0.01 uM lymphoid system OCILY3 lymphoma 24 h 5 2021-05-07 7.327672705438079 2.360334150353083e-13 4.812408935402977e-9 1.6362190380370123e-7
CPC010_PC3_6H_I19_BRD-K53423944_10uM BRD-K53423944 Chemical 10 uM prostate gland PC3 prostate adenocarcinoma 6 h 5 2021-05-11 7.2976362054225925 2.950972799453666e-13 5.7807257746055205e-9 2.0456586091732731e-7
ASG002_PC3_24H_K14_BRD-K63750851_1.11uM BRD-K63750851 Chemical 1.11 uM prostate gland PC3 prostate adenocarcinoma 24 h 5 2021-05-07 7.288067209785742 3.168576512280197e-13 5.936499370163018e-9 2.1965047669603166e-7
FIBR040_MCLF056CN_6H_A05_entinostat_4uM entinostat Chemical 4 uM MCLF056CN 6 h 5 2021-05-11 7.2627977139951945 3.8191672047105385e-13 6.780380867876801e-9 2.647503993813416e-7
LKCP002_MCF7_6H_H07_entinostat_10uM entinostat Chemical 10 uM breast MCF7 breast adenocarcinoma 6 h 5 2021-05-19 7.259578892793767 3.9124259387790516e-13 6.780380867876801e-9 2.7121523471507203e-7
AICHI002_OCILY19_24H_G10_BRD-K32972437_0.125uM BRD-K32972437 Chemical 0.125 uM lymphoid system OCILY19 lymphoma 24 h 5 2021-05-07 7.228650219510493 4.913847106990943e-13 8.308176883592015e-9 3.4063525222727264e-7
CPC020_HA1E_6H_A11_BRD-K02562327_10uM BRD-K02562327 Chemical 10 uM kidney HA1E 6 h 5 2021-05-08 7.219903422767486 5.240252676230739e-13 8.447957578961145e-9 3.6326217589532916e-7
AICHI002_OCILY19_24H_H16_MK-2206_0.125uM MK-2206 Chemical 0.125 uM lymphoid system OCILY19 lymphoma 24 h 5 2021-05-07 7.208882458871297 5.682121440031551e-13 8.95211775920789e-9 3.938931814051472e-7
FIBR027_MCLF130CN_6H_J09_CHEMBL-1222381_4uM CHEMBL-1222381 Chemical 4 uM MCLF130CN 6 h 5 2021-05-11 7.193461856213375 6.361577931102147e-13 9.799869434464389e-9 4.409941245508975e-7
REP.B006_HT29_24H_K04_sulmazole_0.08uM sulmazole Chemical 0.08 uM intestine HT29 colon adenocarcinoma 24 h 5 2021-05-21 7.1624194745724425 7.982503547054876e-13 1.1528314992440928e-8 5.533591196371646e-7
CEGS001_NPC.215_24H_L05_clozapine_1.67uM clozapine Chemical 1.67 uM central nervous system NPC 24 h 5 2021-05-06 7.152649302610503 8.570921750106208e-13 1.2125492899999746e-8 5.941491520999875e-7
PBIOA009_XC.L10_24H_K04_BRD-K04762295_10uM BRD-K04762295 Chemical 10 uM epithelium XC.L10 24 h 5 2021-05-20 7.0932760463189695 1.318722908649761e-12 1.7248273606031018e-8 9.14158501119644e-7
CEGS001_NPC.170_24H_J20_varenicline_12.5uM varenicline Chemical 12.5 uM central nervous system NPC 24 h 5 2021-05-06 7.065172588383687 1.6149304116197527e-12 1.9877151092692564e-8 0.0000011194939852909869
CPC006_PL21_6H_O08_cytosporone-b_10uM cytosporone-b Chemical 10 uM blood PL21 leukemia 6 h 5 2021-05-09 7.059425942923531 1.6830981053317373e-12 1.9877151092692564e-8 0.0000011667488530875403
CPC002_PC3_24H_J06_KN-93_10uM KN-93 Chemical 10 uM prostate gland PC3 prostate adenocarcinoma 24 h 5 2021-05-09 7.058708705590605 1.6917578449238135e-12 1.9877151092692564e-8 0.0000011727519144688614
DOSVAL006_HT29_24H_E11_BRD-K00540336_10uM BRD-K00540336 Chemical 10 uM intestine HT29 colon adenocarcinoma 24 h 5 2021-05-09 7.0502155659531445 1.7983392552878286e-12 2.0777262447572536e-8 0.000001246635746854352
CVD001_HEPG2_6H_E07_kenpaullone_15uM kenpaullone Chemical 15 uM liver HEPG2 carcinoma 6 h 5 2021-05-07 7.038311175585912 1.958655460043701e-12 2.2258513848101547e-8 0.0000013577693447341943
CPC005_A375_24H_O13_mitoxantrone_10uM mitoxantrone Chemical 10 uM skin of body A375 melanoma 24 h 5 2021-05-10 7.035319771099803 2.001288024189307e-12 2.2376175446586945e-8 0.0000013873228776883906
DOSVAL002_HT29_24H_K13_BRD-K39597586_20uM BRD-K39597586 Chemical 20 uM intestine HT29 colon adenocarcinoma 24 h 5 2021-05-08 6.9959154517725555 2.652322805829499e-12 2.7038675791810234e-8 0.0000018386299538430961
REP.A003_HA1E_24H_H20_levocabastine_3.33uM levocabastine Chemical 3.33 uM kidney HA1E 24 h 5 2021-05-20 6.990020110767769 2.76623168815604e-12 2.7791207242102742e-8 0.0000019175932997050893
AICHI001_OCILY3_24H_B17_dovitinib_0.04uM dovitinib Chemical 0.04 uM lymphoid system OCILY3 lymphoma 24 h 5 2021-05-07 6.972622732045927 3.1308289294429414e-12 2.994994164393578e-8 0.0000021703375763237887
CEGS001_NPC.170_24H_J19_varenicline_25uM varenicline Chemical 25 uM central nervous system NPC 24 h 5 2021-05-06 6.972334087753408 3.1372682229857674e-12 2.994994164393578e-8 0.0000021748013911970787
HOG002_A549_6H_M04_daunorubicin_3.33uM daunorubicin Chemical 3.33 uM lung A549 lung cancer 6 h 5 2021-05-06 6.958864020769177 3.4521274727694617e-12 3.233873710859301e-8 0.0000023930665460358824
ERG012_VCAP_6H_H06_BRD-K06574200_2.5uM BRD-K06574200 Chemical 2.5 uM prostate gland VCAP prostate adenocarcinoma 6 h 5 2021-05-10 6.955435276445917 3.5371705564557487e-12 3.256316494226752e-8 0.000002452019687293472
CEGS001_NPC.215_24H_J08_ketamine_12.5uM ketamine Chemical 12.5 uM central nervous system NPC 24 h 5 2021-05-06 6.954123256934467 3.5700331579846534e-12 3.256316494226752e-8 0.0000024748005356123315
PBIOA017_A549_24H_C22_mitoxantrone_10uM mitoxantrone Chemical 10 uM lung A549 lung cancer 24 h 5 2021-05-19 6.942332574924893 3.881117649484622e-12 3.449293553060875e-8 0.0000026904489713874824
PBIOA020_MCF7_24H_B09_KU-55933_1.11uM KU-55933 Chemical 1.11 uM breast MCF7 breast adenocarcinoma 24 h 5 2021-05-20 6.933402095450282 4.134248499099158e-12 3.5824038416287785e-8 0.0000028659230733030228
CPC007_A549_6H_J21_BRD-K84203638_10uM BRD-K84203638 Chemical 10 uM lung A549 lung cancer 6 h 5 2021-05-09 6.926072279779643 4.353850613370014e-12 3.659141307224188e-8 0.000003018154552947294
AICHI002_HBL1_24H_M22_BRD-A19037878_0.125uM BRD-A19037878 Chemical 0.125 uM lymphoid system HBL1 lymphoma 24 h 5 2021-05-07 6.918340111458824 4.598099678787548e-12 3.7499666692126004e-8 0.0000031874716688307103
AICHI002_OCILY19_4H_L17_crizotinib_0.04uM crizotinib Chemical 0.04 uM lymphoid system OCILY19 lymphoma 4 h 5 2021-05-07 6.898458642461968 5.289324533919171e-12 4.214527708943423e-8 0.000003666639106780778
LJP007_THP1_24H_E16_AZ-628_0.37uM AZ-628 Chemical 0.37 uM blood THP1 leukemia 24 h 5 2021-05-18 6.896665549129652 5.356604049211455e-12 4.219634404516044e-8 0.000003713278275974119
FIBR030_MCLF040SZ_6H_K19_entinostat_4uM entinostat Chemical 4 uM MCLF040SZ 6 h 5 2021-05-11 6.879390625562213 6.047606859738153e-12 4.658101988081537e-8 0.0000041922917892733835
HOG001_A549_6H_K06_triptolide_0.37uM triptolide Chemical 0.37 uM lung A549 lung cancer 6 h 5 2021-05-07 6.867529969178694 6.571854171966152e-12 5.0062724063950724e-8 0.000004555707889819516
KMS002_NOMO1_6H_E07_BRD-K51556300_0.125uM BRD-K51556300 Chemical 0.125 uM blood NOMO1 leukemia 6 h 5 2021-05-06 6.848444458685452 7.510436716984259e-12 5.538667434855578e-8 0.000005206347388764243
PBIOA015_HCC515_24H_D07_daunorubicin_10uM daunorubicin Chemical 10 uM lung HCC515 lung cancer 24 h 5 2021-05-19 6.83892794382906 8.026468378830032e-12 5.731749749349987e-8 0.0000055640682772306604
CPC013_MCF7_6H_B19_TC-H-106_10uM TC-H-106 Chemical 10 uM breast MCF7 breast adenocarcinoma 6 h 5 2021-05-13 6.838551831569111 8.04756261629791e-12 5.731749749349987e-8 0.0000055786911190569555
MOAR006_A375_24H_K19_BRD-K30748066_10uM BRD-K30748066 Chemical 10 uM skin of body A375 melanoma 24 h 5 2021-05-17 6.833058843214503 8.361755732266829e-12 5.7964944999433496e-8 0.00000579649449994335
CEGS001_NPC.215_24H_L14_riluzole_4uM riluzole Chemical 4 uM central nervous system NPC 24 h 5 2021-05-06 6.821539311903962 9.060308059360977e-12 6.117832383084987e-8 0.00000628074145136992
PBIOA003_XC.L10_24H_C22_mitoxantrone_10uM mitoxantrone Chemical 10 uM epithelium XC.L10 24 h 5 2021-05-20 6.82106698487984 9.090062036420932e-12 6.117832383084987e-8 0.000006301367354577536
HOG001_A549_6H_K04_triptolide_3.33uM triptolide Chemical 3.33 uM lung A549 lung cancer 6 h 5 2021-05-07 6.806512315099475 1.0057954469289143e-11 6.640309435645975e-8 0.000006972324907428273
KMS002_NOMO1_6H_H04_BRD-K23582869_3.33uM BRD-K23582869 Chemical 3.33 uM blood NOMO1 leukemia 6 h 5 2021-05-07 6.778680007863226 1.2198020371556595e-11 7.819795906625662e-8 0.000008455850691868605
MOAR004_A375_24H_C15_alvocidib_1.11uM alvocidib Chemical 1.11 uM skin of body A375 melanoma 24 h 5 2021-05-17 6.774437811442867 1.2561063300609021e-11 7.90929666205642e-8 0.000008707517495931683
REP.B005_A375_24H_N14_CPI-1189_0.74uM CPI-1189 Chemical 0.74 uM skin of body A375 melanoma 24 h 5 2021-05-21 6.770869118371721 1.287481232736809e-11 7.90929666205642e-8 0.00000892501302751647
ERBB2002_H1781_24H_E13_afatinib_1.11uM afatinib Chemical 1.11 uM lung NCIH1781 lung cancer 24 h 5 2021-05-07 6.770562980485716 1.2901901769168944e-11 7.90929666205642e-8 0.00000894379183491445
CPC012_PC3_6H_E08_topotecan_10uM topotecan Chemical 10 uM prostate gland PC3 prostate adenocarcinoma 6 h 5 2021-05-12 6.769390909722152 1.3006928867298484e-11 7.90929666205642e-8 0.000009016598194744319
CPC006_HCC515_24H_G14_auranofin_10uM auranofin Chemical 10 uM lung HCC515 lung cancer 24 h 5 2021-05-08 6.753393018479192 1.4525047831170923e-11 8.680156062314786e-8 0.000010068981032285151
CPC006_MDST8_6H_E09_AG-14361_25uM AG-14361 Chemical 25 uM intestine MDST8 colon carcinoma 6 h 5 2021-05-08 6.748363610351963 1.5037082690128045e-11 8.893061922459086e-8 0.000010423931277037113
DOSVAL005_A375_24H_K09_mitoxantrone_4uM mitoxantrone Chemical 4 uM skin of body A375 melanoma 24 h 5 2021-05-09 6.747392715913489 1.513789094076401e-11 8.893061922459086e-8 0.000010493813068501723
AICHI001_OCILY3_24H_H01_ruxolitinib_10uM ruxolitinib Chemical 10 uM lymphoid system OCILY3 lymphoma 24 h 5 2021-05-07 6.746019468824837 1.528177584475543e-11 8.902148102707677e-8 0.000010593556242222135
MOAR004_PC3_24H_C13_alvocidib_10uM alvocidib Chemical 10 uM prostate gland PC3 prostate adenocarcinoma 24 h 5 2021-05-17 6.738768374324884 1.606381694330139e-11 9.279732385292228e-8 0.000011135678862350673
HDAC002_PC3_6H_G12_BRD-K61894884_4uM BRD-K61894884 Chemical 4 uM prostate gland PC3 prostate adenocarcinoma 6 h 5 2021-05-06 6.733572777059537 1.6648016298859147e-11 9.489707057504579e-8 0.000011540654618613644
FIBR040_MCLF056CN_6H_J09_CHEMBL-1222381_4uM CHEMBL-1222381 Chemical 4 uM MCLF056CN 6 h 5 2021-05-11 6.733109196832158 1.670108495943623e-11 9.489707057504579e-8 0.000011577442610155586
HOG003_A549_6H_E15_alvocidib_3.33uM alvocidib Chemical 3.33 uM lung A549 lung cancer 6 h 5 2021-05-06 6.719044347669403 1.8394175071989594e-11 1.0283159735910699e-7 0.000012751118072529266
CRCGN004_HMELZ_24H_B07_dichlorodiamine-platinum_20uM dichlorodiamine-platinum Chemical 20 uM breast HMELZ 24 h 5 2021-05-09 6.713472638144107 1.9110490967477745e-11 1.0431243303952822e-7 0.000013247678996020085
DOS014_VCAP_24H_N08_BRD-K11081110_4uM BRD-K11081110 Chemical 4 uM prostate gland VCAP prostate adenocarcinoma 24 h 5 2021-05-10 6.68925275796272 2.2554624834469905e-11 1.2027080195866966e-7 0.000015635204254627055
FIBR029_MCLF040SZ_6H_K19_entinostat_4uM entinostat Chemical 4 uM MCLF040SZ 6 h 5 2021-05-11 6.68407465429086 2.3366197865470895e-11 1.227689021655497e-7 0.000016197798853312406
DOSBIO002_NEU_24H_E17_BRD-K82462389_10uM BRD-K82462389 Chemical 10 uM central nervous system NEU 24 h 5 2021-05-06 6.663554669131764 2.6872948311051914e-11 1.369759622312195e-7 0.000018628730863445853
REP.A025_HELA_24H_M20_broxuridine_3.33uM broxuridine Chemical 3.33 uM uterine cervix HELA cervical adenocarcinoma 24 h 5 2021-05-23 6.655682552063057 2.8350877201432922e-11 1.4345440393570307e-7 0.000019653253339191323
LJP008_ASC_24H_O23_NU-7026_0.12uM NU-7026 Chemical 0.12 uM adipose tissue ASC 24 h 5 2021-05-18 6.647854168978066 2.989941627618009e-11 1.5019365111516073e-7 0.00002072672385389218
CPC006_RMGI_6H_M08_PIK-75_0.08uM PIK-75 Chemical 0.08 uM ovary RMGI ovarian carcinoma 6 h 5 2021-05-09 6.632477300303859 3.3185676429070554e-11 1.6509892545289698e-7 0.000023004808685778144
EMU001_OCILY19_24H_F11_doxorubicin_0.04uM doxorubicin Chemical 0.04 uM lymphoid system OCILY19 lymphoma 24 h 5 2021-05-09 6.627815257639837 3.424993622047623e-11 1.6720119392308047e-7 0.00002374256953707743
CVD001_HEPG2_6H_N03_aminopurvalanol-a_12.5uM aminopurvalanol-a Chemical 12.5 uM liver HEPG2 carcinoma 6 h 5 2021-05-07 6.617205393190568 3.6798342151200814e-11 1.77146963571838e-7 0.000025509162754344672
DOS022_VCAP_24H_N04_BRD-K46574442_4uM BRD-K46574442 Chemical 4 uM prostate gland VCAP prostate adenocarcinoma 24 h 5 2021-05-11 6.603367960743131 4.0402348133738997e-11 1.8923995784817485e-7 0.00002800751376152988
DOSVAL006_A375_24H_K09_mitoxantrone_4uM mitoxantrone Chemical 4 uM skin of body A375 melanoma 24 h 5 2021-05-09 6.585795646086429 4.548006415916461e-11 2.10183084507302e-7 0.0000315274626760953
HOG001_A549_6H_K05_triptolide_1.11uM triptolide Chemical 1.11 uM lung A549 lung cancer 6 h 5 2021-05-05 6.580197696170905 4.722489066466551e-11 2.151283113015221e-7 0.0000327370025821061
REP.A009_PC3_24H_E12_amlexanox_0.04uM amlexanox Chemical 0.04 uM prostate gland PC3 prostate adenocarcinoma 24 h 5 2021-05-21 6.577993503391666 4.792988228530248e-11 2.157513853792595e-7 0.00003322571334840596
MOAR009_NCIH2110_24H_M15_AH-11110_1.11uM AH-11110 Chemical 1.11 uM lung NCIH2110 lung cancer 24 h 5 2021-05-17 6.574940871328357 4.892308780313215e-11 2.1880140846095644e-7 0.00003391421831144825
CPC001_PC3_24H_H16_ER-27319_10uM ER-27319 Chemical 10 uM prostate gland PC3 prostate adenocarcinoma 24 h 5 2021-05-08 6.569736527266268 5.0663029327324693e-11 2.242888048676845e-7 0.00003512037187514139
LJP008_THP1_24H_I12_mocetinostat_0.04uM mocetinostat Chemical 0.04 uM blood THP1 leukemia 24 h 5 2021-05-18 6.569342921412833 5.079714426869941e-11 2.242888048676845e-7 0.00003521334236422646
REP.A015_MDAMB231_24H_E07_epirubicin_10uM epirubicin Chemical 10 uM breast MDAMB231 breast adenocarcinoma 24 h 5 2021-05-22 6.565415609675222 5.215361476018643e-11 2.288206838986243e-7 0.000036153668055982635
CPC018_A375_6H_A12_doxorubicin_10uM doxorubicin Chemical 10 uM skin of body A375 melanoma 6 h 5 2021-05-07 6.562467939172829 5.3195003957284825e-11 2.3192185325942893e-7 0.0000368755746682492
CPC006_HCC515_24H_P08_curcumin_50uM curcumin Chemical 50 uM lung HCC515 lung cancer 24 h 5 2021-05-08 6.553345030169872 5.654832158086265e-11 2.396006131440244e-7 0.0000392001447446777
REP.A006_A375_24H_N13_AV-412_10uM AV-412 Chemical 10 uM skin of body A375 melanoma 24 h 5 2021-05-21 6.525617684494539 6.806066821241075e-11 2.8251901865189413e-7 0.000047180676114866316
CPC006_HCT116_6H_M08_PIK-75_0.08uM PIK-75 Chemical 0.08 uM intestine HCT116 colon carcinoma 6 h 5 2021-05-08 6.523326023747871 6.91087187476569e-11 2.851619075396248e-7 0.000047907200466656974
FIBR040_MCLF056CN_6H_B10_SJ-172550_4uM SJ-172550 Chemical 4 uM MCLF056CN 6 h 5 2021-05-11 6.505316369254019 7.791323142214424e-11 3.1220011977053016e-7 0.000054010620720301716
CEGS001_NPC.170_24H_J09_ketamine_6.66uM ketamine Chemical 6.66 uM central nervous system NPC 24 h 5 2021-05-06 6.486668198597927 8.818434871216141e-11 3.4151236476257523e-7 0.00006113071329250097
MOA001_A549_24H_I03_5-iodotubercidin_10uM 5-iodotubercidin Chemical 10 uM lung A549 lung cancer 24 h 5 2021-05-06 6.474343961987031 9.568701386797329e-11 3.6850929621381726e-7 0.0000663316733184871
AICHI001_K562_4H_K08_mitoxantrone_2.5uM mitoxantrone Chemical 2.5 uM bone marrow K562 leukemia 4 h 5 2021-05-07 6.469935576428554 9.851941484839699e-11 3.7732119427696975e-7 0.00006829513616413152
CPC006_MCF7_24H_N05_RITA_10uM RITA Chemical 10 uM breast MCF7 breast adenocarcinoma 24 h 5 2021-05-08 6.464311386122801 1.0225198465718677e-10 3.845029456810182e-7 0.00007088260954413172
