## Supplementary file 18: Top chemical perturbations that down-regulate the A&#946*tau signature gene set (using SigCom LINCS). for "Transcriptomic signatures of Aβ- and tau-induced neuronal dysfunction reveal inflammatory processes at the core of Alzheimer’s disease pathophysiology"

### Sheet: in
Name Perturbagen Perturbation Type Dose Cell Line Timepoint Data Level Creation Time z-score p-value q-value (BH) q-value (Bonferroni)
FIBR034_MCLF100SZ_6H_P21_BRD-K68336408_4uM BRD-K68336408 Chemical 4 uM MCLF100SZ 6 h 5 2021-05-11 -8.035437257492001 8.881784197001252e-16 7.696232540155279e-11 6.156986032124223e-10
CVD001_PHH_6H_C24_phenazone_10uM phenazone Chemical 10 uM liver PHH 6 h 5 2021-05-06 -7.703662510232991 1.3322676295501878e-14 7.146501644429902e-10 9.235479048186335e-9
CPC006_HCC515_6H_A10_BRD-K86682249_10uM BRD-K86682249 Chemical 10 uM lung HCC515 lung cancer 6 h 5 2021-05-08 -7.693437504840415 1.4432899320127035e-14 7.146501644429902e-10 1.0005102302201863e-8
LJP008_YAPC_24H_C24_CGP-60474_0.04uM CGP-60474 Chemical 0.04 uM pancreas YAPC pancreatic carcinoma 24 h 5 2021-05-18 -7.669856140821268 1.7319479184152442e-14 7.79243544690722e-10 1.2006122762642235e-8
FIBR033_MCLF100SZ_6H_C24_brefeldin-a_0.02uM brefeldin-a Chemical 0.02 uM MCLF100SZ 6 h 5 2021-05-11 -7.5842862282844274 3.375077994860476e-14 1.316910901315459e-9 2.3396546922072048e-8
AICHI001_OCILY3_24H_K13_pilaralisib_10uM pilaralisib Chemical 10 uM lymphoid system OCILY3 lymphoma 24 h 5 2021-05-07 -7.5823269458139935 3.419486915845482e-14 1.316910901315459e-9 2.370439622367826e-8
REP.A009_HT29_24H_O03_MG-132_20uM MG-132 Chemical 20 uM intestine HT29 colon adenocarcinoma 24 h 5 2021-05-21 -7.5268197736828695 5.240252676230739e-14 1.6651848586881422e-9 3.6326217589532916e-8
LJP009_THP1_24H_J06_GDC-0879_0.04uM GDC-0879 Chemical 0.04 uM blood THP1 leukemia 24 h 5 2021-05-18 -7.526032561975999 5.284661597215745e-14 1.6651848586881422e-9 3.663406689113913e-8
FIBR024_MCLF126CN_6H_C24_brefeldin-a_0.02uM brefeldin-a Chemical 0.02 uM MCLF126CN 6 h 5 2021-05-11 -7.5177755858505995 5.617728504603292e-14 1.6931711588341614e-9 3.894293665318571e-8
AICHI001_TMD8_24H_G01_Mps1-IN-1_10uM Mps1-IN-1 Chemical 10 uM lymphoid system TMD8 lymphoma 24 h 5 2021-05-07 -7.419470337255941 1.1857181902996672e-13 3.0442875381058662e-9 8.219576352885838e-8
REP.A025_PC3_24H_J20_tioguanine_3.33uM tioguanine Chemical 3.33 uM prostate gland PC3 prostate adenocarcinoma 24 h 5 2021-05-23 -7.387771945859282 1.5054624213917123e-13 3.5986521808450204e-9 1.0436091324450558e-7
CPC013_A549_24H_P09_S-206352_10uM S-206352 Chemical 10 uM lung A549 lung cancer 24 h 5 2021-05-13 -7.329649481501999 2.324807013565078e-13 4.812408935402977e-9 1.6115910939085154e-7
CPC006_PC3_24H_E12_niclosamide_10uM niclosamide Chemical 10 uM prostate gland PC3 prostate adenocarcinoma 24 h 5 2021-05-09 -7.29527457030198 3.0020430585864233e-13 5.7807257746055205e-9 2.0810612788579874e-7
REP.A003_A549_24H_O22_omecamtiv-mecarbil_0.37uM omecamtiv-mecarbil Chemical 0.37 uM lung A549 lung cancer 24 h 5 2021-05-20 -7.278052127514999 3.412825577697731e-13 6.225847060115086e-9 2.3658218828437327e-7
LJP007_HELA_24H_O18_OTS-167_0.04uM OTS-167 Chemical 0.04 uM uterine cervix HELA cervical adenocarcinoma 24 h 5 2021-05-18 -7.224434263480364 5.069278330438465e-13 8.366904232940238e-9 3.5140997778349004e-7
HDAC002_PC3_6H_B05_HDAC1-selective_0.125uM HDAC1-selective Chemical 0.125 uM prostate gland PC3 prostate adenocarcinoma 6 h 5 2021-05-06 -7.181417517098255 6.94777568810423e-13 1.0470222442672116e-8 4.816302323629174e-7
AICHI001_OCILY3_24H_G07_MI-2_10uM MI-2 Chemical 10 uM lymphoid system OCILY3 lymphoma 24 h 5 2021-05-07 -7.177236548255097 7.16315895488151e-13 1.0565126031719545e-8 4.965609234908186e-7
CEGS001_NPC.215_24H_A09_duloxetine_6.66uM duloxetine Chemical 6.66 uM central nervous system NPC 24 h 5 2021-05-06 -7.135593048961639 9.703349235223868e-13 1.3453014480191428e-8 6.726507240095714e-7
FIBR022_MCLF037SZ_6H_C24_brefeldin-a_0.02uM brefeldin-a Chemical 0.02 uM MCLF037SZ 6 h 5 2021-05-11 -7.127309832446011 1.0305090114570703e-12 1.4007143223082608e-8 7.14364304377213e-7
FIBR027_MCLF130CN_6H_E06_FK-866_0.01uM FK-866 Chemical 0.01 uM MCLF130CN 6 h 5 2021-05-11 -7.102425195712155 1.234345958778249e-12 1.645513718873969e-8 8.556671338144639e-7
FIBR004_MCLF027CN_6H_P21_BRD-K68336408_4uM BRD-K68336408 Chemical 4 uM MCLF027CN 6 h 5 2021-05-11 -7.0811267456429325 1.439515173728978e-12 1.847950946586173e-8 9.978935111565335e-7
RAD001_PC3_6H_F05_gefitinib_1.11uM gefitinib Chemical 1.11 uM prostate gland PC3 prostate adenocarcinoma 6 h 5 2021-05-06 -7.065190081977173 1.6147083670148277e-12 1.9877151092692564e-8 0.0000011193400606401838
FIBR037_MCLF035SZ_6H_C24_brefeldin-a_0.02uM brefeldin-a Chemical 0.02 uM MCLF035SZ 6 h 5 2021-05-11 -7.061096581101446 1.6631140908884845e-12 1.9877151092692564e-8 0.0000011528956345152608
MOA001_A549_24H_I21_necrosulfonamide_10uM necrosulfonamide Chemical 10 uM lung A549 lung cancer 24 h 5 2021-05-06 -7.030202895005144 2.0758950114441177e-12 2.2631733813394117e-8 0.000001439041560358234
CEGS001_NPC.170_24H_A21_BRD-K01543453_12.5uM BRD-K01543453 Chemical 12.5 uM central nervous system NPC 24 h 5 2021-05-05 -7.029301974940615 2.0894397323445446e-12 2.2631733813394117e-8 0.0000014484309640572235
FIBR027_MCLF130CN_6H_H04_amisulpride_4uM amisulpride Chemical 4 uM MCLF130CN 6 h 5 2021-05-11 -7.016977738329717 2.2819524048145468e-12 2.43366713277464e-8 0.000001581883636303516
AICHI002_KMS34_24H_C02_CP-466722_2.5uM CP-466722 Chemical 2.5 uM lymphoid tissue KMS34 myeloma 24 h 5 2021-05-07 -7.009814111797194 2.4018564914740637e-12 2.522731738995747e-8 0.000001665002947737193
KMS002_NOMO1_6H_N03_TUL-XX023_10uM TUL-XX023 Chemical 10 uM blood NOMO1 leukemia 6 h 5 2021-05-07 -6.99909928578701 2.5928148517095906e-12 2.682653951384871e-8 0.0000017973781474278638
FIBR018_MCLF076SZ_6H_P21_BRD-K68336408_4uM BRD-K68336408 Chemical 4 uM MCLF076SZ 6 h 5 2021-05-11 -6.976812447685828 3.0389024630039785e-12 2.994994164393578e-8 0.000002106612770891303
REP.B008_HELA_24H_H16_YM-155_0.08uM YM-155 Chemical 0.08 uM uterine cervix HELA cervical adenocarcinoma 24 h 5 2021-05-21 -6.971581863233509 3.1539215683551447e-12 2.994994164393578e-8 0.0000021863457400073116
CEGS001_NPC.215_24H_A13_modafinil_25uM modafinil Chemical 25 uM central nervous system NPC 24 h 5 2021-05-06 -6.944169402240925 3.830935568771565e-12 3.448911688709066e-8 0.0000026556620003059805
REP.B019_MCF10A_24H_K08_MG-132_20uM MG-132 Chemical 20 uM breast MCF10A breast carcinoma 24 h 5 2021-05-22 -6.937574317496697 4.013900323229791e-12 3.522146724769291e-8 0.0000027824959125677395
LJP008_YAPC_24H_K24_rucaparib_0.04uM rucaparib Chemical 0.04 uM pancreas YAPC pancreatic carcinoma 24 h 5 2021-05-18 -6.925521231584833 4.370948047949241e-12 3.659141307224188e-8 0.0000030300067510591333
FIBR004_MCLF027CN_6H_C24_brefeldin-a_0.02uM brefeldin-a Chemical 0.02 uM MCLF027CN 6 h 5 2021-05-11 -6.925188853308598 4.381162099775793e-12 3.659141307224188e-8 0.000003037087284996076
NMH002_NEU_6H_D22_anisomycin_10uM anisomycin Chemical 10 uM central nervous system NEU 6 h 5 2021-05-06 -6.922346144367121 4.469979941745805e-12 3.688877553949188e-8 0.0000030986571453173184
AICHI001_K562_4H_P17_IPI-145_0.04uM IPI-145 Chemical 0.04 uM bone marrow K562 leukemia 4 h 5 2021-05-07 -6.903216899890164 5.115241563657946e-12 4.123211837850167e-8 0.000003545962180551143
DOS025_VCAP_24H_L14_BRD-K04229162_4uM BRD-K04229162 Chemical 4 uM prostate gland VCAP prostate adenocarcinoma 24 h 5 2021-05-11 -6.880921314992238 5.982991879704969e-12 4.658101988081537e-8 0.00000414749971588968
LJP007_HEK293_24H_O16_OTS-167_0.37uM OTS-167 Chemical 0.37 uM kidney HEK293 24 h 5 2021-05-18 -6.858450794159452 7.0030647947305624e-12 5.2767712626947246e-8 0.000004854629561679147
CPC006_PC3_24H_K06_BRD-K74305673_10uM BRD-K74305673 Chemical 10 uM prostate gland PC3 prostate adenocarcinoma 24 h 5 2021-05-08 -6.855616832014718 7.143396985043182e-12 5.3246343451469996e-8 0.0000049519099409867096
CPC007_PC3_24H_P14_BRD-K58214070_10uM BRD-K58214070 Chemical 10 uM prostate gland PC3 prostate adenocarcinoma 24 h 5 2021-05-09 -6.8416219572259065 7.877032359715486e-12 5.731749749349987e-8 0.00000546047698724017
AICHI001_OCILY3_24H_G04_Mps1-IN-1_0.125uM Mps1-IN-1 Chemical 0.125 uM lymphoid system OCILY3 lymphoma 24 h 5 2021-05-07 -6.836128968871298 8.184564137536654e-12 5.731749749349987e-8 0.000005673662628602472
AICHI001_OCILY3_24H_L18_BRD-K90846035_0.01uM BRD-K90846035 Chemical 0.01 uM lymphoid system OCILY3 lymphoma 24 h 5 2021-05-07 -6.8361114752778125 8.185674360561279e-12 5.731749749349987e-8 0.000005674432251856487
DOSVAL005_A375_24H_G05_BRD-K78133682_10uM BRD-K78133682 Chemical 10 uM skin of body A375 melanoma 24 h 5 2021-05-09 -6.82202913252157 9.029443859276398e-12 6.117832383084987e-8 0.000006259345924908288
CRCGN001_HA1E_24H_B09_BRD-K33235400_10uM BRD-K33235400 Chemical 10 uM kidney HA1E 24 h 5 2021-05-09 -6.81103440901561 9.746869977789174e-12 6.496804299666464e-8 0.0000067566764716531225
AICHI001_OCILY3_24H_D12_barasertib-HQPA_0.01uM barasertib-HQPA Chemical 0.01 uM lymphoid system OCILY3 lymphoma 24 h 5 2021-05-07 -6.7803069120574255 1.20614629395277e-11 7.819795906625662e-8 0.000008361187031624695
TAA001_SHSY5Y_24H_D14_azacitidine_3.33uM azacitidine Chemical 3.33 uM nervous system SHSY5Y neuroblastoma 24 h 5 2021-05-06 -6.779371004805924 1.2139844685066237e-11 7.819795906625662e-8 0.000008415522433358191
AICHI002_OCILY3_4H_I11_bortezomib_0.04uM bortezomib Chemical 0.04 uM lymphoid system OCILY3 lymphoma 4 h 5 2021-05-08 -6.777525430693149 1.2295719997723609e-11 7.819795906625662e-8 0.000008523577538221971
REP.B019_YAPC_24H_B19_famciclovir_2.22uM famciclovir Chemical 2.22 uM pancreas YAPC pancreatic carcinoma 24 h 5 2021-05-22 -6.772259859053859 1.2751577571634698e-11 7.90929666205642e-8 0.000008839584846320747
REP.B008_HELA_24H_H15_YM-155_0.25uM YM-155 Chemical 0.25 uM uterine cervix HELA cervical adenocarcinoma 24 h 5 2021-05-21 -6.753419258869421 1.4522383295911823e-11 8.680156062314786e-8 0.000010067133936475514
FIBR027_MCLF130CN_6H_L08_NSC-23766_4uM NSC-23766 Chemical 4 uM MCLF130CN 6 h 5 2021-05-11 -6.722490585586147 1.7964518761459658e-11 1.0124612905061184e-7 0.000012453273873225257
REP.A010_HELA_24H_J05_dinaciclib_0.125uM dinaciclib Chemical 0.125 uM uterine cervix HELA cervical adenocarcinoma 24 h 5 2021-05-21 -6.717312481914287 1.8613999230865375e-11 1.0322802781459473e-7 0.00001290350347682434
REP.B012_MCF7_24H_K05_BRD-A02367930_0.03uM BRD-A02367930 Chemical 0.03 uM breast MCF7 breast adenocarcinoma 24 h 5 2021-05-22 -6.713630080485481 1.9089840819219717e-11 1.0431243303952822e-7 0.000013233364003495396
KMS002_NOMO1_6H_D14_MW-STK33-97_10uM MW-STK33-97 Chemical 10 uM blood NOMO1 leukemia 6 h 5 2021-05-07 -6.710533714438457 1.9499291070701474e-11 1.0517468542937162e-7 0.000013517201059576323
CEGS001_NPC.170_24H_H01_bizine_25uM bizine Chemical 25 uM central nervous system NPC 24 h 5 2021-05-06 -6.70999141304039 1.957189965651196e-11 1.0517468542937162e-7 0.000013567534420388938
REP.A025_PC3_24H_J21_tioguanine_1.11uM tioguanine Chemical 1.11 uM prostate gland PC3 prostate adenocarcinoma 24 h 5 2021-05-23 -6.6840046799169155 2.3377300095717146e-11 1.227689021655497e-7 0.00001620549508585256
AICHI002_KMS34_24H_K01_BRD-K13733627_10uM BRD-K13733627 Chemical 10 uM lymphoid tissue KMS34 myeloma 24 h 5 2021-05-07 -6.68271015399895 2.3584689756717125e-11 1.2292677225340348e-7 0.000016349260709702662
CPC006_HCC515_24H_M15_SU-11652_10uM SU-11652 Chemical 10 uM lung HCC515 lung cancer 24 h 5 2021-05-08 -6.667551955243319 2.6151747434255412e-11 1.3528942983311467e-7 0.000018128783597637366
FIBR013_MCLF162SZ_6H_C24_brefeldin-a_0.02uM brefeldin-a Chemical 0.02 uM MCLF162SZ 6 h 5 2021-05-11 -6.6643243872451485 2.6732616120739294e-11 1.369759622312195e-7 0.00001853145048413829
REP.A014_HA1E_24H_D01_clofazimine_10uM clofazimine Chemical 10 uM kidney HA1E 24 h 5 2021-05-22 -6.631252748759838 3.346189991759729e-11 1.6509892545289698e-7 0.000023196290951377208
CRCGN005_A549_24H_F01_2-CHLOROACETOPHENONE_20uM 2-CHLOROACETOPHENONE Chemical 20 uM lung A549 lung cancer 24 h 5 2021-05-09 -6.630727940955258 3.3581137870442035e-11 1.6509892545289698e-7 0.000023278948488858475
LJP009_SHSY5Y_24H_C14_QL-XI-92_3.33uM QL-XI-92 Chemical 3.33 uM nervous system SHSY5Y neuroblastoma 24 h 5 2021-05-18 -6.625086257056018 3.488853650424062e-11 1.6912767015935077e-7 0.00002418525683278716
AICHI001_OCILY3_24H_F21_midostaurin_0.66uM midostaurin Chemical 0.66 uM lymphoid system OCILY3 lymphoma 24 h 5 2021-05-07 -6.608266166919215 3.908873225100251e-11 1.8687514156812903e-7 0.000027096895527378706
REP.B008_HELA_24H_H14_YM-155_0.74uM YM-155 Chemical 0.74 uM uterine cervix HELA cervical adenocarcinoma 24 h 5 2021-05-21 -6.60697164100125 3.9431791165611685e-11 1.8722403501965413e-7 0.000027334709112869504
DOSVAL001_A549_24H_J01_BRD-K60085502_10uM BRD-K60085502 Chemical 10 uM lung A549 lung cancer 24 h 5 2021-05-08 -6.6052047880591624 3.9904746174102e-11 1.8818073890530695e-7 0.00002766256861908012
FIBR037_MCLF035SZ_6H_P21_BRD-K68336408_4uM BRD-K68336408 Chemical 4 uM MCLF035SZ 6 h 5 2021-05-11 -6.587466284264344 4.497158201388629e-11 2.092280216493704e-7 0.000031174975225756185
MOAR010_NCIH838_24H_G03_IOX2_1.11uM IOX2 Chemical 1.11 uM lung NCIH838 lung cancer 24 h 5 2021-05-17 -6.583372783388616 4.622746629934227e-11 2.1222233808409638e-7 0.00003204557305069855
KMS002_NOMO1_6H_N06_TUL-XX023_0.37uM TUL-XX023 Chemical 0.37 uM blood NOMO1 leukemia 6 h 5 2021-05-07 -6.579392990870548 4.7481130138748995e-11 2.151283113015221e-7 0.000032914631629132884
CPC004_A375_6H_G01_diethylcarbamazine_10uM diethylcarbamazine Chemical 10 uM skin of body A375 melanoma 6 h 5 2021-05-09 -6.557534745809773 5.498335120535103e-11 2.3822052378635883e-7 0.00003811528380581741
CEGS001_NPC.215_24H_A12_duloxetine_0.74uM duloxetine Chemical 0.74 uM central nervous system NPC 24 h 5 2021-05-06 -6.555514235762138 5.573275174697301e-11 2.396006131440244e-7 0.000038634779502277894
PBIOA021_HEPG2_24H_P12_BRD-K33269038_0.04uM BRD-K33269038 Chemical 0.04 uM liver HEPG2 carcinoma 24 h 5 2021-05-20 -6.552995158300152 5.668110425460782e-11 2.396006131440244e-7 0.00003929219168585796
FIBR018_MCLF076SZ_6H_C24_brefeldin-a_0.02uM brefeldin-a Chemical 0.02 uM MCLF076SZ 6 h 5 2021-05-11 -6.552986411503409 5.668443492368169e-11 2.396006131440244e-7 0.000039294500555620004
HOG003_MCF7_24H_G17_fluoropyruvate_0.37uM fluoropyruvate Chemical 0.37 uM breast MCF7 breast adenocarcinoma 24 h 5 2021-05-07 -6.538029389072866 6.264877505657296e-11 2.6320648848995287e-7 0.00004342907060084222
CEGS001_NPC.179_24H_A10_duloxetine_3.33uM duloxetine Chemical 3.33 uM central nervous system NPC 24 h 5 2021-05-06 -6.534102077335256 6.431410959351069e-11 2.685753342281055e-7 0.000044583505481865515
FIBR027_MCLF130CN_6H_C24_brefeldin-a_0.02uM brefeldin-a Chemical 0.02 uM MCLF130CN 6 h 5 2021-05-11 -6.522005257439677 6.97200075450155e-11 2.859819824279167e-7 0.000048330955030317924
REP.A025_THP1_24H_P24_cinaciguat_0.04uM cinaciguat Chemical 0.04 uM blood THP1 leukemia 24 h 5 2021-05-23 -6.5198273050506685 7.073941432622632e-11 2.868534391501735e-7 0.00004903762310215498
PCLB001_JURKAT_6H_L23_avicin-g_1.11uM avicin-g Chemical 1.11 uM blood JURKAT leukemia 6 h 5 2021-05-20 -6.519783571066953 7.076006447448435e-11 2.868534391501735e-7 0.00004905193809467967
CPC010_A549_24H_O08_BRD-K65258912_10uM BRD-K65258912 Chemical 10 uM lung A549 lung cancer 24 h 5 2021-05-11 -6.506269770099007 7.742095853302544e-11 3.12031219589949e-7 0.00005366936976947123
REP.A016_HA1E_24H_K09_MG-132_20uM MG-132 Chemical 20 uM kidney HA1E 24 h 5 2021-05-22 -6.50046189706165 8.04685207356215e-11 3.190136764213187e-7 0.000055781985601743855
AICHI001_OCILY3_24H_L13_BRD-K90846035_10uM BRD-K90846035 Chemical 10 uM lymphoid system OCILY3 lymphoma 24 h 5 2021-05-07 -6.500339441907248 8.053402389407438e-11 3.190136764213187e-7 0.00005582739337373077
NMH002_NEU_6H_J09_thapsigargin_10uM thapsigargin Chemical 10 uM central nervous system NEU 6 h 5 2021-05-06 -6.496473357746838 8.262901474154205e-11 3.2545268439805725e-7 0.00005727967245405807
REP.A019_HELA_24H_K21_thioguanine_1.11uM thioguanine Chemical 1.11 uM uterine cervix HELA cervical adenocarcinoma 24 h 5 2021-05-22 -6.492546046009228 8.481171320795511e-11 3.3216243938673786e-7 0.0000587927517714526
CPC016_HEPG2_6H_J24_nicergoline_10uM nicergoline Chemical 10 uM liver HEPG2 carcinoma 6 h 5 2021-05-15 -6.491601391960984 8.534528639358996e-11 3.3237434105242957e-7 0.00005916263270733246
CEGS001_NPC.215_24H_A08_duloxetine_12.5uM duloxetine Chemical 12.5 uM central nervous system NPC 24 h 5 2021-05-06 -6.467600181698171 1.0005285489000926e-10 3.810886802339438e-7 0.00006935813980257777
ASG003_XC.P936_24H_J05_emetine_1.11uM emetine Chemical 1.11 uM epithelium XC.P936 24 h 5 2021-05-07 -6.45334290300707 1.0993383980917315e-10 4.0070132512234424e-7 0.00007620778676331597
MUC.CP005_MCF7_24H_O07_BRD-K36910796_10uM BRD-K36910796 Chemical 10 uM breast MCF7 breast adenocarcinoma 24 h 5 2021-05-18 -6.452695640048087 1.1040435232700929e-10 4.0070132512234424e-7 0.00007653395309836775
FIBR040_MCLF056CN_6H_G09_FGIN-1-27_4uM FGIN-1-27 Chemical 4 uM MCLF056CN 6 h 5 2021-05-11 -6.448908277058365 1.1319722936775634e-10 4.086980070633813e-7 0.00007847001735616921
CPC006_VCAP_6H_A21_PJ-34_10uM PJ-34 Chemical 10 uM prostate gland VCAP prostate adenocarcinoma 6 h 5 2021-05-09 -6.441674676151898 1.1872480776276007e-10 4.225713172427247e-7 0.00008230181761326172
REP.A022_MDAMB231_24H_K19_MLN-4924_10uM MLN-4924 Chemical 10 uM breast MDAMB231 breast adenocarcinoma 24 h 5 2021-05-23 -6.441490993420294 1.1886847062214656e-10 4.225713172427247e-7 0.00008240140686233133
AICHI002_OCILY19_4H_E03_canertinib_0.66uM canertinib Chemical 0.66 uM lymphoid system OCILY19 lymphoma 4 h 5 2021-05-07 -6.439811608445638 1.201905241998702e-10 4.250911950674134e-7 0.00008331787423321302
CEGS001_NPC.170_24H_P09_methylphenidate_6.66uM methylphenidate Chemical 6.66 uM central nervous system NPC 24 h 5 2021-05-06 -6.434441075245431 1.2451573105920488e-10 4.359402651828622e-7 0.00008631617250620671
ASG002_YH13_24H_F19_alectinib_10uM alectinib Chemical 10 uM central nervous system YH13 astrocytoma 24 h 5 2021-05-07 -6.426682666534384 1.3103385043677918e-10 4.496763892600588e-7 0.00009083463063053188
CPC004_VCAP_24H_A16_mirtazapine_10uM mirtazapine Chemical 10 uM prostate gland VCAP prostate adenocarcinoma 24 h 5 2021-05-10 -6.420656123578452 1.3632583950595745e-10 4.655325952370556e-7 0.00009450311683312229
CEGS001_NPC.179_24H_P02_doconexent_50uM doconexent Chemical 50 uM central nervous system NPC 24 h 5 2021-05-06 -6.419195408522369 1.3763967743329886e-10 4.6623626557869654e-7 0.00009541388899192427
KMS002_NOMO1_6H_F16_BRD-K95985487_1.11uM BRD-K95985487 Chemical 1.11 uM blood NOMO1 leukemia 6 h 5 2021-05-06 -6.414988199288983 1.4149326155177278e-10 4.737068129583555e-7 0.00009808525130661216
AICHI001_TMD8_24H_P03_A-443654_0.66uM A-443654 Chemical 0.66 uM lymphoid system TMD8 lymphoma 24 h 5 2021-05-07 -6.409084111487453 1.4707968176708164e-10 4.855135314103214e-7 0.0001019578415961675
AICHI001_HBL1_24H_E21_baricitinib_0.66uM baricitinib Chemical 0.66 uM lymphoid system HBL1 lymphoma 24 h 5 2021-05-07 -6.408017002284806 1.481119671353781e-10 4.866039682357873e-7 0.00010267343729775114
CPC006_COV644_6H_O15_BRD-A28105619_10uM BRD-A28105619 Chemical 10 uM ovary COV644 ovarian carcinoma 6 h 5 2021-05-08 -6.402209129247449 1.5385626106478867e-10 4.983900374487265e-7 0.00010665546801402748
CRCGN015_MCF10A.TP53.M_24H_A13_BRD-K90275731_100uM BRD-K90275731 Chemical 100 uM breast MCF10A breast carcinoma 24 h 5 2021-05-09 -6.4006871866141655 1.5539725062296839e-10 4.987208569009308e-7 0.00010772370509060103
REP.B016_MCF7_24H_O11_OTS-167_0.03uM OTS-167 Chemical 0.03 uM breast MCF7 breast adenocarcinoma 24 h 5 2021-05-22 -6.3939696467155365 1.6238077549246555e-10 5.116581331045886e-7 0.0001125647892830095
REP.B019_HELA_24H_K19_thioguanine_2.22uM thioguanine Chemical 2.22 uM uterine cervix HELA cervical adenocarcinoma 24 h 5 2021-05-22 -6.390191030522557 1.6644285949496407e-10 5.197328236252321e-7 0.00011538068684480152
